# _Metabolic_ shift to serine pathway induced by lipids confers oncogenic properties in non-transformed breast cells

**DOI:** 10.1101/2024.02.21.581404

**Authors:** Mariana Bustamante Eduardo, Gannon Cottone, Curtis W. McCloskey, Shiyu Liu, Maria Paula Zappia, Elizaveta V. Benevolenskaya, A.B.M.M.K. Islam, Maxim V. Frolov, Flavio R. Palma, Peng Gao, Joel Setya, Hongyu Gao, Xiaoling Xuei, Rama Khokha, Jason Locasale, Marcelo G. Bonini, Navdeep S. Chandel, Seema A. Khan, Susan E. Clare

## Abstract

A lipid metabolism gene signature is associated with the risk of estrogen negative breast cancer (ER-BC). In vitro, lipid exposure alters histone methylation affecting gene expression and increasing flux through various metabolic reactions; but little is known about the mechanism(s) linking lipids and epigenetic reprogramming with the genesis of ER-BC. Here we show that the metabolism of the medium-chain fatty acid Octanoic Acid (OA) in preference to glucose and glutamine results in a metabolic shift toward the serine pathway increasing the production of SAM, glutathione, and 2-HG, with implications for oncogenesis: SAM production results in epigenetic fostered plasticity leading to reprogramming/selecting cells that express Neural, EMT and BC related genes. 2-HG exposure results in appearance of DNA breaks, potentially consequent to the inhibition of essential demethylases for HR repair. ROS increases shortly after OA exposure and is mitigated by antioxidant defenses, which favors/enables the survival of specific cell subtypes.
