## Supplementary table for "_Metabolic_ shift to serine pathway induced by lipids confers oncogenic properties in non-transformed breast cells": LipidPaper-2024_Supplementary Table 4.xlsx

### Sheet: CTs (raw)
			MCF-10A
		condition	vehicle (PBS)			Octanoic Acid (OA)			vehicle (DMSO/PBS)			OA/CBR-5884			OA/piribedil
		replicate	rep1	rep2	rep3	rep1	rep2	rep3	rep1	rep2	rep3	rep1	rep2	rep3	rep1	rep2	rep3
Gene symbol	RefSeq	Assay ID (IDT)
AGR2	NM_006408(1)	Hs.PT.58.38683802	38.178	40	40	33.282	33.288	32.252	38.88	36.538	36.869	32.116	32.555	32.9507	34.2535	32.564	30.716
ATF3	NM_001206486(6)	Hs.PT.56a.41052403.g	32.405	33.664	32.311	29.519	30.184	30.232	34.225	32.67	32.284	24.823	24.522	24.9359	27.2852	25.158	23.599
ATF4	NM_001675(2)	Hs.PT.56a.744435.g	25.464	26.619	25.969	24.416	24.414	23.686	27.147	25.956	25.871	23.078	23.691	23.8525	24.2867	23.279	21.753
CHOP (DDIT3)	NM_001195055(4)	Hs.PT.58.14534191	35.092	36.235	36.979	35.353	34.661	33.676	37.949	36.843	34.882	31.366	31.956	32.3494	31.9649	31.393	28.365
DLL4	NM_019074(1)	Hs.PT.58.3416363	37.493	37.917	38.208	34.517	33.922	32.927	38.312	38.519	37.155	31.126	32.353	32.0565	33.3709	31.869	30.034
EZH2	NM_001203247(4)	Hs.PT.58.1924301	28.902	30.274	29.859	30.748	30.684	28.576	30.613	29.51	33.034	27.079	27.463	26.8024	28.9735	27.643	25.952
KMT2A	NM_001197104(2)	Hs.PT.58.27693866	31.844	32.599	31.62	31.724	31.199	28.662	32.255	30.323	31.236	28.958	29.434	29.6035	30.9883	29.458	26.441
NANOG	NM_024865(1)	Hs.PT.58.21480849	32.793	34.232	33.32	32.52	32.926	31.505	33.404	33.079	33.324	30.388	33.716	33.4832	33.8516	32.326	31.201
NGF	NM_002506(1)	Hs.PT.58.2404965	33.914	34.904	34.388	30.969	29.896	32.359	34.668	34.86	35.036	28.654	29.298	30.7443	29.0369	27.168	25.683
NGFR	NM_002507(1)	Hs.PT.58.4045496	40	37.315	35.696	25.369	24.928	23.89	36.514	34.229	35.05	23.843	24.366	25.1441	24.7959	23.232	21.29
NTRK1	NM_001007792(3)	Hs.PT.58.2416818	36.02	40	37.507	40	32.859	31.228	37.184	36.044	35.642	32.467	34.672	36.4038	33.8597	31.79	31.58
PARM1	NM_015393(1)	Hs.PT.58.27700604	35.815	37.096	36.585	30.158	29.405	27.467	36.302	34.817	36.06	28.423	28.951	29.4403	29.7506	28.025	25.452
PDGFRA	NM_006206(1)	Hs.PT.58.45699973	35.197	36.545	35.978	33.627	33.062	31.838	36.486	36.443	36.02	32.331	32.948	33.2901	34.4205	33.581	31.594
PERK (EIF2AK3)	NM_004836(1)	Hs.PT.58.4155764	31.115	32.588	32.042	31.423	30.621	30.738	32.327	31.513	31.125	28.136	28.04	28.0031	30.9001	29.426	27.144
PHGDH	NM_006623(1)	Hs.PT.58.2437570	26.264	27.404	26.933	24.914	24.292	22.905	28.35	26.48	26.767	23.597	24.709	25.2925	24.5867	23.222	21.991
RPLP0	NM_001002(1)	Hs.PT.58.20222060	20.3	21.629	21.393	20.965	20.909	20.07	22.482	21.299	20.809	19.213	19.789	20.08	20.7887	19.857	18.979
SOX2	NM_003106(1)	Hs.PT.58.237897.g	40	40	40	38.323	38.247	36.8	40	40	40	36.767	36.802	35.3163	37.5262	36.695	35.912
TBP	NM_003194(1)	Hs.PT.58v.39858774	29.884	31.175	31.069	31.626	31.21	29.871	31.989	31.08	29.614	28.608	28.839	29.1429	30.7609	29.578	28.061
UBB	NM_018955(1)	Hs.PT.58.4937882	23.107	24.655	24.292	24.377	24.634	23.429	25.364	24.445	24.087	20.679	20.975	20.9424	24.1575	22.971	21.426
			Not detected = 40
