## Supplementary table for "_Metabolic_ shift to serine pathway induced by lipids confers oncogenic properties in non-transformed breast cells": LipidPaper-2024_Supplementary Table 5.xlsx

### Sheet: CTs (raw)
			Breast microstructures
		condition	vehicle (PBS)					Octanoic Acid (OA)
		replicate	BRCA-229	BRCA-241	BRCA-242	BRCA-245	BRCA-253	BRCA-229	BRCA-241	BRCA-242	BRCA-245	BRCA-253
Gene symbol	RefSeq	Assay ID (IDT)
AGR2	NM_006408(1)	Hs.PT.58.38683802	25.48	26.601	25.916	27.424	27.153	26.158	24.266	23.575	26.849	25.007
ATF3	NM_001206486(6)	Hs.PT.56a.41052403.g	27.847	28.447	28.986	25.271	29.494	26.585	24.082	25.607	23.406	25.593
ATF4	NM_001675(2)	Hs.PT.56a.744435.g	23.825	22.607	23.06	21.868	22.987	21.979	21.891	22.256	22.314	22.099
CHOP (DDIT3)	NM_001195055(4)	Hs.PT.58.14534191	31.085	32.702	33.099	29.725	33.614	29.634	28.26	30.841	28.468	29.623
DHRS2	NM_005794(2)	Hs.PT.58.22475860	29.023	31.74	30.877	26.099	30.634	27.91	28.583	29.524	25.592	28.219
EZH2	NM_001203247(4)	Hs.PT.58.1924301	31.308	30.166	29.512	29.51	29.966	29.916	27.974	29.256	26.824	29.328
FOXD3	NM_012183(1)	Hs.PT.58.26279783.g	37.37	35.221	36.825	31.945	38.231	34.441	30.15	32.674	29.79	32.56
KMT2A	NM_001197104(2)	Hs.PT.58.27693866	30.831	28.751	29.149	27.047	29.542	29.206	26.98	28.437	25.82	28.314
NANOG	NM_024865(1)	Hs.PT.58.21480849	34.544	34.349	34.982	29.292	36.972	34.587	32.792	34.492	28.887	35.477
NGF	NM_002506(1)	Hs.PT.58.2404965	33.046	31.057	31.817	31.655	31.981	29.847	26.481	28.409	25.144	27.615
NGFR	NM_002507(1)	Hs.PT.58.4045496	28.933	27.943	27.246	27.27	28.238	28.132	26.69	27.907	26.075	27.847
NTRK1	NM_001007792(3)	Hs.PT.58.2416818	35.803	33.773	35.079	34.246	33.493	34.707	33.931	34.63	33.114	33.6
NTRK2	NM_001018064(2)	Hs.PT.58.41039984	33.904	32.678	32.946	30.871	33.042	32.379	31.266	32.415	30.149	32.108
PARM1	NM_015393(1)	Hs.PT.58.27700604	27.57	28.115	27.468	28.263	28.379	26.088	23.757	26.095	27.045	26.468
PERK (EIF2AK3)	NM_004836(1)	Hs.PT.58.4155764	29.744	28.947	29.125	28.129	29.452	28.667	27.012	27.999	26.97	28.108
PHGDH	NM_006623(1)	Hs.PT.58.2437570	27.913	26.004	25.168	26.023	25.315	24.534	24.261	24.403	23.756	24.25
RPLP0	NM_001002(1)	Hs.PT.58.20222060	20.773	19.367	19.938	19.042	19.728	20.393	19.816	19.883	19.569	19.768
TBP	NM_003194(1)	Hs.PT.58v.39858774	29.677	29.423	29.61	28.803	29.608	28.888	28.254	28.967	27.171	28.749
UBB	NM_018955(1)	Hs.PT.58.4937882	23.142	22.882	22.732	22.638	23.119	22.55	23.101	22.628	23.745	22.977
