## Supplementary table for "_Metabolic_ shift to serine pathway induced by lipids confers oncogenic properties in non-transformed breast cells": LipidPaper-2024_Supplementary Table 6_.xlsx

### Sheet: Peak Area (raw)13C
Color of metabolite ID stands for: Black = Identity Confirmed by Standard or MS2, Red = Connot Separate, Orange = Identity NOT Confirmed, BLUE = Labeling Tracer if available.
		MCF-10A VEHICLE (pbs) 1 hour			MCF-10A VEHICLE (pbs) 2 hours			MCF-10A VEHICLE (pbs) 4 hours			MCF-10A Octanoic Acid (OA) 1 hour			MCF-10A Octanoic Acid (OA) 2 hours			MCF-10A Octanoic Acid (OA) 4 hours
		rep 1	rep2	rep3	rep 1	rep2	rep3	rep 1	rep2	rep3	rep 1	rep2	rep3	rep 1	rep2	rep3	rep 1	rep2	rep3
Total Ion Count	TIC	5.74691e+11	5.56451e+11	6.16976e+11	5.85482e+11	5.96386e+11	6.05058e+11	5.61663e+11	6.24242e+11	5.25056e+11	5.68383e+11	6.02097e+11	6.24134e+11	5.08454e+11	5.48664e+11	3.71285e+11	5.10227e+11	5.68701e+11	5.38671e+11
Normalization Factor (for normalization)	=TIC / Lowest TIC in batch	1.54785	1.49872	1.66173	1.57691	1.60628	1.62963	1.51276	1.6813	1.41416	1.53085	1.62166	1.68101	1.36945	1.47774	1	1.37422	1.53171	1.45083
	KEGG ID
1,3-diphosphoglycerate	C00236		0	0	0	0	0	0	0	0	0	0	0	0	0	0	0	0	0
1,3-diphosphoglycerate_13C1		0	0	0	0	0	0	0	0	0	0	0	0	0	0	0	0	0	0
1,3-diphosphoglycerate_13C2		0	0	0	0	0	0	0	0	0	0	0	0	0	0	0	0	0	0
1,3-diphosphoglycerate_13C3		0	0	0	0	0	0	0	0	0	0	0	0	0	0	0	0	0	0
2,3-diphosphoglycerate	C01159	41278.3	22838.3	29215.7	41473.8	12567	22255.6	64198	99727.4	28379.8	27606	46495.7	12084.9	0	0	23583.8	10963.8	9274.15	21927.8
2,3-diphosphoglycerate_13C1		0	0	0	0	0	0	0	0	0	0	8109.92	0	0	0	0	0	0	0
2,3-diphosphoglycerate_13C2		0	0	0	0	0	0	0	0	0	0	0	0	0	0	0	0	0	0
2,3-diphosphoglycerate_13C3		106170	126150	78406	217080	435156	448961	593020	625606	241354	220249	126179	129241	282308	216414	95442.5	242215	168066	54996.9
2/3-phosphoglycerate	C00631 / C00197	101005	102361	39502	216538	181811	85159.5	213551	0	111935	0	29164.4	0	22743.5	0	40300.2	19220.5	0	13379.5
2/3-phosphoglycerate_13C1		0	0	0	0	0	0	0	0	0	0	0	0	0	0	0	0	0	0
2/3-phosphoglycerate_13C2		0	0	0	0	0	0	23757.3	0	0	0	0	0	0	0	0	0	0	0
2/3-phosphoglycerate_13C3		647031	1.05187e+06	704990	1.75811e+06	2.02176e+06	1.35116e+06	1.93362e+06	852041	1.91253e+06	652106	584544	465394	1.63234e+06	982302	1.38381e+06	816531	425153	821966
2-HG	C02630	0	0	264610	217615	0	199649	0	185857	190896	577619	189436	996433	561648	483286	3.62608e+06	229960	523183	414057
2-HG_13C1		0	0	0	0	0	0	0	0	0	0	0	0	0	0	172005	0	0	0
2-HG_13C2		0	0	0	0	0	0	0	0	0	0	0	0	0	0	100005	0	0	0
2-HG_13C3		0	0	173354	0	0	0	0	0	0	0	0	0	30783.4	0	33507.5	0	0	0
2-HG_13C4		0	0	0	0	0	0	0	0	0	0	0	0	0	0	0	0	0	0
2-HG_13C5		0	0	0	0	0	0	0	0	0	0	0	0	0	0	0	0	0	0
3-phospho-serine	C01005	0	53383.4	165506	180393	0	99385.1	160292	0	145020	0	0	91034.1	177154	0	635177	0	0	0
3-phospho-serine_13C1		0	0	0	0	0	0	0	0	0	0	0	0	0	0	0	0	0	0
3-phospho-serine_13C2		0	0	0	0	0	0	0	0	0	0	0	0	0	0	0	0	0	0
3-phospho-serine_13C3		0	0	0	0	0	0	0	0	0	0	0	0	0	0	0	0	0	0
6-phospho-D-gluconate	C00345	145535	122132	195701	489768	728550	357755	675798	767715	779039	397296	514789	566510	762313	568950	1.274e+06	647299	351721	731036
6-phospho-D-gluconate_13C1		0	0	0	0	20405.2	0	77331.7	43280.8	190057	0	0	0	18109.2	0	31728.8	0	0	0
6-phospho-D-gluconate_13C2		0	0	0	0	0	0	0	0	0	0	0	0	0	0	0	0	0	0
6-phospho-D-gluconate_13C3		0	0	0	0	0	0	0	0	0	0	0	0	0	0	0	0	0	0
6-phospho-D-gluconate_13C4		0	0	0	0	0	0	0	0	0	0	0	0	0	0	0	0	0	0
6-phospho-D-gluconate_13C5		5.7016e+06	7.11178e+06	6.17579e+06	6.40554e+06	8.12621e+06	5.37127e+06	6.64196e+06	3.32002e+06	5.04206e+06	4.32509e+06	5.47347e+06	4.72526e+06	4.78225e+06	4.49822e+06	3.55471e+06	3.67726e+06	3.82591e+06	3.52246e+06
6-phospho-D-gluconate_13C6		103547	173171	138083	230308	298063	149933	317531	0	168834	105540	73120.8	80458.9	86819.8	72684.9	198605	56391.3	13287.8	82331.6
acetoacetate / succinic semialdehyde_13C1		472955	357459	281353	532405	333431	190206	351581	329937	317523	351515	329863	303454	180365	310814	180376	206562	270750	228821
acetoacetate / succinic semialdehyde_13C2		0	0	0	0	0	0	0	0	0	0	0	0	0	0	0	0	0	0
acetoacetate / succinic semialdehyde_13C3		0	0	0	0	0	0	0	0	0	0	0	0	0	0	0	0	0	0
acetoacetate / succinic semialdehyde_13C4		292986	410658	508437	543963	514277	871236	828963	788204	434070	596074	459118	258606	607118	525500	312396	437938	684282	656036
acetoacetic acid / succinic semialdehyde	C00164 / C00232	1.19089e+07	6.02437e+06	6.83034e+06	5.22582e+06	1.11406e+07	8.35916e+06	4.99816e+06	6.06656e+06	4.33052e+06	4.44379e+06	6.79829e+06	4.22863e+06	5.91947e+06	7.55728e+06	7.01303e+06	2.49014e+06	4.42317e+06	8.49784e+06
acetyl-CoA +	C00024	0	0	0	0	0	0	0	0	0	0	0	0	0	0	0	0	0	0
acetyl-CoA_13C1 +		0	0	0	0	0	0	0	0	0	0	0	0	0	0	0	0	0	0
acetyl-CoA_13C2 +		0	0	0	0	0	0	0	0	0	0	0	0	0	0	0	0	0	0
aconitic acid -	C6H6O6	0	0	0	0	0	0	0	0	0	0	0	0	0	0	9.15854e+06	0	0	0
aconitic acid_13C1 -		0	0	0	0	0	0	0	0	0	0	0	0	0	0	839171	0	0	0
aconitic acid_13C2 -		0	0	0	0	0	0	0	0	0	0	0	0	0	0	2.07374e+06	0	0	0
adenosine	C00212	7.5422e+07	8.90211e+07	1.74911e+08	1.10811e+08	4.80995e+07	5.51645e+07	1.92094e+07	2.1407e+07	1.1274e+07	6.35004e+07	1.02222e+08	4.85072e+07	4.05584e+07	3.62264e+07	4.39674e+07	1.80473e+07	1.09622e+07	7.12322e+07
adenosine_13C10		0	13353.6	0	0	0	0	0	0	0	0	0	0	0	0	0	0	0	0
adenosine_13C5		6.4032e+06	7.58466e+06	1.46614e+07	2.20859e+07	9.57597e+06	1.11949e+07	8.85239e+06	1.04642e+07	4.88644e+06	1.30038e+06	1.69463e+06	1.00743e+06	1.07506e+06	706672	1.34792e+06	1.0865e+06	399686	2.35032e+06
adenosine_13C6		539567	541191	1.1306e+06	1.98232e+06	833121	907412	820203	1.00375e+06	422549	31643.6	65811.5	26173.3	49979.4	28754.1	37723.9	41260.7	0	107929
adenosine_13C7		1.06592e+09	5.90317e+08	1.88286e+09	6.71301e+08	1.07314e+09	6.8742e+08	9.12195e+08	8.75414e+08	4.74902e+08	1.03091e+09	7.84976e+08	1.23362e+09	9.11868e+08	5.9191e+08	1.11574e+09	6.53238e+08	5.36579e+08	5.08667e+08
adenosine_13C8		0	0	0	0	0	0	0	0	0	0	0	0	0	0	0	0	0	0
adenosine_13C9		0	0	0	0	0	0	0	0	0	0	0	0	0	0	0	0	0	0
ADP / dGDP	C00008 / C00361	8.28653e+06	7.47032e+06	7.17613e+06	6.97264e+06	6.66325e+06	6.24422e+06	4.96111e+06	2.97157e+06	8.32822e+06	7.22371e+06	7.50655e+06	6.14435e+06	9.73953e+06	8.76576e+06	2.5948e+07	6.26971e+06	5.46724e+06	7.42713e+06
ADP / dGDP_13C1		146600	330563	363171	262244	460831	121568	0	62384.9	400010	480907	479200	280715	1.08918e+06	569307	3.16697e+06	227026	219183	760658
ADP / dGDP_13C10		0	0	0	0	0	0	0	0	0	0	0	0	0	0	0	0	0	0
ADP / dGDP_13C2		0	0	0	0	0	113142	0	0	0	0	0	0	0	0	165241	0	0	0
ADP / dGDP_13C3		0	0	0	0	0	0	0	0	0	0	0	0	0	0	0	0	0	0
ADP / dGDP_13C4		0	0	0	0	0	0	0	0	0	0	0	0	0	0	0	0	0	0
ADP / dGDP_13C5		35968.5	68840.2	62329	234805	482213	230476	2.43385e+06	1.00195e+06	3.12824e+06	9310.36	0	23518.2	108432	0	134606	47882.5	0	0
ADP / dGDP_13C6		0	0	0	0	0	0	0	0	33256.9	0	0	0	0	0	0	0	0	0
ADP / dGDP_13C7		0	0	0	0	0	0	0	0	0	0	0	0	0	0	0	0	0	0
ADP / dGDP_13C8		0	0	0	0	0	0	0	0	0	0	0	0	0	0	0	0	0	0
ADP / dGDP_13C9		0	0	0	0	0	0	0	0	0	0	0	0	0	0	0	0	0	0
AICAR	C04677	0	0	0	0	0	0	0	0	0	0	0	0	0	0	0	0	0	0
AICAR_13C5		0	0	0	0	0	0	0	0	0	0	0	0	0	0	0	0	0	0
AICAR_13C6		0	0	0	0	0	0	0	0	0	0	0	0	0	0	0	0	0	0
AICAR_13C7		0	0	0	0	0	0	0	0	0	0	0	0	0	0	0	0	0	0
AICAR_13C8		0	0	0	0	0	0	0	0	0	0	0	0	0	0	0	0	0	0
AICAR_13C9		0	0	0	0	0	0	0	0	0	0	0	0	0	0	0	0	0	0
a-KG	C00026	1.44538e+06	2.49637e+06	2.96084e+06	2.3554e+06	4.62392e+06	2.37701e+06	1.84536e+06	2.40065e+06	1.05738e+06	1.36061e+06	2.57666e+06	2.93338e+06	6.59254e+06	1.87206e+06	2.4168e+07	2.15358e+06	2.2403e+06	2.61134e+06
a-KG_13C1		0	100467	0	0	0	0	0	0	0	0	0	0	264866	0	1.47303e+06	0	0	0
a-KG_13C2		0	0	0	0	0	0	0	0	0	0	0	0	622034	0	1.99112e+06	0	0	0
a-KG_13C3		0	0	0	0	0	0	0	0	0	0	0	0	0	0	182292	0	0	0
a-KG_13C4		0	0	0	0	0	0	0	0	0	0	0	0	0	0	49374.8	0	0	0
a-KG_13C5		0	0	0	0	0	0	0	0	0	0	0	0	0	0	0	0	0	0
alanine	C00041-C00133	4.14248e+08	4.17724e+08	4.6214e+08	4.21671e+08	4.71859e+08	3.66075e+08	3.02547e+08	2.92842e+08	1.88129e+08	3.38503e+08	4.07604e+08	3.7149e+08	4.45019e+08	3.97522e+08	1.19018e+09	3.62812e+08	3.60009e+08	3.22489e+08
alanine_13C1		9.23893e+06	1.08013e+07	1.19941e+07	1.17299e+07	1.2633e+07	9.08711e+06	8.79917e+06	6.03464e+06	4.79004e+06	8.33291e+06	1.09831e+07	1.0382e+07	1.15212e+07	8.68431e+06	3.67975e+07	8.21346e+06	9.41713e+06	8.18862e+06
alanine_13C2		0	127693	0	0	275215	0	261955	0	0	0	0	0	0	0	929332	231842	0	0
alanine_13C3		1.82668e+07	1.86568e+07	1.80944e+07	2.66358e+07	2.98257e+07	1.88285e+07	2.71242e+07	3.19063e+07	1.60004e+07	1.20151e+07	1.1325e+07	1.14347e+07	1.62726e+07	1.38521e+07	4.87089e+07	1.21003e+07	1.57386e+07	1.36732e+07
AMP / dGMP	C00020 / C00362	0	180896	0	0	167257	0	0	0	0	0	323192	0	0	0	772716	0	0	127915
AMP / dGMP_13C1		0	0	0	0	0	0	0	0	0	0	0	0	0	0	0	0	0	0
AMP / dGMP_13C10		0	0	0	0	0	0	0	0	0	0	0	0	0	0	0	0	0	0
AMP / dGMP_13C2		0	0	0	0	0	0	0	0	0	0	0	0	0	0	0	0	0	0
AMP / dGMP_13C5		0	0	0	0	0	0	0	0	0	0	0	0	0	0	0	0	0	0
AMP / dGMP_13C6		0	0	0	0	0	0	0	0	0	0	0	0	0	0	0	0	0	0
AMP / dGMP_13C7		0	0	0	0	0	0	0	0	0	0	0	0	0	0	0	0	0	0
AMP / dGMP_13C8		0	0	0	0	0	0	0	0	0	0	0	0	0	0	0	0	0	0
AMP / dGMP_13C9		0	0	0	0	0	0	0	0	0	0	0	0	0	0	0	0	0	0
aspartate	C16433-C00049	2.14106e+08	2.28467e+08	2.84022e+08	2.51884e+08	2.75409e+08	2.06881e+08	1.84163e+08	1.90011e+08	1.15068e+08	1.60668e+08	1.99311e+08	2.41347e+08	2.04342e+08	2.28802e+08	2.40469e+08	1.68774e+08	2.21737e+08	1.63526e+08
aspartate_13C1		9.69973e+06	9.79417e+06	1.14473e+07	1.23691e+07	1.20368e+07	9.21368e+06	1.1712e+07	9.82932e+06	5.32677e+06	7.90848e+06	9.57594e+06	1.02933e+07	1.12659e+07	1.25052e+07	1.55208e+07	1.35433e+07	1.7086e+07	1.20842e+07
aspartate_13C2		5.04225e+06	5.10696e+06	7.25289e+06	9.89968e+06	1.22002e+07	7.60981e+06	1.4937e+07	1.20174e+07	7.69052e+06	6.14883e+06	7.54934e+06	8.03172e+06	1.00348e+07	9.19825e+06	1.18221e+07	1.22484e+07	1.49894e+07	1.08093e+07
aspartate_13C3		9.69973e+06	9.79417e+06	1.14473e+07	1.23691e+07	1.20368e+07	9.21368e+06	1.1712e+07	9.82932e+06	5.32677e+06	7.90848e+06	9.57594e+06	1.02933e+07	1.12659e+07	1.25052e+07	1.55208e+07	1.35433e+07	1.7086e+07	1.20842e+07
aspartate_13C4		0	0	0	142017	609680	172815	688936	512219	695729	0	0	0	0	0	0	0	0	0
ATP / dGTP	C00002 / C00286	1.94672e+08	2.951e+08	2.14466e+08	3.36847e+08	2.73861e+08	2.41991e+08	2.1016e+08	7.83421e+07	1.92774e+08	3.25416e+08	3.30304e+08	2.88125e+08	3.65915e+08	3.68491e+08	3.32074e+08	3.18125e+08	2.56944e+08	2.65218e+08
ATP / dGTP_13C10		0	0	0	0	0	0	0	0	0	0	0	0	0	0	0	0	0	0
ATP / dGTP_13C5		9.33679e+06	1.30405e+07	9.65044e+06	3.40521e+07	3.49878e+07	3.02787e+07	8.82115e+07	3.25525e+07	7.90412e+07	5.69282e+06	3.84255e+06	3.56462e+06	5.82764e+06	4.04982e+06	4.99153e+06	1.22017e+07	6.16558e+06	7.8972e+06
ATP / dGTP_13C6		488732	736650	367661	3.41469e+06	3.04341e+06	2.8732e+06	9.85253e+06	4.27232e+06	8.81452e+06	97221.8	0	0	183070	63782	54631.1	462932	0	284031
ATP / dGTP_13C7		0	0	0	927019	680711	321064	3.23933e+06	985216	3.1286e+06	0	0	0	0	0	0	0	0	0
ATP / dGTP_13C8		0	0	0	0	0	0	0	0	52754.8	0	0	0	0	0	0	0	0	0
ATP / dGTP_13C9		0	0	0	0	0	0	0	0	0	0	0	0	0	0	0	0	0	0
choline+	C00114	1.24592e+09	1.30639e+09	1.8055e+09	1.58817e+09	1.90219e+09	1.4273e+09	1.33903e+09	1.90549e+09	8.62271e+08	1.1793e+09	1.31933e+09	1.47012e+09	1.30569e+09	1.43362e+09	9.46179e+08	1.11984e+09	1.57039e+09	1.15489e+09
choline_13C1+		6.82674e+07	7.14044e+07	9.94878e+07	8.57587e+07	1.04244e+08	7.81901e+07	7.30332e+07	1.05031e+08	4.56347e+07	6.49723e+07	7.20351e+07	7.92609e+07	7.25964e+07	7.82861e+07	4.95817e+07	6.01598e+07	8.68584e+07	6.23628e+07
choline_13C2+		1.21677e+06	1.10513e+06	1.59983e+06	1.49241e+06	1.8388e+06	1.44858e+06	1.25038e+06	2.021e+06	703383	1.03053e+06	1.26732e+06	1.3182e+06	1.0946e+06	1.49736e+06	665717	943538	1.45487e+06	1.0641e+06
choline_13C3+		0	0	0	0	0	0	0	0	0	0	0	0	0	0	0	0	0	0
choline_13C4+		0	0	47766.6	0	0	0	0	0	0	0	0	0	0	0	0	0	0	0
choline_13C5+		0	0	0	0	0	0	0	0	0	0	0	0	0	0	0	0	0	0
citrate(iso)/citrate	C00311 / C00063	1.28817e+08	2.91744e+08	1.68496e+08	2.78971e+08	2.85612e+08	1.66662e+08	2.11731e+08	5.96359e+07	1.73943e+08	2.21324e+08	2.3953e+08	2.02958e+08	3.09195e+08	2.02041e+08	3.95909e+08	1.3105e+08	1.15101e+08	1.66699e+08
citrate(iso)/citrate_13C1		7.03672e+06	1.82594e+07	9.54556e+06	1.91056e+07	1.90633e+07	1.07868e+07	1.74971e+07	3.63592e+06	1.38929e+07	1.44321e+07	1.63774e+07	1.28526e+07	2.47206e+07	1.52695e+07	3.44474e+07	1.22851e+07	1.01639e+07	1.57578e+07
citrate(iso)/citrate_13C2		1.77015e+07	4.66657e+07	2.59099e+07	5.99116e+07	6.6364e+07	3.61566e+07	8.54414e+07	2.26159e+07	7.14183e+07	3.95072e+07	3.66414e+07	2.98543e+07	6.32541e+07	3.14743e+07	8.11323e+07	3.70673e+07	2.76485e+07	4.71057e+07
citrate(iso)/citrate_13C3		4.12384e+06	9.70479e+06	5.6605e+06	1.35546e+07	1.48835e+07	7.88497e+06	1.85459e+07	5.50538e+06	1.57123e+07	3.42146e+06	2.64367e+06	1.85366e+06	5.31831e+06	2.39303e+06	6.93877e+06	3.61631e+06	2.72152e+06	4.50854e+06
citrate(iso)/citrate_13C4		415562	1.09534e+06	363273	2.23022e+06	2.8041e+06	1.34155e+06	7.00626e+06	1.1482e+06	5.26731e+06	1.07749e+06	674624	412089	2.30975e+06	929747	3.11808e+06	2.07961e+06	999296	2.47917e+06
citrate(iso)/citrate_13C5		248001	1.1596e+06	439407	2.22926e+06	2.64238e+06	1.04504e+06	5.11458e+06	867384	4.51528e+06	121886	97657.7	37652.1	151139	31615.4	397980	187013	38355.8	243587
citrate(iso)/citrate_13C6		0	0	0	0	0	0	231809	0	119828	0	0	0	0	0	0	0	0	0
CMP	C00055	0	0	0	0	0	0	0	0	0	0	0	0	0	0	0	0	0	0
CMP_13C5		0	0	0	0	0	0	0	0	0	0	0	0	0	0	0	0	0	0
CMP_13C6		0	0	0	0	0	0	0	0	0	0	0	0	0	0	0	0	0	0
CMP_13C7		0	0	0	0	0	0	0	0	0	0	0	0	0	0	0	0	0	0
CMP_13C8		0	0	0	0	0	0	0	0	0	0	0	0	0	0	0	0	0	0
CMP_13C9		0	0	0	0	0	0	0	0	0	0	0	0	0	0	0	0	0	0
Crotonyl-CoA	C00877	0	0	0	0	0	0	0	0	0	0	0	0	0	0	0	0	0	0
CTP	C00063	5.17644e+07	5.24068e+07	5.92596e+07	8.96755e+07	8.49073e+07	7.55865e+07	7.12811e+07	6.20271e+07	4.94411e+07	7.42856e+07	9.35234e+07	9.37726e+07	7.39372e+07	8.48376e+07	5.54704e+07	6.85454e+07	8.45771e+07	5.08708e+07
CTP_13C5		313705	447737	870257	5.76622e+06	5.84133e+06	4.59741e+06	1.28827e+07	1.44148e+07	8.65504e+06	370096	149511	53296.4	607391	258758	277664	1.40095e+06	1.11556e+06	884784
CTP_13C6		0	0	0	242581	108177	187111	781722	1.0024e+06	567304	0	0	0	0	0	0	80521.7	57643.7	22018.7
CTP_13C7		0	0	0	258094	240793	163308	842089	1.05484e+06	474610	0	0	0	0	0	0	0	0	0
CTP_13C8		0	0	0	35501.6	18400.6	26015.1	336126	416906	180283	0	32575.9	0	0	0	0	0	10694.1	0
CTP_13C9		0	0	0	0	0	0	0	0	0	0	0	0	0	0	0	0	0	0
cystathionine	C00542	0	0	0	0	0	0	0	0	61324.7	526144	769310	177486	2.08587e+06	2.85621e+06	4.2933e+06	839123	652998	1.21628e+06
cystathionine_13C1		0	0	0	0	0	0	0	0	0	0	0	0	0	0	115045	0	0	0
cysteine	C00736-C00097	1.21288e+06	2.85019e+06	1.57278e+06	3.62929e+06	4.75611e+06	1.67369e+06	2.66195e+06	2.57872e+06	3.15166e+06	0	0	0	1.17782e+06	805607	6.9521e+06	1.26933e+06	0	256310
cysteine_13C1		0	0	0	0	0	0	0	0	0	0	0	0	0	0	76698.3	19845.3	0	0
cysteine_13C2		0	0	0	0	0	0	0	0	0	0	0	0	0	0	0	0	0	0
cysteine_13C3		0	0	0	0	0	0	0	0	0	0	0	0	0	0	0	0	0	0
dATP	C00131	0	86966.2	0	0	0	0	0	0	100763	0	0	0	0	0	19645.3	0	0	0
dATP_13C10		0	0	0	0	0	0	0	0	0	0	0	0	0	0	0	0	0	0
dATP_13C5		0	0	0	0	0	0	0	0	0	0	0	0	0	0	0	0	0	0
dATP_13C6		0	0	0	0	0	0	0	0	19829.8	0	0	0	0	21621.1	0	0	0	0
dATP_13C7		0	0	0	0	0	0	0	0	126906	0	0	0	0	0	286549	0	0	120230
dATP_13C8		0	0	0	0	0	0	0	0	0	0	0	0	0	0	0	0	0	0
dATP_13C9		0	0	0	0	0	0	51282.9	0	0	0	0	0	0	0	0	0	0	0
dCTP	C00458	249333	296479	336726	494256	513998	498038	185519	318003	218900	163933	110868	173013	65331.8	73484.8	0	0	33527.6	26595
dCTP_13C5		0	0	0	0	0	0	0	0	0	0	0	0	0	0	0	0	0	0
dCTP_13C6		0	0	0	0	0	0	0	0	0	0	0	0	0	0	0	0	0	0
dCTP_13C7		0	0	0	0	0	0	0	0	22441.6	0	0	0	0	0	0	0	0	0
dCTP_13C8		1.66913e+06	1.26825e+06	3.72299e+06	4.23896e+06	4.83734e+06	3.03412e+06	2.49343e+06	2.47962e+06	323180	951305	1.14913e+06	1.28829e+06	191078	85131.6	0	0	776837	388087
dCTP_13C9		64962.7	0	413398	193021	353548	244605	94240.4	0	0	0	0	0	0	0	0	0	0	0
deoxyguanosine	C00330	0	0	0	0	0	0	0	0	0	0	0	0	0	0	0	0	0	0
deoxyguanosine_13C10		0	0	0	0	0	0	0	0	0	0	0	0	0	0	0	0	0	0
deoxyguanosine_13C5		0	0	0	0	0	0	0	0	0	0	0	0	0	0	0	0	0	0
deoxyguanosine_13C6		0	0	0	0	0	0	0	0	0	0	0	0	0	0	0	0	0	0
deoxyguanosine_13C7		0	0	0	0	0	0	0	0	0	0	0	0	0	0	0	0	0	0
deoxyguanosine_13C8		0	0	0	0	0	0	0	0	0	0	0	0	0	0	0	0	0	0
deoxyguanosine_13C9		0	0	0	0	0	0	0	0	0	0	0	0	0	0	0	0	0	0
D-galactosamine/glucosamine-1/6-phosphate	C03783 / C00352 / C06156 / C00352	0	0	0	230609	171291	137585	0	0	0	0	0	0	0	0	309427	0	0	0
D-galactosamine/glucosamine-1/6-phosphate_13C6		123978	0	39879.2	198170	41180.2	106489	114438	171628	108146	57666.7	205006	207177	148522	268628	46545.4	0	0	162051
D-ribose-1/5-phosphate	C00620 / C00117	0	0	0	130627	0	0	0	0	0	0	0	0	0	0	0	0	0	0
D-ribose-1/5-phosphate_13C1		0	0	0	0	0	0	0	0	0	0	0	0	0	0	0	0	0	0
D-ribose-1/5-phosphate_13C2		0	0	0	0	0	0	0	0	0	0	0	0	0	0	0	0	0	0
D-ribose-1/5-phosphate_13C3		0	0	0	0	0	0	0	0	0	0	0	0	0	0	0	0	116829	140430
D-ribose-1/5-phosphate_13C4		0	0	0	0	0	0	0	0	0	0	0	0	0	0	0	0	0	0
D-ribose-1/5-phosphate_13C5		0	0	0	0	0	0	0	261526	135839	0	0	0	0	0	0	0	0	0
D-sedoheptulose-7-phosphate	C05382	0	0	0	0	0	151809	0	0	0	0	0	0	0	0	0	0	0	0
D-sedoheptulose-7-phosphate_13C1		0	0	0	0	0	0	0	0	0	0	0	0	0	0	0	0	0	0
D-sedoheptulose-7-phosphate_13C2		0	0	0	0	0	0	0	0	0	0	0	0	0	0	0	0	0	0
D-sedoheptulose-7-phosphate_13C3		0	0	0	0	0	0	0	0	0	0	0	0	0	0	0	0	0	0
D-sedoheptulose-7-phosphate_13C4		0	0	0	0	0	0	0	0	0	0	0	0	0	0	0	0	0	0
D-sedoheptulose-7-phosphate_13C5		0	0	0	0	0	0	0	0	0	0	0	0	0	0	0	0	0	0
D-sedoheptulose-7-phosphate_13C6		0	0	0	0	0	0	0	0	0	0	0	0	0	0	0	0	0	0
D-sedoheptulose-7-phosphate_13C7		0	0	0	0	0	0	0	0	0	0	0	0	0	0	0	0	0	0
dTTP	C00459	0	0	0	0	0	0	0	0	26523.7	9273.76	0	0	0	0	0	7452.58	0	0
dTTP_13C10		0	0	0	0	0	0	0	0	0	0	0	0	0	0	0	0	126274	0
dTTP_13C5		0	0	0	0	0	0	0	0	0	0	0	0	0	0	0	0	0	0
dTTP_13C6		1.69942e+06	1.32227e+06	1.66253e+06	3.03563e+06	2.20295e+06	1.52971e+06	255640	1.4674e+06	1.05537e+06	1.96671e+06	2.14709e+06	1.13017e+06	1.33344e+06	2.48617e+06	967347	1.04504e+06	1.3426e+06	917769
dTTP_13C7		0	0	0	0	131409	270954	0	0	0	0	0	0	0	0	0	0	0	0
dTTP_13C8		0	0	0	0	0	0	0	0	0	0	0	0	0	0	0	0	0	0
dTTP_13C9		0	0	0	0	0	0	0	0	0	0	0	0	0	0	0	0	0	0
dUTP	C00460	0	0	0	0	0	0	0	0	0	0	0	14944	0	0	0	0	0	0
dUTP_13C5		0	0	0	0	0	0	132134	0	48464.1	0	196154	0	0	0	0	103390	0	0
dUTP_13C6		0	0	0	0	0	0	0	0	0	0	0	0	0	0	0	0	114782	0
dUTP_13C7		0	0	0	0	0	0	0	0	0	0	0	0	0	0	15237.7	0	0	0
dUTP_13C8		0	0	0	0	0	0	0	0	0	0	0	0	0	0	0	0	0	0
dUTP_13C9		0	0	0	0	0	0	0	0	0	0	0	0	0	0	20029.2	0	0	0
F-1,6/2,6-P	C00354 / C00665	6.84965e+06	6.6318e+06	8.9617e+06	1.0518e+07	1.24151e+07	1.02132e+07	9.77001e+06	1.23635e+07	7.30891e+06	6.74177e+06	8.84091e+06	8.57193e+06	5.90855e+06	6.97999e+06	4.05428e+06	7.03451e+06	6.99214e+06	6.05126e+06
F-1,6/2,6-P_13C1		561619	506980	690966	946424	1.12689e+06	1.03383e+06	854592	1.0041e+06	438634	514851	652243	640144	514608	551982	232144	368330	625420	288687
F-1,6/2,6-P_13C2		33768.9	17781.6	77085.7	75482.6	49815.8	28412.9	65299.9	79046.4	47467.6	16795.1	52028.7	9245.5	26792.4	14407.1	33029.8	21772.6	91154.8	20175.6
F-1,6/2,6-P_13C3		919732	499036	366366	647739	616178	503725	1.19766e+06	1.43975e+06	657427	41775.5	19905.3	26103.6	34372.2	65703.9	23275.7	24073.2	98499.2	56426.7
F-1,6/2,6-P_13C4		14907.5	0	0	0	12165.7	17119.8	32661.2	17214.3	0	0	0	0	0	0	0	0	0	6155.4
F-1,6/2,6-P_13C5		109507	115167	178724	452469	642161	444690	719827	1.14542e+06	516831	132628	90040.6	77656	168935	116660	58890.7	229939	185182	154476
F-1,6/2,6-P_13C6		6.24568e+06	5.53202e+06	7.57469e+06	1.37173e+07	1.60896e+07	1.2146e+07	1.69079e+07	2.44257e+07	9.77691e+06	7.17936e+06	7.22118e+06	6.13734e+06	6.78625e+06	6.92932e+06	4.2401e+06	9.6414e+06	9.43056e+06	8.14404e+06
F6P/G1P/G6P	C00085 / C00103 / C00092	1.7574e+06	3.03676e+06	1.54246e+06	2.48024e+06	4.18738e+06	1.28464e+06	2.85101e+06	2.04197e+06	3.37878e+06	4.36823e+06	3.19302e+06	2.31292e+06	2.25698e+06	2.4731e+06	5.41197e+06	1.39265e+06	1.85643e+06	4.06231e+06
F6P/G1P/G6P_13C1		0	26631.4	0	0	0	0	29043.8	0	116533	38870.9	29685	0	19728.7	72031.1	250714	0	0	52870.6
F6P/G1P/G6P_13C2		0	0	0	0	0	0	0	0	0	0	0	0	16401.2	0	12908.4	0	0	0
F6P/G1P/G6P_13C3		0	0	0	0	0	0	0	0	0	0	0	0	0	0	0	0	0	0
F6P/G1P/G6P_13C4		0	0	0	0	0	0	0	0	0	0	0	0	0	0	0	0	0	0
F6P/G1P/G6P_13C5		0	0	0	0	0	0	0	0	0	0	0	0	0	0	0	0	0	0
F6P/G1P/G6P_13C6		0	18178.4	150821	0	334101	0	144029	677417	0	0	145770	0	0	0	302266	20308.3	0	0
fructose / mannose	C00095 / C00159	3.19718e+06	5.20833e+06	2.99113e+06	5.35931e+06	6.28758e+06	5.46607e+06	5.09643e+06	2.71746e+06	3.62956e+06	6.10422e+06	3.91405e+06	4.76041e+06	4.32422e+06	6.48615e+06	5.70596e+06	4.26475e+06	3.84875e+06	8.14129e+06
fumarate	C00122	5.06652e+06	5.64607e+06	5.97645e+06	7.21787e+06	7.24876e+06	5.84875e+06	5.62058e+06	5.76224e+06	2.89647e+06	2.97037e+06	4.12435e+06	4.78728e+06	5.87907e+06	5.84877e+06	8.52972e+07	3.61823e+06	4.50667e+06	2.64892e+06
fumarate_13C1		317514	0	0	0	391021	129533	144849	115858	0	0	0	114530	122203	103563	5.63668e+06	0	172995	0
fumarate_13C2		0	0	0	0	0	0	250265	198363	102438	0	0	0	0	0	4.27742e+06	89460.8	314065	0
fumarate_13C3		0	0	0	175484	294508	155599	223347	471578	134039	0	0	0	0	0	591109	0	0	0
fumarate_13C4		0	0	0	0	0	0	0	0	0	0	0	0	0	0	0	0	0	0
galactose / glucose	C00124 / C00267	3.5144e+06	3.84775e+06	1.38273e+07	3.35734e+06	7.10237e+06	6.18219e+06	5.81816e+06	5.41902e+06	5.9948e+06	6.76032e+06	7.34481e+06	8.97142e+06	6.47725e+06	1.89753e+07	1.38067e+07	9.42567e+06	1.53206e+07	1.56423e+07
glucose_13C6		2.07996e+08	9.58167e+07	2.58411e+08	1.92745e+08	2.96912e+08	2.83811e+08	1.62349e+08	1.9427e+08	9.47795e+07	1.34221e+08	1.97292e+08	2.05119e+08	1.69253e+08	1.11486e+08	8.89959e+07	1.31925e+08	1.63414e+08	7.14129e+07
GAP / DHAP	C00118 / C00111	0	0	0	0	0	0	0	0	0	0	0	0	0	0	0	0	0	0
GAP / DHAP_13C1		0	0	0	0	0	0	0	0	0	0	0	0	0	0	604.036	0	0	0
GAP / DHAP_13C2		0	0	0	0	0	0	0	0	0	0	0	0	0	0	0	0	0	0
GAP / DHAP_13C3		699378	0	623818	821704	2.19477e+06	977770	1.32943e+06	2.1989e+06	1.3144e+06	0	284451	0	738565	419057	2.22061e+08	163962	832782	581190
glutamate	C00302-C00025	9.42772e+08	1.01611e+09	1.18548e+09	1.30233e+09	1.38586e+09	9.90513e+08	9.44129e+08	1.15661e+09	5.98347e+08	7.97005e+08	9.90048e+08	9.70704e+08	8.41798e+08	8.20271e+08	2.03362e+09	7.14753e+08	8.25606e+08	6.85301e+08
glutamate_13C1		5.72696e+07	6.22399e+07	7.24603e+07	8.57257e+07	9.273e+07	6.13566e+07	7.06349e+07	8.11739e+07	4.26676e+07	5.15039e+07	6.55135e+07	6.46217e+07	6.77457e+07	6.60239e+07	1.83303e+08	7.04285e+07	7.78916e+07	6.46539e+07
glutamate_13C2		4.24714e+07	4.86458e+07	5.83627e+07	9.83347e+07	1.0665e+08	7.27806e+07	1.4226e+08	1.40657e+08	8.16344e+07	5.58973e+07	6.36347e+07	6.69889e+07	7.85382e+07	7.32519e+07	2.16357e+08	1.10612e+08	1.12918e+08	9.81648e+07
glutamate_13C3		5.0227e+06	6.24551e+06	6.63897e+06	1.17143e+07	1.46238e+07	9.66411e+06	2.32816e+07	2.07925e+07	1.2154e+07	3.66917e+06	3.66642e+06	3.9098e+06	5.5458e+06	5.46247e+06	1.72324e+07	1.11633e+07	1.12609e+07	9.51496e+06
glutamate_13C4		1.42761e+06	503646	1.5586e+06	3.40868e+06	4.49507e+06	2.42264e+06	1.07356e+07	9.72988e+06	6.21212e+06	363949	609802	630058	1.6142e+06	923404	4.82238e+06	4.27818e+06	3.93291e+06	3.78885e+06
glutamate_13C5		0	0	0	1.99023e+06	2.19513e+06	839436	4.37119e+06	5.65592e+06	2.42754e+06	0	0	168341	181435	0	132804	0	204351	201603
glutamine	C00303-C00064	4.56651e+08	4.96204e+08	4.91738e+08	4.95145e+08	5.08068e+08	3.96661e+08	3.84404e+08	3.38811e+08	2.51498e+08	4.39914e+08	4.97946e+08	4.62052e+08	6.03828e+08	5.22842e+08	3.28332e+09	5.03648e+08	4.47054e+08	4.26802e+08
glutamine_13C1		2.40919e+07	2.548e+07	2.59087e+07	2.54493e+07	2.6819e+07	2.00669e+07	2.0528e+07	1.7398e+07	1.2035e+07	2.34858e+07	2.57743e+07	2.42498e+07	3.20796e+07	2.8189e+07	1.94153e+08	2.63098e+07	2.31665e+07	2.13227e+07
glutamine_13C2		123340	270876	217072	1.02003e+06	713945	113216	805040	421964	267410	87454.7	0	127992	272896	215487	2.44508e+06	0	0	114488
glutamine_13C3		0	0	0	0	0	0	0	0	0	0	0	0	0	0	0	0	0	0
glutamine_13C4		0	0	0	0	0	0	0	0	0	0	0	0	0	0	0	0	0	0
glutamine_13C5		110833	0	0	0	0	0	0	0	0	0	0	0	0	0	0	0	0	0
glutathione	C00051	4.71676e+07	6.72896e+07	5.44836e+07	7.47701e+07	7.40627e+07	5.1964e+07	6.54518e+07	4.65275e+07	5.93548e+07	4.50479e+07	5.25486e+07	5.01649e+07	7.3728e+07	6.03823e+07	8.07098e+08	4.23078e+07	4.35625e+07	3.52776e+07
glutathione_13C1		3.65043e+06	5.07443e+06	3.63429e+06	5.82785e+06	5.3945e+06	3.62385e+06	5.85062e+06	3.6409e+06	4.88561e+06	2.95722e+06	4.09701e+06	3.65625e+06	6.99316e+06	5.02157e+06	8.37669e+07	4.25348e+06	3.41099e+06	3.19973e+06
glutathione_13C2		108177	601074	160256	1.09243e+06	862822	511780	1.99611e+06	1.40138e+06	2.41266e+06	506995	0	146123	1.51539e+06	739283	2.10076e+07	1.96134e+06	1.69993e+06	1.23231e+06
glutathione_13C3		0	0	0	0	0	0	0	104065	0	0	0	0	0	0	2.07244e+06	0	119110	0
glutathione_13C4		0	0	0	0	0	0	0	0	0	0	0	0	0	0	423631	0	0	0
glutathione_13C5		0	0	0	0	0	0	0	0	0	0	0	0	0	0	0	0	0	0
glutathione disulfide	C00127	2.42161e+08	2.52293e+08	1.94904e+08	2.22588e+08	3.01156e+08	1.68167e+08	1.90722e+08	7.09758e+07	1.67745e+08	1.39781e+08	1.50715e+08	1.29799e+08	1.17745e+08	1.24321e+08	1.0839e+08	8.81318e+07	1.26141e+08	1.42306e+08
glutathione disulfide_13C1		5.69707e+07	6.05942e+07	4.70884e+07	5.27641e+07	7.19761e+07	3.95024e+07	4.57024e+07	1.73644e+07	4.05032e+07	3.30227e+07	3.6414e+07	3.13788e+07	2.82881e+07	2.97495e+07	2.56802e+07	2.26749e+07	3.16882e+07	3.61132e+07
glutathione disulfide_13C2		28778.2	0	12941.2	71703.9	119767	33338	1.78099e+07	6.35595e+06	1.73781e+07	0	29621.3	102388	161497	462871	164424	1.15429e+07	1.73423e+07	2.06852e+07
glutathione disulfide_13C3		0	0	0	0	0	0	2.66284e+06	981545	3.91405e+06	0	56970.3	0	0	0	104117	1.49854e+06	2.05672e+06	4.84386e+06
glutathione disulfide_13C4		0	0	0	0	0	0	446895	0	0	0	0	0	0	0	75233.9	0	75173.5	427144
glutathione disulfide_13C5		0	0	0	0	13461.2	0	159620	107720	333062	0	0	0	0	0	0	120164	77674.4	0
glycerate	C00258	7.83417e+06	7.65432e+06	8.98222e+06	6.2275e+06	6.24854e+06	7.85685e+06	7.6214e+06	3.64812e+06	3.64522e+06	5.02378e+06	5.34697e+06	5.31994e+06	6.12766e+06	4.93608e+06	1.14533e+07	4.47023e+06	6.60347e+06	4.64685e+06
glycerate_13C1		27464.8	35375.4	0	0	23622.1	53565.1	0	0	13930.6	14634.2	0	0	111763	0	252170	0	0	0
glycerate_13C2		0	0	0	0	0	0	0	0	16773.7	0	0	0	0	0	5580.06	0	0	0
glycerate_13C3		411583	399521	435025	62898.2	607063	860506	737032	0	1.71779e+06	115028	0	268281	2.04296e+06	395599	2.00519e+06	1.90585e+06	1.20403e+06	478241
glycerol-2/3-phosphate	C02979 / C00093	162429	150634	967000	746630	808894	559455	224867	734318	0	171165	184619	527877	0	0	358064	0	0	0
glycerol-2/3-phosphate_13C2		0	0	0	0	0	0	0	0	0	0	0	0	0	0	0	0	0	0
glycerol-2/3-phosphate_13C3		1.01287e+06	812095	2.47471e+06	2.75709e+06	3.08476e+06	1.58714e+06	1.98636e+06	4.74788e+06	578337	670186	334126	222036	576816	197300	318048	355637	593930	336427
glycine	C00037	1.2517e+08	1.30959e+08	1.4212e+08	1.66815e+08	1.66935e+08	1.25773e+08	1.08433e+08	1.11872e+08	6.49937e+07	1.38558e+08	1.67438e+08	1.645e+08	1.39484e+08	1.80299e+08	3.4463e+08	1.22418e+08	1.65355e+08	1.18802e+08
glycine_13C1		1.67469e+06	1.56237e+06	1.49422e+06	1.84675e+06	2.40147e+06	1.59273e+06	1.17937e+06	1.81062e+06	338977	2.05405e+06	2.29349e+06	1.83512e+06	1.55197e+06	2.52901e+06	6.33068e+06	1.04898e+06	2.36699e+06	1.4744e+06
glycine_13C2		450983	1.05278e+06	1.30417e+06	1.45242e+06	2.13782e+06	1.09251e+06	1.60135e+06	2.08756e+06	639964	1.1678e+06	971785	844497	1.11451e+06	2.07255e+06	3.43075e+06	1.21918e+06	2.6332e+06	1.08959e+06
GMP	C00144	0	0	0	0	0	0	0	0	0	0	0	0	0	0	0	0	0	0
GMP_13C10		0	0	0	0	0	0	0	0	0	0	0	0	0	0	0	0	0	0
GMP_13C5		0	0	0	0	0	0	0	0	0	0	0	0	0	0	0	0	0	0
GMP_13C6		0	0	0	0	0	0	0	0	0	0	0	0	0	0	0	0	0	0
GMP_13C7		0	0	0	0	0	0	0	0	0	0	0	0	0	0	0	0	0	0
GMP_13C8		0	0	0	0	0	0	0	0	0	0	0	0	0	0	0	0	0	0
GMP_13C9		0	0	0	0	0	0	0	0	0	0	0	0	0	0	0	0	0	0
GTP	C00044	2.92676e+07	3.21392e+07	3.59798e+07	6.17351e+07	6.40401e+07	5.95918e+07	4.24159e+07	3.75756e+07	3.16996e+07	7.24846e+07	8.61811e+07	8.70563e+07	7.32541e+07	8.08737e+07	4.89791e+07	7.0908e+07	8.28003e+07	4.64945e+07
GTP_13C10		0	0	0	0	0	0	0	0	0	0	0	0	0	0	0	0	0	0
GTP_13C5		4.08814e+06	4.08112e+06	5.09108e+06	2.02986e+07	2.36762e+07	2.2238e+07	3.56257e+07	3.46465e+07	2.62872e+07	2.92267e+06	2.59634e+06	2.6002e+06	3.67657e+06	2.74379e+06	2.30892e+06	9.77583e+06	6.20951e+06	4.98552e+06
GTP_13C6		225814	142532	222819	1.57653e+06	1.86602e+06	1.84664e+06	3.43323e+06	3.65351e+06	2.54274e+06	130536	61312.5	93298.1	98906.8	99608	16688.2	489620	252922	207464
GTP_13C7		0	0	52636.7	418236	679223	590453	1.23338e+06	1.20647e+06	862248	0	0	14500.9	0	14456.2	0	74737.3	46501.2	52177.9
GTP_13C8		0	0	0	25479.1	0	0	36648	22279.3	31523.1	0	0	11875.3	0	0	0	0	0	0
GTP_13C9		0	0	0	0	0	0	0	0	0	0	0	0	0	0	0	0	0	0
guanosine	C00387	393351	940844	583443	869610	818060	257166	306379	205132	231793	926672	956605	495482	1.18229e+06	1.35657e+06	626125	897805	509168	971628
guanosine_13C10		0	0	0	0	0	0	0	0	0	0	0	0	0	0	0	0	0	0
guanosine_13C5		0	78436.3	0	146298	87049.5	0	33610.3	0	90455.2	0	0	0	0	0	1.49856e+06	89267	0	49946.7
guanosine_13C6		0	0	0	0	0	0	0	0	0	0	0	0	0	0	60835.3	0	0	0
guanosine_13C7		0	0	0	0	0	0	0	0	0	0	0	0	0	0	0	0	0	0
guanosine_13C8		0	0	0	0	0	0	0	0	0	0	0	0	0	0	0	0	0	0
guanosine_13C9		0	0	0	0	0	0	0	0	0	0	0	19307.3	38821.9	0	52259.4	0	0	0
IDP	C00104	0	0	0	0	0	0	0	0	0	0	0	0	0	0	0	0	0	0
IDP_13C10		0	0	0	0	0	0	0	0	0	0	0	0	0	0	0	0	0	0
IDP_13C5		0	0	0	0	0	0	0	0	0	0	0	0	0	0	0	0	0	0
IDP_13C6		0	0	0	0	0	0	0	0	0	0	0	0	0	0	0	0	0	0
IDP_13C7		0	0	0	0	0	0	0	112289	0	0	0	0	0	0	0	0	0	0
IDP_13C8		0	0	0	0	0	111682	0	0	0	0	0	0	0	0	0	0	0	0
IDP_13C9		0	0	0	0	0	0	0	0	0	0	0	0	0	0	0	0	0	0
IMP	C00130	0	0	0	0	0	0	0	0	0	0	0	0	0	0	0	0	0	0
IMP_13C10		0	0	0	0	0	0	0	0	0	0	0	0	0	0	0	0	0	0
IMP_13C5		0	0	0	0	0	0	0	0	0	0	0	0	0	0	0	0	0	0
IMP_13C6		0	0	0	0	112685	0	0	0	0	0	0	0	0	0	0	0	0	0
IMP_13C7		0	0	0	0	0	0	0	0	0	0	0	0	0	0	0	0	0	0
IMP_13C8		0	0	0	0	0	0	0	0	0	0	0	0	0	0	0	0	0	0
IMP_13C9		0	0	0	0	0	0	0	0	0	0	0	0	0	0	0	0	0	0
itaconic acid	C00490	0	0	0	0	0	0	0	0	0	0	0	0	0	0	0	0	0	0
itaconic acid_13C1		0	0	0	0	0	0	0	0	0	0	0	0	0	0	0	0	0	0
itaconic acid_13C2		0	0	0	0	0	0	0	0	0	0	0	0	0	0	0	0	0	0
lactate	C01432-C00186	1.05843e+09	1.29154e+09	1.05029e+09	1.18217e+09	1.39997e+09	9.81088e+08	1.34629e+09	6.92027e+08	9.96887e+08	1.14779e+09	1.14555e+09	1.04498e+09	1.05503e+09	1.41536e+09	9.59975e+08	1.3881e+09	1.36112e+09	1.41822e+09
lactate_13C1		3.46032e+07	4.28713e+07	3.37438e+07	3.76792e+07	4.3431e+07	3.03215e+07	4.23831e+07	2.01394e+07	3.09671e+07	3.86015e+07	3.19623e+07	3.08237e+07	3.23857e+07	4.34088e+07	3.03642e+07	4.42848e+07	3.60913e+07	4.05659e+07
lactate_13C2		1.12032e+07	1.41356e+07	1.44101e+07	1.71379e+07	2.00796e+07	1.16083e+07	1.56107e+07	1.27873e+07	7.82082e+06	1.34457e+07	1.24471e+07	1.1296e+07	1.56227e+07	1.43284e+07	9.41032e+06	1.53656e+07	1.5438e+07	1.39794e+07
lactate_13C3		6.59368e+08	8.08584e+08	7.78091e+08	9.99475e+08	1.15108e+09	6.97131e+08	1.00088e+09	8.55927e+08	6.1937e+08	8.78495e+08	8.17477e+08	7.03458e+08	1.04228e+09	9.60114e+08	5.48712e+08	9.506e+08	9.68857e+08	9.43772e+08
leucine / leucine(iso)	C16439-C00123 / C16434-C00407	8.44439e+09	8.46387e+09	1.04919e+10	8.83805e+09	1.0576e+10	7.70756e+09	6.53081e+09	7.54789e+09	3.93276e+09	7.28539e+09	9.00809e+09	8.95602e+09	7.53256e+09	7.13524e+09	7.35322e+09	6.81937e+09	7.70862e+09	6.37464e+09
leucine / leucine(iso)_13C1		5.62471e+08	5.85341e+08	7.05087e+08	5.94804e+08	7.1131e+08	5.17768e+08	4.30649e+08	4.90314e+08	2.57718e+08	4.88102e+08	5.98549e+08	5.82899e+08	5.00942e+08	4.80809e+08	4.96713e+08	4.4519e+08	5.14074e+08	4.25789e+08
leucine / leucine(iso)_13C2		1.24666e+07	1.27978e+07	1.61746e+07	1.30385e+07	1.55226e+07	1.12352e+07	1.03659e+07	1.13396e+07	6.28592e+06	1.03625e+07	1.24513e+07	1.37137e+07	1.00804e+07	9.97055e+06	1.03754e+07	9.72854e+06	1.14522e+07	1.01104e+07
leucine / leucine(iso)_13C3		0	0	0	0	0	0	0	0	0	0	0	0	0	0	0	0	0	0
leucine / leucine(iso)_13C6		0	0	0	0	0	0	0	0	0	0	0	0	0	0	0	0	0	0
malate	C00711-C00149	7.76198e+07	8.61334e+07	1.06379e+08	1.29171e+08	1.42107e+08	8.90628e+07	1.00783e+08	1.22434e+08	5.71118e+07	5.09359e+07	6.81456e+07	6.28323e+07	7.21334e+07	7.66426e+07	5.31197e+08	5.734e+07	6.72382e+07	5.13645e+07
malate_13C1		1.99215e+06	2.95195e+06	3.21504e+06	5.5405e+06	5.9835e+06	3.24915e+06	4.41336e+06	5.26387e+06	2.53003e+06	2.12083e+06	3.0809e+06	2.64858e+06	3.76889e+06	3.46303e+06	3.36498e+07	3.37489e+06	4.36474e+06	2.84839e+06
malate_13C2		1.23481e+06	2.31447e+06	2.41542e+06	4.2019e+06	5.40557e+06	3.15533e+06	7.38252e+06	7.46893e+06	3.48696e+06	2.03696e+06	2.35536e+06	1.98664e+06	3.21068e+06	2.52833e+06	3.04215e+07	3.82928e+06	4.17676e+06	3.52975e+06
malate_13C3		2.4596e+06	2.56075e+06	3.76429e+06	6.8482e+06	7.19195e+06	4.32507e+06	7.90657e+06	1.15364e+07	3.99465e+06	0	0	328894	320566	388727	4.1297e+06	305176	208847	436856
malate_13C4		127571	156968	0	223030	461625	0	650270	850884	198963	151875	0	147684	0	0	632946	0	0	0
mevalonate	C00418	0	0	0	0	0	0	0	0	0	0	0	0	0	0	0	0	0	0
mevalonate_13C1		0	0	0	0	0	0	0	0	0	0	0	0	0	0	0	0	0	0
mevalonate_13C2		0	0	0	0	0	0	0	0	0	0	0	0	0	0	0	0	0	0
mevalonate_13C3		0	0	0	0	0	0	0	0	0	0	0	0	0	0	0	0	0	0
mevalonate_13C4		0	0	0	0	0	0	0	0	0	0	0	0	0	0	0	0	0	0
mevalonate_13C5		0	0	0	0	0	0	0	0	0	0	0	0	0	0	0	0	0	0
mevalonate_13C6		0	0	0	0	0	0	0	0	0	0	0	0	0	0	0	0	0	0
N-acetyl-glucosamine-1/6-phosphate	C04256 / C00357	0	0	0	0	0	0	0	0	0	0	168001	0	0	133104	0	0	155574	0
N-acetyl-glucosamine-1/6-phosphate_13C6		0	0	0	0	0	0	0	0	0	0	0	0	0	0	0	0	0	0
N-acetyl-glucosamine-1/6-phosphate_13C8		0	0	0	0	0	0	0	0	0	0	0	0	0	0	0	0	0	0
NAD+	C00003	3.2468e+06	2.99308e+06	4.85263e+06	4.04775e+06	4.14139e+06	3.65478e+06	2.33079e+06	4.20499e+06	1.25974e+06	3.59375e+06	5.042e+06	6.26235e+06	2.35558e+06	3.0503e+06	5.51015e+06	1.97157e+06	3.5562e+06	2.46201e+06
NADH	C00004	0	0	0	0	0	0	0	0	0	0	0	0	0	0	7.13049e+06	0	0	0
NADP+	C00006	1.47108e+06	3.53242e+06	739793	2.89542e+06	2.64055e+06	682615	3.37103e+06	0	3.4797e+06	2.8913e+06	1.62211e+06	537835	3.99467e+06	3.52074e+06	5.68235e+06	2.32501e+06	470928	3.15708e+06
NADPH	C00005	0	0	0	0	0	0	0	0	0	0	0	0	0	0	20300.7	0	0	0
N-carbamoyl-L-aspartate	C00438	225851	0	663791	160307	250118	185445	190048	411049	131776	0	141216	0	0	518300	0	0	0	0
N-carbamoyl-L-aspartate_13C1		0	0	0	0	0	0	0	0	0	0	0	0	0	0	0	0	0	0
N-carbamoyl-L-aspartate_13C2		0	0	0	0	0	0	0	0	0	0	0	0	0	0	0	0	0	0
N-carbamoyl-L-aspartate_13C3		0	0	0	0	0	0	0	0	0	0	0	0	0	0	0	0	0	0
N-carbamoyl-L-aspartate_13C4		0	0	0	0	0	0	0	0	0	0	0	0	0	0	0	0	0	0
N-carbamoyl-L-aspartate_13C5		0	0	0	0	0	0	0	0	0	0	0	0	0	0	0	0	0	0
oxaloacetate	C00036	0	91954.7	0	131529	0	0	119641	0	0	0	0	0	118613	0	0	0	0	0
oxaloacetate_13C1		0	0	0	0	0	0	0	0	0	0	0	0	0	0	0	0	0	0
oxaloacetate_13C2		0	0	0	0	0	0	175605	0	0	0	0	0	0	0	0	0	0	0
oxaloacetate_13C3		0	0	0	187976	164519	0	164023	0	0	0	0	0	0	0	0	0	0	0
oxaloacetate_13C4		0	150274	0	0	0	0	137285	0	0	0	0	208055	0	0	0	0	0	0
phosphoenolpyruvate	C00074	0	0	0	0	0	0	0	0	0	0	0	0	0	0	0	0	0	0
phosphoenolpyruvate_13C1		0	0	0	0	0	0	0	0	0	0	0	0	0	0	0	0	0	0
phosphoenolpyruvate_13C2		0	0	0	0	0	0	0	0	0	0	0	0	0	0	0	0	0	0
phosphoenolpyruvate_13C3		0	0	0	0	0	0	0	0	0	0	0	0	0	0	0	0	0	0
PRPP	C00119	0	0	0	0	0	0	0	0	0	0	0	0	0	0	0	0	0	0
PRPP_13C1		0	0	0	0	0	0	0	0	0	0	0	0	0	0	0	0	0	0
PRPP_13C2		0	0	0	0	0	8478.46	0	0	0	0	0	0	0	0	0	0	0	0
PRPP_13C3		0	0	0	0	0	0	0	0	0	0	0	0	0	0	0	0	0	6562.35
PRPP_13C4		0	0	0	0	0	0	0	0	0	0	0	0	6702.92	0	0	0	0	0
PRPP_13C5		0	0	0	269379	321793	422703	452989	707570	223081	12471.8	0	0	0	0	0	0	30934.3	0
pyruvate	C00022	1.72353e+07	1.84776e+07	2.17055e+07	1.40311e+07	2.7712e+07	1.8711e+07	1.21347e+07	4.88163e+06	2.63303e+07	2.65812e+07	2.47826e+07	2.29049e+07	3.53518e+07	2.95128e+07	1.40736e+07	1.43625e+07	1.94193e+07	1.39191e+07
pyruvate_13C1		686709	689638	683959	681839	1.00285e+06	507369	586458	201051	1.01487e+06	986389	966117	725125	1.14245e+06	841960	494110	489663	965784	324583
pyruvate_13C2		0	29900.5	18980.3	17765.8	220789	19576.4	0	9578.06	49327.2	271055	78340.9	60600.6	529302	499154	19365.4	23637.4	143770	21804.6
pyruvate_13C3		6.50696e+06	7.54739e+06	7.81054e+06	1.24716e+07	2.44842e+07	1.52275e+07	9.12194e+06	3.38838e+06	1.94047e+07	2.61375e+07	2.11517e+07	1.69479e+07	3.54174e+07	3.35763e+07	9.45045e+06	1.29151e+07	1.89218e+07	1.01079e+07
S-adenosyl-L-homoCysteine	C00021	0	0	114691	0	0	0	0	0	0	0	0	0	0	0	139570	0	0	135460
S-adenosyl-L-homoCysteine_13C1		0	0	0	0	0	0	0	0	0	0	0	0	0	0	0	0	0	0
S-adenosyl-L-methionine	C00019	3.99561e+08	3.02543e+08	4.44629e+08	5.50771e+08	6.61884e+08	4.8357e+08	4.49677e+08	6.9347e+08	3.17562e+08	2.18825e+08	2.69068e+08	2.57163e+08	1.55714e+08	1.95039e+08	9.20053e+07	1.38237e+08	1.71596e+08	1.21222e+08
S-adenosyl-L-methionine_13C1		6.03966e+07	4.55634e+07	6.67022e+07	8.8098e+07	1.01466e+08	7.4822e+07	6.93746e+07	1.08412e+08	4.74711e+07	3.43476e+07	4.15837e+07	3.86212e+07	2.46112e+07	3.00522e+07	1.41329e+07	2.17084e+07	2.72962e+07	1.83043e+07
S-adenosyl-L-methionine_13C2		4.08784e+06	3.506e+06	4.62387e+06	6.24513e+06	7.62307e+06	5.36024e+06	6.67326e+06	9.21253e+06	5.09292e+06	1.89386e+06	2.55998e+06	2.686e+06	1.57902e+06	2.04257e+06	835871	1.15309e+06	1.45022e+06	1.11051e+06
S-adenosyl-L-methionine_13C3		134345	166833	51505.1	621682	622325	304577	898837	1.20759e+06	417912	0	0	30789.7	0	38735.9	0	0	0	0
S-adenosyl-L-methionine_13C4		96311	0	118991	1.31813e+06	1.52537e+06	1.15323e+06	4.38569e+06	6.77303e+06	2.8804e+06	0	0	0	0	0	0	21182	19005.3	0
S-adenosyl-L-methionine_13C5		1.31512e+07	1.0277e+07	1.518e+07	4.1236e+07	5.7709e+07	4.19406e+07	1.39193e+08	2.10104e+08	9.43481e+07	2.26071e+06	1.61605e+06	1.62878e+06	1.73751e+06	1.60624e+06	809454	4.15822e+06	3.20571e+06	2.58298e+06
S-adenosyl-L-methionine_13C6		1.36426e+06	1.12725e+06	1.46357e+06	5.59662e+06	8.50989e+06	5.6338e+06	2.09729e+07	3.27922e+07	1.37882e+07	80449.3	35349.6	0	0	16500.9	0	177138	123827	67056.9
S-adenosyl-L-methionine_13C7		0	0	32775.6	377274	571655	409590	2.5117e+06	4.8966e+06	1.7615e+06	0	0	0	0	0	0	0	0	0
S-adenosyl-L-methionine_13C8		0	0	0	0	0	0	0	165520	0	0	0	0	0	0	0	0	0	0
S-adenosyl-L-methionine_13C9		151703	279897	214541	199519	132731	217516	324540	156096	212958	230725	320652	159733	196730	212240	216568	86821.3	95694.6	146647
serine	C00716-C00065	1.48751e+08	1.44332e+08	1.83187e+08	1.56298e+08	1.78616e+08	1.43089e+08	1.12554e+08	1.33338e+08	7.0407e+07	1.26572e+08	1.64096e+08	1.69126e+08	1.41252e+08	1.40776e+08	1.49816e+08	1.255e+08	1.37936e+08	1.2462e+08
serine_13C1		4.59587e+06	4.60162e+06	5.96847e+06	5.48029e+06	6.93237e+06	4.31667e+06	3.9633e+06	4.71033e+06	2.0357e+06	4.20939e+06	4.63008e+06	5.87325e+06	4.62676e+06	5.41571e+06	5.23665e+06	4.25849e+06	5.66302e+06	4.40103e+06
serine_13C2		208901	170721	213613	413693	674464	425776	389820	990361	0	332364	0	303648	594238	677411	585930	630228	649762	448209
serine_13C3		2.38895e+06	2.03657e+06	2.62092e+06	3.0776e+06	4.28719e+06	2.4454e+06	3.01654e+06	4.01206e+06	1.25452e+06	1.95935e+06	2.31123e+06	2.21362e+06	2.23112e+06	1.82348e+06	2.43772e+06	2.25892e+06	3.13455e+06	1.75966e+06
sorbitol / galactitol / L-iditol / manitol	C00794 / C01697 / C01507 / C00392	3.99122e+07	3.92271e+07	1.08526e+08	4.01323e+07	4.40267e+07	7.55776e+07	2.32724e+07	5.56088e+07	2.50165e+07	1.52261e+07	4.40481e+07	3.83938e+07	3.38248e+07	1.90988e+07	8.19094e+06	1.4459e+07	1.71287e+07	2.29657e+07
sorbitol / galactitol / L-iditol / manitol_13C6		7.93928e+06	1.21565e+07	2.90075e+07	1.2504e+07	1.36877e+07	3.42296e+07	2.16721e+07	5.08754e+07	2.72435e+07	3.63731e+06	4.56899e+06	9.73764e+06	1.22603e+07	8.4117e+06	1.47619e+06	1.08021e+07	5.89724e+06	6.46233e+06
succinate	C00042	5.85985e+06	6.0619e+06	8.35295e+06	8.21638e+06	1.00636e+07	7.07171e+06	5.18138e+06	9.8891e+06	4.88458e+06	4.51068e+06	5.60833e+06	5.4392e+06	3.88513e+06	3.55409e+06	6.04277e+08	3.42649e+06	5.08316e+06	3.24187e+06
succinate_13C1		0	118832	0	0	111773	0	115794	334137	98547	0	0	0	0	0	3.29712e+07	0	0	0
succinate_13C2		0	0	0	0	0	0	0	0	0	0	0	0	0	0	0	0	0	0
succinate_13C3		0	0	0	0	0	0	0	0	0	0	0	0	0	0	1.50285e+06	0	0	0
succinate_13C4		0	0	0	0	0	0	0	0	0	0	0	0	0	0	0	0	0	0
thiamine diphosphate+	C00068	1.02125e+07	9.13564e+06	1.39816e+07	1.16449e+07	1.45371e+07	1.05138e+07	9.05359e+06	1.21074e+07	6.33698e+06	1.26387e+07	1.44648e+07	1.29212e+07	9.9524e+06	1.09381e+07	6.08252e+06	8.53703e+06	1.10215e+07	8.23127e+06
thiamine phosphate+	C01081	278370	507530	609263	554204	709252	308604	243850	481546	181387	188163	546203	507089	78871.8	372388	85564.4	130276	274590	70007.7
thiamine+	C00378	0	0	0	0	0	0	0	0	0	0	0	0	0	0	0	0	0	0
UDP-N-acetyl-galactosamine/glucosamine	C00203 / C00043	5.62835e+06	5.66015e+06	7.53075e+06	5.59363e+06	6.13509e+06	6.05542e+06	2.8014e+06	2.84802e+06	1.34546e+06	1.04539e+07	1.71223e+07	1.71044e+07	1.17639e+07	1.32251e+07	2.00181e+07	6.19723e+06	1.26533e+07	8.88008e+06
UDP-N-acetyl-galactosamine/glucosamine_13C13		0	0	0	0	0	0	0	128571	0	0	0	0	0	0	0	0	0	0
UDP-N-acetyl-galactosamine/glucosamine_13C6		167484	0	173640	228396	664882	527494	865998	958331	231841	630517	581695	383669	1.16041e+06	1.55581e+06	2.31699e+06	1.73356e+06	3.16304e+06	1.73035e+06
UDP-N-acetyl-galactosamine/glucosamine_13C8		0	0	0	0	0	0	0	282962	0	0	0	0	0	0	21918.5	0	0	0
UMP	C00105	1.58905e+06	1.47151e+06	2.10721e+06	732992	1.99808e+06	576019	500087	1.6516e+06	0	0	639945	608240	0	449206	106024	133054	134357	706454
UMP_13C5		0	0	0	0	133726	163181	111810	692258	0	0	0	0	0	0	0	0	0	104556
UMP_13C6		0	0	0	0	0	0	0	0	0	0	0	0	0	0	0	0	0	0
UMP_13C7		0	0	0	0	0	0	0	0	166043	110232	0	0	0	0	0	0	0	0
UMP_13C8		0	0	0	0	0	0	0	0	0	0	0	0	0	0	0	0	0	0
UMP_13C9		0	0	0	0	0	0	0	0	0	0	0	0	0	0	0	0	0	0
UTP	C00075	4.27789e+07	4.47466e+07	4.82433e+07	6.20323e+07	5.85589e+07	5.47148e+07	4.12237e+07	3.60712e+07	2.9462e+07	3.02886e+07	3.22416e+07	3.38301e+07	2.7887e+07	2.45272e+07	1.74507e+07	2.51737e+07	2.5534e+07	1.76895e+07
UTP_13C5		5.2733e+06	6.9401e+06	7.5171e+06	2.42759e+07	2.4151e+07	1.98428e+07	3.03201e+07	3.28233e+07	2.07046e+07	1.00915e+07	8.6777e+06	7.68046e+06	1.02807e+07	9.22431e+06	7.31177e+06	1.22056e+07	1.22644e+07	8.59986e+06
UTP_13C6		178402	353031	376886	1.65039e+06	1.66075e+06	1.30588e+06	2.74801e+06	2.61062e+06	1.79982e+06	518510	405589	421325	613354	585997	488422	1.14184e+06	1.26631e+06	832533
UTP_13C7		154385	280853	260498	1.64241e+06	1.60695e+06	1.32983e+06	2.86827e+06	3.05917e+06	1.91989e+06	333758	262408	272153	395432	331369	288927	744616	675556	538218
UTP_13C8		30203.2	17131.9	38030.7	545799	570285	370906	1.04165e+06	1.31797e+06	716550	11729.7	0	0	0	13939.1	9427.19	28334.6	14229.8	0
UTP_13C9		0	0	0	0	0	0	0	16924.7	10752	0	7725.32	17883	0	0	0	0	0	0
xylitol / arabitol / ribito	C00379/ C01904 / C00532 / C00474	1.40115e+06	1.96691e+06	6.71174e+06	1.98859e+06	2.59628e+06	3.56216e+06	1.27446e+06	1.58759e+06	1.24678e+06	1.41339e+06	1.65269e+06	4.43556e+06	1.21041e+06	1.332e+06	2.30125e+06	789158	898459	1.04119e+06
xylitol / arabitol / ribito_13C5		188818	209094	1.44449e+06	848536	780332	1.57563e+06	907717	2.86685e+06	638603	0	206360	449873	136827	113601	261704	191254	200595	197721
