## Supplementary table for "_Metabolic_ shift to serine pathway induced by lipids confers oncogenic properties in non-transformed breast cells": LipidPaper-2024_Supplementary Table 8_.xlsx

### Sheet: Compass_BSL1_Glycine, serine
Enhanced in OA
Enhanced in Vehicle
	wilcox_stat	wilcox_pval	cohens_d	adjusted_pval	metadata_r_id	reaction_name	formula	associated_genes	subsystem	EC_number	confidence
CHOLD2m_pos	26598	4.42369e-18	-0.742962	4.0613e-17	CHOLD2m	choline dehydrogenase (FAD acceptor), mitochondrial	1.00 * Flavin adenine dinucleotide oxidized [m] + 1.00 * Choline [m] --> 1.00 * Flavin adenine dinucleotide reduced [m] + 1.00 * betaine aldehyde [m] CHDH	CHDH	Glycine, serine, alanine and threonine metabolism	1.1.99.1	4
SPTix_pos	26772	9.05411e-18	-0.752317	7.9853e-17	SPTix	serine-pyruvate aminotransferase (irreversible), peroxisomal	1.00 * pyruvate [x] + 1.00 * L-serine [x] --> 1.00 * L-alanine [x] + 1.00 * 3-hydroxypyruvate [x] AGXT	AGXT	Glycine, serine, alanine and threonine metabolism	2.6.1.44	4
GNMT_pos	27960	1.00857e-15	-0.693661	7.48365e-15	GNMT	glycine N-methyltransferase	1.00 * S-Adenosyl-L-methionine [c] + 1.00 * Glycine [c] --> 1.00 * proton [c] + 1.00 * S-Adenosyl-L-homocysteine [c] + 1.00 * Sarcosine [c] GNMT	GNMT	Glycine, serine, alanine and threonine metabolism	2.1.1.20	4
GHMT2r_neg	28285	3.46977e-15	-0.662217	2.50039e-14	GHMT2r	glycine hydroxymethyltransferase, reversible	1.00 * 5,6,7,8-Tetrahydrofolate [c] + 1.00 * L-serine [c] --> 1.00 * Water [c] + 1.00 * Glycine [c] + 1.00 * 5,10-Methylenetetrahydrofolate [c] SHMT1	SHMT1	Glycine, serine, alanine and threonine metabolism	2.1.2.1	4
THRD_L_pos	28488	7.41957e-15	-0.608319	5.09263e-14	THRD_L	L-threonine deaminase	1.00 * L-threonine [c] --> 1.00 * Ammonium [c] + 1.00 * 2-Oxobutanoate [c] SDS; SDSL	SDS; SDSL	Glycine, serine, alanine and threonine metabolism	4.3.1.19	4
PGCD_pos	29196	9.79475e-14	-0.615268	5.71507e-13	PGCD	phosphoglycerate dehydrogenase	1.00 * Nicotinamide adenine dinucleotide [c] + 1.00 * 3-Phospho-D-glycerate [c] --> 1.00 * proton [c] + 1.00 * Nicotinamide adenine dinucleotide - reduced [c] + 1.00 * 3-phosphonatooxypyruvate(3-) [c] PHGDH	PHGDH	Glycine, serine, alanine and threonine metabolism	1.1.1.95	4
PSERT_pos	29196	9.79475e-14	-0.615268	5.71507e-13	PSERT	phosphoserine transaminase	1.00 * L-glutamate(1-) [c] + 1.00 * 3-phosphonatooxypyruvate(3-) [c] --> 1.00 * proton [c] + 1.00 * 2-Oxoglutarate [c] + 1.00 * O-Phospho-L-serine [c] PSAT1	PSAT1	Glycine, serine, alanine and threonine metabolism	2.6.1.52	4
PSP_L_pos	29196	9.79475e-14	-0.615268	5.71507e-13	PSP_L	phosphoserine phosphatase (L-serine)	1.00 * Water [c] + 1.00 * proton [c] + 1.00 * O-Phospho-L-serine [c] --> 1.00 * hydrogenphosphate [c] + 1.00 * L-serine [c] PSPH	PSPH	Glycine, serine, alanine and threonine metabolism	3.1.3.3	4
r0160_pos	29198	9.86488e-14	-0.615188	5.75083e-13	r0160	L-Serine:pyruvate aminotransferase Glycine, serine and threonine metabolism EC:2.6.1.51	1.00 * pyruvate [c] + 1.00 * L-serine [c] --> 1.00 * L-alanine [c] + 1.00 * 3-hydroxypyruvate [c] AGXT	AGXT	Glycine, serine, alanine and threonine metabolism	2.6.1.51	0
AACTOOR_pos	29572	3.68811e-13	-0.634971	2.02644e-12	AACTOOR	Aminoacetone:oxygen oxidoreductase(deaminating)(flavin-containing)	1.00 * Water [c] + 1.00 * O2 [c] + 1.00 * ammonioacetone [c] --> 1.00 * Hydrogen peroxide [c] + 1.00 * Ammonium [c] + 1.00 * methylglyoxal [c] AOC3	AOC3	Glycine, serine, alanine and threonine metabolism	1.4.3.6	4
GHMT2rm_pos	29670	5.17169e-13	-0.599576	2.81777e-12	GHMT2rm	glycine hydroxymethyltransferase, reversible, mitochondrial	1.00 * 5,6,7,8-Tetrahydrofolate [m] + 1.00 * L-serine [m] --> 1.00 * Water [m] + 1.00 * Glycine [m] + 1.00 * 5,10-Methylenetetrahydrofolate [m] SHMT1; SHMT2	SHMT1; SHMT2	Glycine, serine, alanine and threonine metabolism	2.1.2.1	4
BHMT_pos	33258	3.19521e-08	-0.442591	1.1312e-07	BHMT	betaine-homocysteine S-methyltransferase	1.00 * L-homocysteine [c] + 1.00 * glycine betaine [c] --> 1.00 * N,N-dimethylglycine [c] + 1.00 * L-methionine [c] BHMT; BHMT2	BHMT; BHMT2	Glycine, serine, alanine and threonine metabolism	2.1.1.5	4
DMGDHm_pos	33258	3.19521e-08	-0.442591	1.1312e-07	DMGDHm	dimethylglycine dehydrogenase, mitochondrial	1.00 * Water [m] + 1.00 * Flavin adenine dinucleotide oxidized [m] + 1.00 * N,N-dimethylglycine [m] --> 1.00 * Flavin adenine dinucleotide reduced [m] + 1.00 * formaldehyde [m] + 1.00 * Sarcosine [m] DMGDH	DMGDH	Glycine, serine, alanine and threonine metabolism	1.5.99.2	4
GCC2cm_pos	36278.5	3.65513e-05	-0.327893	8.50943e-05	GCC2cm	glycine-cleavage complex (lipoamide), mitochondrial	1.00 * Nicotinamide adenine dinucleotide [m] + 1.00 * dihydrolipoamide [m] --> 1.00 * proton [m] + 1.00 * Nicotinamide adenine dinucleotide - reduced [m] + 1.00 * lipoamide [m] AMT; DLD; GCSH; GLDC	AMT; DLD; GCSH; GLDC	Glycine, serine, alanine and threonine metabolism	2.1.2.10	4
GCCam_pos	36384.5	4.50261e-05	-0.327893	0.000103637	GCCam	glycine-cleavage complex (lipoylprotein), mitochondrial	1.00 * proton [m] + 1.00 * Glycine [m] + 1.00 * Lipoylprotein [m] --> 1.00 * carbon dioxide [m] + 1.00 * S-Aminomethyldihydrolipoylprotein [m] AMT; DLD; GCSH; GLDC	AMT; DLD; GCSH; GLDC	Glycine, serine, alanine and threonine metabolism	2.1.2.10	4
GCCbim_pos	36384.5	4.50261e-05	-0.327893	0.000103637	GCCbim	glycine-cleavage complex (lipoylprotein) irreversible, mitochondrial	1.00 * 5,6,7,8-Tetrahydrofolate [m] + 1.00 * S-Aminomethyldihydrolipoylprotein [m] --> 1.00 * Ammonium [m] + 1.00 * 5,10-Methylenetetrahydrofolate [m] + 1.00 * Dihydrolipolprotein [m] AMT; DLD; GCSH; GLDC	AMT; DLD; GCSH; GLDC	Glycine, serine, alanine and threonine metabolism	1.8.1.4	4
GCCcm_pos	36384.5	4.50261e-05	-0.327893	0.000103637	GCCcm	glycine-cleavage complex (lipoylprotein), mitochondrial	1.00 * Nicotinamide adenine dinucleotide [m] + 1.00 * Dihydrolipolprotein [m] --> 1.00 * proton [m] + 1.00 * Nicotinamide adenine dinucleotide - reduced [m] + 1.00 * Lipoylprotein [m] AMT; DLD; GCSH; GLDC	AMT; DLD; GCSH; GLDC	Glycine, serine, alanine and threonine metabolism	2.1.2.10	4
r0295_pos	36437.5	4.99263e-05	-0.327893	0.000114268	r0295	glycine synthase Nitrogen metabolism EC:2.1.2.10	1.00 * carbon dioxide [m] + 1.00 * Nicotinamide adenine dinucleotide - reduced [m] + 1.00 * Ammonium [m] + 1.00 * 5,10-Methylenetetrahydrofolate [m] --> 1.00 * Nicotinamide adenine dinucleotide [m] + 1.00 * Glycine [m] + 1.00 * 5,6,7,8-Tetrahydrofolate [m] AMT	AMT	Glycine, serine, alanine and threonine metabolism	2.1.2.10	0
GCC2am_pos	36478.5	5.43618e-05	-0.327893	0.000123766	GCC2am	glycine-cleavage complex (lipoamide), mitochondrial	1.00 * proton [m] + 1.00 * Glycine [m] + 1.00 * lipoamide [m] --> 1.00 * carbon dioxide [m] + 1.00 * S-aminomethyldihydrolipoamide [m] AMT; DLD; GCSH; GLDC	AMT; DLD; GCSH; GLDC	Glycine, serine, alanine and threonine metabolism	2.1.2.10	4
GCC2bim_pos	36478.5	5.43618e-05	-0.327893	0.000123766	GCC2bim	glycine-cleavage system (lipoamide) irreversible, mitochondrial	1.00 * 5,6,7,8-Tetrahydrofolate [m] + 1.00 * S-aminomethyldihydrolipoamide [m] --> 1.00 * Ammonium [m] + 1.00 * dihydrolipoamide [m] + 1.00 * 5,10-Methylenetetrahydrofolate [m] AMT; DLD; GCSH; GLDC	AMT; DLD; GCSH; GLDC	Glycine, serine, alanine and threonine metabolism	1.8.1.4	4
GHMT2r_pos	38811	0.0035585	-0.203972	0.00600173	GHMT2r	glycine hydroxymethyltransferase, reversible	1.00 * 5,6,7,8-Tetrahydrofolate [c] + 1.00 * L-serine [c] --> 1.00 * Water [c] + 1.00 * Glycine [c] + 1.00 * 5,10-Methylenetetrahydrofolate [c] SHMT1	SHMT1	Glycine, serine, alanine and threonine metabolism	2.1.2.1	4
r0552_pos	54415.5	9.22521e-06	0.490161	2.26878e-05	r0552	p-cumic alcohol:NAD+ oxidoreductase Glycine, serine and threonine metabolism EC:1.2.1.8	1.00 * Water [c] + 1.00 * Nicotinamide adenine dinucleotide [c] + 1.00 * betaine aldehyde [c] --> 2.00 * proton [c] + 1.00 * Nicotinamide adenine dinucleotide - reduced [c] + 1.00 * glycine betaine [c] ALDH7A1	ALDH7A1	Glycine, serine, alanine and threonine metabolism	1.2.1.8	0
r0553_neg	54415.5	9.22521e-06	0.490161	2.26878e-05	r0553	p-Cumic alcohol:NADP+ oxidoreductase Glycine, serine and threonine metabolism EC:1.2.1.8	1.00 * Water [c] + 1.00 * Nicotinamide adenine dinucleotide phosphate [c] + 1.00 * betaine aldehyde [c] --> 2.00 * proton [c] + 1.00 * Nicotinamide adenine dinucleotide phosphate - reduced [c] + 1.00 * glycine betaine [c] ALDH7A1	ALDH7A1	Glycine, serine, alanine and threonine metabolism	1.2.1.8	0
r0552_neg	61365.5	1.2769e-14	0.768019	8.53019e-14	r0552	p-cumic alcohol:NAD+ oxidoreductase Glycine, serine and threonine metabolism EC:1.2.1.8	1.00 * Water [c] + 1.00 * Nicotinamide adenine dinucleotide [c] + 1.00 * betaine aldehyde [c] --> 2.00 * proton [c] + 1.00 * Nicotinamide adenine dinucleotide - reduced [c] + 1.00 * glycine betaine [c] ALDH7A1	ALDH7A1	Glycine, serine, alanine and threonine metabolism	1.2.1.8	0
r0553_pos	61365.5	1.2769e-14	0.768019	8.53019e-14	r0553	p-Cumic alcohol:NADP+ oxidoreductase Glycine, serine and threonine metabolism EC:1.2.1.8	1.00 * Water [c] + 1.00 * Nicotinamide adenine dinucleotide phosphate [c] + 1.00 * betaine aldehyde [c] --> 2.00 * proton [c] + 1.00 * Nicotinamide adenine dinucleotide phosphate - reduced [c] + 1.00 * glycine betaine [c] ALDH7A1	ALDH7A1	Glycine, serine, alanine and threonine metabolism	1.2.1.8	0

### Sheet: Compass_BSL1_Glutathione 
Enhanced in OA
Enhanced in Vehicle
	wilcox_stat	wilcox_pval	cohens_d	adjusted_pval	metadata_r_id	reaction_name	formula	associated_genes	subsystem	EC_number	confidence
GTHPm_pos	35425	6.49175e-06	-0.383831	1.60932e-05	GTHPm	glutathione peroxidase, mitochondria	1.00 * Hydrogen peroxide [m] + 2.00 * Reduced glutathione [m] --> 2.00 * Water [m] + 1.00 * Oxidized glutathione [m] GPX1; GPX4; PRDX3	GPX1; GPX4; PRDX3	Glutathione metabolism	1.11.1.9	4
r0022_neg	35443	6.7562e-06	-0.383084	1.67169e-05	r0022	glutathione:NAD+ oxidoreductase Glutamate metabolism EC:1.8.1.7	1.00 * Nicotinamide adenine dinucleotide [m] + 2.00 * Reduced glutathione [m] --> 1.00 * proton [m] + 1.00 * Nicotinamide adenine dinucleotide - reduced [m] + 1.00 * Oxidized glutathione [m] GSR	GSR	Glutathione metabolism	1.8.1.7	0
r0021_neg	37263	0.000268448	-0.346272	0.000559806	r0021	glutathione:NAD+ oxidoreductase Glutamate metabolism EC:1.8.1.7	1.00 * Nicotinamide adenine dinucleotide [c] + 2.00 * Reduced glutathione [c] --> 1.00 * proton [c] + 1.00 * Nicotinamide adenine dinucleotide - reduced [c] + 1.00 * Oxidized glutathione [c] GSR	GSR	Glutathione metabolism	1.8.1.7	0
r0021_pos	38720.5	0.00310159	-0.312921	0.00532076	r0021	glutathione:NAD+ oxidoreductase Glutamate metabolism EC:1.8.1.7	1.00 * Nicotinamide adenine dinucleotide [c] + 2.00 * Reduced glutathione [c] --> 1.00 * proton [c] + 1.00 * Nicotinamide adenine dinucleotide - reduced [c] + 1.00 * Oxidized glutathione [c] GSR	GSR	Glutathione metabolism	1.8.1.7	0
r0022_pos	39351	0.00780219	-0.300589	0.0127487	r0022	glutathione:NAD+ oxidoreductase Glutamate metabolism EC:1.8.1.7	1.00 * Nicotinamide adenine dinucleotide [m] + 2.00 * Reduced glutathione [m] --> 1.00 * proton [m] + 1.00 * Nicotinamide adenine dinucleotide - reduced [m] + 1.00 * Oxidized glutathione [m] GSR	GSR	Glutathione metabolism	1.8.1.7	0
GTHP_pos	43742	0.553651	-0.0991888	0.62827	GTHP	glutathione peroxidase	1.00 * Hydrogen peroxide [c] + 2.00 * Reduced glutathione [c] --> 2.00 * Water [c] + 1.00 * Oxidized glutathione [c] GPX1; GPX2; GPX4; PRDX1; PRDX2	GPX1; GPX2; GPX4; PRDX1; PRDX2	Glutathione metabolism	1.11.1.9	4
r0129_pos	57663	2.45848e-09	0.484413	9.63819e-09	r0129	gamma-glutamyltranspeptidase Glutathione metabolism EC:3.4.11.4	1.00 * Water [c] + 1.00 * Reduced glutathione [c] --> 1.00 * L-glutamate(1-) [c] + 1.00 * L-cysteinylglycine [c] GGT1; GGT5; GGT6; GGT7	GGT1; GGT5; GGT6; GGT7	Glutathione metabolism	3.4.11.4	0
AMPTASECGe_pos	52148	0.000761122	0.260285	0.00148567	AMPTASECGe	alanyl aminopeptidase (cys-gly) (e)	1.00 * Water [e] + 1.00 * L-cysteinylglycine [e] --> 1.00 * L-cysteine [e] + 1.00 * Glycine [e] ANPEP	ANPEP	Glutathione metabolism	3.4.11.2	4
OPAHir_pos	51853	0.00124829	0.20005	0.00237178	OPAHir	5-Oxoproline amidohydrolase (ATP-hydrolysing) (ir)	2.00 * Water [c] + 1.00 * ATP [c] + 1.00 * 5-oxoprolinate [c] --> 1.00 * ADP [c] + 1.00 * proton [c] + 1.00 * hydrogenphosphate [c] + 1.00 * L-glutamate(1-) [c] OPLAH	OPLAH	Glutathione metabolism	3.5.2.9	4
r0568_pos	51370	0.0026988	0.208518	0.00474756	r0568	(5-L-Glutamyl)-L-amino-acid 5-glutamyltransferase (cyclizing) Glutathione metabolism EC:2.3.2.4	1.00 * gamma-L-Glutamyl-L-cysteine [c] --> 1.00 * L-cysteine [c] + 1.00 * 5-oxoprolinate [c] GGCT	GGCT	Glutathione metabolism	2.3.2.4	0
GTMLTe_pos	50610	0.00823833	0.157724	0.0134377	GTMLTe	g-glutamyltransferase (e)	1.00 * L-alanine [c] + 1.00 * Reduced glutathione [c] --> 1.00 * L-cysteinylglycine [e] + 1.00 * 5-L-Glutamyl-L-alanine [e] GGT1	GGT1	Glutathione metabolism	2.3.2.2	4
GGLUCT_pos	50443	0.0103628	0.151268	0.0167058	GGLUCT	gamma-glutamylcyclotransferase	1.00 * 5-L-Glutamyl-L-alanine [e] --> 1.00 * L-alanine [c] + 1.00 * 5-oxoprolinate [c] GGCT	GGCT	Glutathione metabolism	2.3.2.4	4
r0130_neg	50395	0.0110575	0.168971	0.0178038	r0130	gamma-glutamyltranspeptidase Glutathione metabolism EC:3.4.11.4	1.00 * Water [e] + 1.00 * Reduced glutathione [e] --> 1.00 * L-cysteinylglycine [e] + 1.00 * L-glutamate(1-) [e] GGT1; GGT5; GGT6; GGT7	GGT1; GGT5; GGT6; GGT7	Glutathione metabolism	3.4.11.4	0
GTHPe_pos	48431	0.106136	0.110321	0.147254	GTHPe	glutathione peroxidase (e)	2.00 * Reduced glutathione [e] + 1.00 * Hydrogen peroxide [e] --> 2.00 * Water [e] + 1.00 * Oxidized glutathione [e] GPX1; GPX2; GPX3; GPX6; GPX7	GPX1; GPX2; GPX3; GPX6; GPX7	Glutathione metabolism	1.11.1.9	4
r0130_pos	45729	0.731498	0.268184	0.777808	r0130	gamma-glutamyltranspeptidase Glutathione metabolism EC:3.4.11.4	1.00 * Water [e] + 1.00 * Reduced glutathione [e] --> 1.00 * L-cysteinylglycine [e] + 1.00 * L-glutamate(1-) [e] GGT1; GGT5; GGT6; GGT7	GGT1; GGT5; GGT6; GGT7	Glutathione metabolism	3.4.11.4	0
r0129_neg	45721	0.734335	0.2679	0.780569	r0129	gamma-glutamyltranspeptidase Glutathione metabolism EC:3.4.11.4	1.00 * Water [c] + 1.00 * Reduced glutathione [c] --> 1.00 * L-glutamate(1-) [c] + 1.00 * L-cysteinylglycine [c] GGT1; GGT5; GGT6; GGT7	GGT1; GGT5; GGT6; GGT7	Glutathione metabolism	3.4.11.4	0

### Sheet: Compass_BSL1_ROS detoxification
Enhanced in OA
Enhanced in Vehicle
	wilcox_stat	wilcox_pval	cohens_d	adjusted_pval	metadata_r_id	reaction_name	formula	associated_genes	subsystem	EC_number	confidence
SPODMe_pos	34575	9.10456e-07	-0.400144	2.63372e-06	SPODMe	superoxide dismutase, extracellular	2.00 * proton [e] + 2.00 * superoxide [e] --> 1.00 * Hydrogen peroxide [e] + 1.00 * O2 [e] SOD3	SOD3	ROS detoxification	1.15.1.1	4
SPODM_pos	34638	1.05875e-06	-0.397794	3.04238e-06	SPODM	superoxide dismutase	2.00 * proton [c] + 2.00 * superoxide [c] --> 1.00 * O2 [c] + 1.00 * Hydrogen peroxide [c] SOD1	SOD1	ROS detoxification	1.15.1.1	4
SPODMx_pos	34640	1.06382e-06	-0.397656	3.05155e-06	SPODMx	superoxide dismutase, peroxisome	2.00 * proton [x] + 2.00 * superoxide [x] --> 1.00 * O2 [x] + 1.00 * Hydrogen peroxide [x] SOD1	SOD1	ROS detoxification	1.15.1.1	4
SPODMn_pos	34652	1.09473e-06	-0.397245	3.13468e-06	SPODMn	superoxide dismutase, nuclear	2.00 * proton [n] + 2.00 * superoxide [n] --> 1.00 * Hydrogen peroxide [n] + 1.00 * O2 [n] SOD1	SOD1	ROS detoxification	1.15.1.1	4
CATm_pos	38489	0.00216563	-0.252316	0.00389286	CATm	catalase	2.00 * Hydrogen peroxide [m] --> 1.00 * O2 [m] + 2.00 * Water [m] CAT	CAT	ROS detoxification	1.11.1.6	4
r0010_pos	46020	0.631087	0.0187528	0.694442	r0010	hydrogen-peroxide:hydrogen-peroxide oxidoreductase EC:1.11.1.6	2.00 * Hydrogen peroxide [c] --> 2.00 * Water [c] + 1.00 * O2 [c] CAT	CAT	ROS detoxification	1.11.1.6	0

### Sheet: Compass_BSL1_Tyrosine
Enhanced in OA
Enhanced in Vehicle
	wilcox_stat	wilcox_pval	cohens_d	adjusted_pval	metadata_r_id	reaction_name	formula	associated_genes	subsystem	EC_number	confidence
TYRTA_neg	12869	9.68493e-52	-1.53996	7.49429e-50	TYRTA	tyrosine transaminase	1.00 * 2-Oxoglutarate [c] + 1.00 * L-tyrosine [c] --> 1.00 * 3-(4-hydroxyphenyl)pyruvate [c] + 1.00 * L-glutamate(1-) [c] GOT1; TAT	GOT1; TAT	Tyrosine metabolism	2.6.1.5	4
TYRTA_pos	12914	1.33632e-51	-1.51956	9.98402e-50	TYRTA	tyrosine transaminase	1.00 * 2-Oxoglutarate [c] + 1.00 * L-tyrosine [c] --> 1.00 * 3-(4-hydroxyphenyl)pyruvate [c] + 1.00 * L-glutamate(1-) [c] GOT1; TAT	GOT1; TAT	Tyrosine metabolism	2.6.1.5	4
TYR3MO2_pos	13531	1.0552e-49	-1.48161	7.07092e-48	TYR3MO2	tyrosine 3-monooxygenase	1.00 * O2 [c] + 1.00 * 5,6,7,8-tetrahydrobiopterin [c] + 1.00 * L-tyrosine [c] --> 1.00 * L-dopa [c] + 1.00 * 4a-hydroxytetrahydrobiopterin [c] TH	TH	Tyrosine metabolism	1.14.16.2	4
3HLYTCL_pos	15758	3.69977e-43	-1.31526	1.86422e-41	3HLYTCL	3-Hydroxy-L-tyrosine carboxy-lyase	1.00 * proton [c] + 1.00 * L-dopa [c] --> 1.00 * carbon dioxide [c] + 1.00 * dopaminium(1+) [c] DDC	DDC	Tyrosine metabolism	4.1.1.28	4
DOPABMO_pos	16144	4.51049e-42	-1.29186	2.0793e-40	DOPABMO	dopamine beta-monooxygenase	1.00 * O2 [c] + 1.00 * proton [c] + 1.00 * dopaminium(1+) [c] + 1.00 * L-ascorbate [c] --> 1.00 * Water [c] + 1.00 * Norepinephrine [c] + 1.00 * dehydroascorbide(1-) [c] DBH; MOXD1	DBH; MOXD1	Tyrosine metabolism	1.14.17.1	4
DCT_pos	17949	3.49367e-37	-1.16439	1.14691e-35	DCT	Dopachrome tautomerase	1.00 * L-dopachromate [c] --> 1.00 * 5,6-dihydroxyindole-2-carboxylate [c] DCT	DCT	Tyrosine metabolism	5.3.3.12	4
TYRDOPO3_pos	17949	3.49367e-37	-1.16439	1.14691e-35	TYRDOPO3	Tyrosine:dopa oxidase (dopaquinone producing 2)	1.00 * O2 [c] + 2.00 * L-dopa [c] --> 2.00 * Water [c] + 2.00 * L-dopaquinone [c] TYR	TYR	Tyrosine metabolism	1.14.18.1	4
IDHPOXOX3_pos	18524	1.0844e-35	-1.1087	3.24822e-34	IDHPOXOX3	Iodide:hydrogen-peroxide oxidoreductase 3	1.00 * Hydrogen peroxide [c] + 1.00 * 3-iodo-L-tyrosine [c] + 1.00 * 3,5-diiodo-L-tyrosine [c] --> 2.00 * Water [c] + 1.00 * 2-aminoacrylic acid [c] + 1.00 * 3,3',5-triiodo-L-thyronine [c] TPO	TPO	Tyrosine metabolism	1.11.1.8	4
IDHPOXOXb_pos	18524	1.0844e-35	-1.1087	3.24822e-34	IDHPOXOXb	Iodide:hydrogen-peroxide oxidoreductase	2.00 * Iodine [c] + 1.00 * L-tyrosine [c] --> 1.00 * proton [c] + 1.00 * iodide [c] + 1.00 * 3-iodo-L-tyrosine [c] TPO	TPO	Tyrosine metabolism	1.11.1.8	4
THYPX_pos	20238	1.97052e-31	-1.00983	4.81517e-30	THYPX	thyroid peroxidase	1.00 * Hydrogen peroxide [c] + 2.00 * proton [c] + 2.00 * iodide [c] --> 2.00 * Water [c] + 2.00 * Iodine [c] TPO	TPO	Tyrosine metabolism	1.11.1.7	4
IDHPOXOX4_pos	20238	1.97052e-31	-1.00983	4.81517e-30	IDHPOXOX4	Iodide:hydrogen-peroxide oxidoreductase 4	1.00 * Hydrogen peroxide [c] + 2.00 * 3,5-diiodo-L-tyrosine [c] --> 2.00 * Water [c] + 1.00 * 2-aminoacrylic acid [c] + 1.00 * L-thyroxine [c] TPO	TPO	Tyrosine metabolism	1.11.1.8	4
IDHPOXOX2b_pos	20238	1.97052e-31	-1.00983	4.81517e-30	IDHPOXOX2b	Iodide:hydrogen-peroxide oxidoreductase 2	1.00 * 3-iodo-L-tyrosine [c] + 2.00 * Iodine [c] --> 1.00 * proton [c] + 1.00 * iodide [c] + 1.00 * 3,5-diiodo-L-tyrosine [c] TPO	TPO	Tyrosine metabolism	1.11.1.8	4
TYROXDAc_pos	20571	1.22882e-30	-1.03466	2.84248e-29	TYROXDAc	Tyramine:oxygen oxidoreductase(deaminating)(flavin-containing) (cytosol)	1.00 * Water [c] + 1.00 * O2 [c] + 1.00 * tyraminium [c] --> 1.00 * Hydrogen peroxide [c] + 1.00 * Ammonium [c] + 1.00 * (4-hydroxyphenyl)acetaldehyde [c] MAOA; MAOB	MAOA; MAOB	Tyrosine metabolism	1.4.3.6	4
TYRCBOX_pos	21527	2.0542e-28	-0.991185	4.37781e-27	TYRCBOX	L-Tyrosine carboxy-lyase	1.00 * proton [c] + 1.00 * L-tyrosine [c] --> 1.00 * carbon dioxide [c] + 1.00 * tyraminium [c] DDC	DDC	Tyrosine metabolism	4.1.1.28	4
TYMSULT_pos	21638	3.67375e-28	-0.970204	7.55676e-27	TYMSULT	Tyramine Sulfotransferase	1.00 * (2R,3S,4R,5R)-5-(6-amino-9H-purin-9-yl)-4-hydroxy-2-({[(sulfonatooxy)phosphinato]oxy}methyl)oxolan-3-yl phosphate [c] + 1.00 * tyraminium [c] --> 1.00 * proton [c] + 1.00 * adenosine 3',5'-bismonophosphate(4-) [c] + 1.00 * Tyramine O-sulfate [c] SULT1A1	SULT1A1	Tyrosine metabolism	2.8.2.1	4
34DHOXPEGOX_pos	24290	1.76596e-22	-0.803721	2.33307e-21	34DHOXPEGOX	3,4-Dihydroxyphenylethyleneglycol:NAD+ oxidoreductase	1.00 * proton [c] + 1.00 * Nicotinamide adenine dinucleotide - reduced [c] + 1.00 * 3,4-Dihydroxymandelaldehyde [c] --> 1.00 * Nicotinamide adenine dinucleotide [c] + 1.00 * 3,4-Dihydroxyphenylethyleneglycol [c] ADH1; ADH4; ADH5; ADH6A; ADH7; ADHFE1	ADH1; ADH4; ADH5; ADH6A; ADH7; ADHFE1	Tyrosine metabolism	1.1.1.1	4
41R2A1H12BOOX_pos	24290	1.76596e-22	-0.803721	2.33307e-21	41R2A1H12BOOX	4-[(1R)-2-Amino-1-hydroxyethyl]-1,2-benzenediol:oxygen oxidoreductase(deaminating)(flavin-containing)	1.00 * Water [c] + 1.00 * O2 [c] + 1.00 * Norepinephrine [c] --> 1.00 * Hydrogen peroxide [c] + 1.00 * Ammonium [c] + 1.00 * 3,4-Dihydroxymandelaldehyde [c] MAOA; MAOB	MAOA; MAOB	Tyrosine metabolism	1.4.3.4	4
DOPASULT_pos	24531	5.37083e-22	-0.803473	6.88568e-21	DOPASULT	Dopamine Sulfotransferase	1.00 * (2R,3S,4R,5R)-5-(6-amino-9H-purin-9-yl)-4-hydroxy-2-({[(sulfonatooxy)phosphinato]oxy}methyl)oxolan-3-yl phosphate [c] + 1.00 * dopaminium(1+) [c] --> 1.00 * proton [c] + 1.00 * adenosine 3',5'-bismonophosphate(4-) [c] + 1.00 * dopamine 3-O-sulfate [c] SULT1A1	SULT1A1	Tyrosine metabolism	2.8.2.1	4
NRPPHRSULT_pos	26147	6.70066e-19	-0.733835	6.66987e-18	NRPPHRSULT	Norepinephrine Sulfotransferase	1.00 * (2R,3S,4R,5R)-5-(6-amino-9H-purin-9-yl)-4-hydroxy-2-({[(sulfonatooxy)phosphinato]oxy}methyl)oxolan-3-yl phosphate [c] + 1.00 * Norepinephrine [c] --> 1.00 * proton [c] + 1.00 * adenosine 3',5'-bismonophosphate(4-) [c] + 1.00 * Sulfate derivative of norepinephrine [c] SULT1A1	SULT1A1	Tyrosine metabolism	2.8.2.1	4
NORANMT_pos	26325	1.41885e-18	-0.7049	1.35029e-17	NORANMT	noradrenaline N-methyltransferase	1.00 * S-Adenosyl-L-methionine [c] + 1.00 * Norepinephrine [c] --> 1.00 * proton [c] + 1.00 * S-Adenosyl-L-homocysteine [c] + 1.00 * Adrenaline [c] PNMT	PNMT	Tyrosine metabolism	2.1.1.28	4
TYRDOPO_pos	26571	3.95602e-18	-0.734183	3.66821e-17	TYRDOPO	Tyrosine:dopa oxidase	1.00 * O2 [c] + 2.00 * L-tyrosine [c] --> 2.00 * L-dopa [c] TYR	TYR	Tyrosine metabolism	1.14.18.1	4
41R1H2MAE12BOOX_pos	27606	2.55748e-16	-0.653811	2.00044e-15	41R1H2MAE12BOOX	4-[(1R)-1-Hydroxy-2-(methylamino)ethyl]-1,2-benzenediol:oxygen oxidoreductase(deaminating)(flavin-containing)	1.00 * Water [c] + 1.00 * O2 [c] + 1.00 * Adrenaline [c] --> 1.00 * Hydrogen peroxide [c] + 1.00 * 3,4-Dihydroxymandelaldehyde [c] + 1.00 * methylammonium [c] MAOA; MAOB	MAOA; MAOB	Tyrosine metabolism	1.4.3.4	4
DOPACHRMISO_pos	29132	7.792e-14	-0.613506	4.68096e-13	DOPACHRMISO	L-dopachrome isomerase 1	1.00 * O2 [c] + 2.00 * 2-Carboxy-2,3-dihydro-5,6-dihydroxyindole [c] --> 2.00 * Water [c] + 2.00 * L-dopachromate [c] TYR	TYR	Tyrosine metabolism	1.14.18.1	4
FUMAC_pos	37081	0.0001917	-0.296548	0.000406012	FUMAC	fumarylacetoacetase	1.00 * Water [c] + 1.00 * 4-fumarylacetoacetate(2-) [c] --> 1.00 * proton [c] + 1.00 * acetoacetate [c] + 1.00 * Fumarate [c] FAH	FAH	Tyrosine metabolism	3.7.1.2	4
MACACI_pos	37081	0.0001917	-0.296548	0.000406012	MACACI	maleylacetoacetate isomerase	1.00 * 4-maleylacetoacetate [c] --> 1.00 * 4-fumarylacetoacetate(2-) [c] GSTZ1	GSTZ1	Tyrosine metabolism	5.2.1.2	4
HGNTOR_pos	37081	0.0001917	-0.296548	0.000406012	HGNTOR	Homogentisate:oxygen 1,2-oxidoreductase (decyclizing)	1.00 * O2 [c] + 1.00 * homogentisate [c] --> 1.00 * proton [c] + 1.00 * 4-maleylacetoacetate [c] HGD	HGD	Tyrosine metabolism	1.13.11.5	4
34HPPOR_pos	37081	0.0001917	-0.296548	0.000406012	34HPPOR	4-Hydroxyphenylpyruvate:oxygen oxidoreductase	1.00 * O2 [c] + 1.00 * 3-(4-hydroxyphenyl)pyruvate [c] --> 1.00 * carbon dioxide [c] + 1.00 * homogentisate [c] HPD	HPD	Tyrosine metabolism	1.13.11.27	4
SFGTH_pos	38484	0.00214863	-0.282109	0.00387516	SFGTH	S-Formylglutathione hydralase	1.00 * Water [c] + 1.00 * S-formylglutathionate(1-) [c] --> 1.00 * proton [c] + 1.00 * Formate [c] + 1.00 * Reduced glutathione [c] ESD	ESD	Tyrosine metabolism	3.1.2.12	4
34DHPLACOX_pos	39016.5	0.00483139	-0.226863	0.00804612	34DHPLACOX	3,4-Dihydroxyphenylacetaldehyde:NAD+ oxidoreductase	1.00 * Water [c] + 1.00 * Nicotinamide adenine dinucleotide [c] + 1.00 * 3,4-Dihydroxyphenylacetaldehyde [c] --> 2.00 * proton [c] + 1.00 * Nicotinamide adenine dinucleotide - reduced [c] + 1.00 * (3,4-dihydroxyphenyl)acetate [c] ALDH1A3; ALDH3A1; ALDH3B1; ALDH3B3	ALDH1A3; ALDH3A1; ALDH3B1; ALDH3B3	Tyrosine metabolism	1.2.1.5	4
34DHPLACOX_NADP__neg	39016.5	0.00483139	-0.226863	0.00804612	34DHPLACOX_NADP_	3,4-Dihydroxyphenylacetaldehyde:NADP+ oxidoreductase	1.00 * Water [c] + 1.00 * Nicotinamide adenine dinucleotide phosphate [c] + 1.00 * 3,4-Dihydroxyphenylacetaldehyde [c] --> 2.00 * proton [c] + 1.00 * Nicotinamide adenine dinucleotide phosphate - reduced [c] + 1.00 * (3,4-dihydroxyphenyl)acetate [c] ALDH3A1; ALDH3B1; ALDH3B3	ALDH3A1; ALDH3B1; ALDH3B3	Tyrosine metabolism	1.2.1.5	4
34DHXMANDACOX_pos	39043.5	0.00502622	-0.235631	0.00835561	34DHXMANDACOX	3,4-Dihydroxymandelaldehyde:NAD+ oxidoreductase	1.00 * Water [c] + 1.00 * Nicotinamide adenine dinucleotide [c] + 1.00 * 3,4-Dihydroxymandelaldehyde [c] --> 2.00 * proton [c] + 1.00 * Nicotinamide adenine dinucleotide - reduced [c] + 1.00 * 3,4-Dihydroxymandelate [c] ALDH1A3; ALDH3A1; ALDH3B1	ALDH1A3; ALDH3A1; ALDH3B1	Tyrosine metabolism	1.2.1.5	4
34DHXMANDACOX_NADP__neg	39043.5	0.00502622	-0.235631	0.00835561	34DHXMANDACOX_NADP_	3,4-Dihydroxymandelaldehyde:NADP+ oxidoreductase	1.00 * Water [c] + 1.00 * Nicotinamide adenine dinucleotide phosphate [c] + 1.00 * 3,4-Dihydroxymandelaldehyde [c] --> 2.00 * proton [c] + 1.00 * Nicotinamide adenine dinucleotide phosphate - reduced [c] + 1.00 * 3,4-Dihydroxymandelate [c] ALDH3B1; ALDH3B3	ALDH3B1; ALDH3B3	Tyrosine metabolism	1.2.1.5	4
TYRTAm_pos	41992	0.156609	-0.115128	0.208641	TYRTAm	tyrosine transaminase, mitochondrial	1.00 * 2-Oxoglutarate [m] + 1.00 * L-tyrosine [m] --> 1.00 * 3-(4-hydroxyphenyl)pyruvate [m] + 1.00 * L-glutamate(1-) [m] GOT2; TAT	GOT2; TAT	Tyrosine metabolism	2.6.1.5	4
TRIODTHYSULT_pos	43903	0.60553	-0.0388642	0.673752	TRIODTHYSULT	Triiodothyronine Sulfotransferase	1.00 * (2R,3S,4R,5R)-5-(6-amino-9H-purin-9-yl)-4-hydroxy-2-({[(sulfonatooxy)phosphinato]oxy}methyl)oxolan-3-yl phosphate [c] + 1.00 * 3,3',5-triiodo-L-thyronine [c] --> 1.00 * proton [c] + 1.00 * adenosine 3',5'-bismonophosphate(4-) [c] + 1.00 * Triiodothyronine sulfate [c] SULT1A1	SULT1A1	Tyrosine metabolism	2.8.2.1	4
FALDH_neg	56355.5	6.56167e-08	0.336318	2.24596e-07	FALDH	formaldehyde dehydrogenase	1.00 * Nicotinamide adenine dinucleotide [c] + 1.00 * formaldehyde [c] + 1.00 * Reduced glutathione [c] --> 1.00 * proton [c] + 1.00 * Nicotinamide adenine dinucleotide - reduced [c] + 1.00 * S-formylglutathionate(1-) [c] ADH5	ADH5	Tyrosine metabolism	1.2.1.1	4
FALDH_pos	56355.5	6.56167e-08	0.336318	2.24596e-07	FALDH	formaldehyde dehydrogenase	1.00 * Nicotinamide adenine dinucleotide [c] + 1.00 * formaldehyde [c] + 1.00 * Reduced glutathione [c] --> 1.00 * proton [c] + 1.00 * Nicotinamide adenine dinucleotide - reduced [c] + 1.00 * S-formylglutathionate(1-) [c] ADH5	ADH5	Tyrosine metabolism	1.2.1.1	4
RE0908C_pos	52520	0.000397443	0.2504	0.00081546	RE0908C	RE0908	1.00 * Water [c] + 1.00 * 3,3'-diiodo-L-thyronine 4'-O-sulfate [c] --> 1.00 * proton [c] + 1.00 * sulfate [c] + 1.00 * 3,3'-diiodo-L-thyronine [c] No genes		Tyrosine metabolism	3.1.6.2	0

### Sheet: Compass_BSL1_Folate metabolism
Enhanced in OA
Enhanced in Vehicle
	wilcox_stat	wilcox_pval	cohens_d	adjusted_pval	metadata_r_id	reaction_name	formula	associated_genes	subsystem	EC_number	confidence
FTHFLm_pos	28540	9.00122e-15	-0.675943	6.13934e-14	FTHFLm	formate-tetrahydrofolate ligase, mitochondrial	1.00 * ATP [m] + 1.00 * Formate [m] + 1.00 * 5,6,7,8-Tetrahydrofolate [m] --> 1.00 * 10-Formyltetrahydrofolate [m] + 1.00 * ADP [m] + 1.00 * hydrogenphosphate [m] MTHFD1; MTHFD1L	MTHFD1; MTHFD1L	Folate metabolism	6.3.4.3	4
MTHFCm_neg	29364	1.77798e-13	-0.635742	1.00494e-12	MTHFCm	methenyltetrahydrifikate cyclohydrolase, mitochondrial	1.00 * Water [m] + 1.00 * 5,10-Methenyltetrahydrofolate [m] --> 1.00 * 10-Formyltetrahydrofolate [m] + 1.00 * proton [m] MTHFD1L; MTHFD2	MTHFD1L; MTHFD2	Folate metabolism	3.5.4.9	4
MTHFDm_neg	29260	1.23013e-13	-0.633426	7.03858e-13	MTHFDm	methylenetetrahydrofolate dehydrogenase (NADP), mitochondrial	1.00 * Nicotinamide adenine dinucleotide phosphate [m] + 1.00 * 5,10-Methylenetetrahydrofolate [m] --> 1.00 * Nicotinamide adenine dinucleotide phosphate - reduced [m] + 1.00 * 5,10-Methenyltetrahydrofolate [m] MTHFD1; MTHFD1L; MTHFD2	MTHFD1; MTHFD1L; MTHFD2	Folate metabolism	1.5.1.5	4
MTHFCm_pos	29498.5	2.84513e-13	-0.606248	1.57659e-12	MTHFCm	methenyltetrahydrifikate cyclohydrolase, mitochondrial	1.00 * Water [m] + 1.00 * 5,10-Methenyltetrahydrofolate [m] --> 1.00 * 10-Formyltetrahydrofolate [m] + 1.00 * proton [m] MTHFD1L; MTHFD2	MTHFD1L; MTHFD2	Folate metabolism	3.5.4.9	4
MTHFC_neg	30034.5	1.80137e-12	-0.585754	9.30095e-12	MTHFC	methenyltetrahydrofolate cyclohydrolase	1.00 * Water [c] + 1.00 * 5,10-Methenyltetrahydrofolate [c] --> 1.00 * 10-Formyltetrahydrofolate [c] + 1.00 * proton [c] MTHFD1; MTHFD2L	MTHFD1; MTHFD2L	Folate metabolism	3.5.4.9	4
r0514_pos	31627	3.00326e-10	-0.563132	1.28683e-09	r0514	Dihydrofolate:NADP+ oxidoreductase One carbon pool by folate / Folate biosynthesis EC:1.5.1.3	1.00 * Nicotinamide adenine dinucleotide phosphate - reduced [m] + 1.00 * Folate [m] --> 1.00 * Nicotinamide adenine dinucleotide phosphate [m] + 1.00 * 7,8-Dihydrofolate [m] DHFR	DHFR	Folate metabolism	1.5.1.3	0
r0226_pos	31229.5	8.81179e-11	-0.515789	4.03073e-10	r0226	5,6,7,8-Tetrahydrofolate:NADP+ oxidoreductase One carbon pool by folate / Folate biosynthesis EC:1.5.1.3	1.00 * proton [m] + 1.00 * Nicotinamide adenine dinucleotide phosphate - reduced [m] + 1.00 * 7,8-Dihydrofolate [m] --> 1.00 * Nicotinamide adenine dinucleotide phosphate [m] + 1.00 * 5,6,7,8-Tetrahydrofolate [m] DHFR	DHFR	Folate metabolism	1.5.1.3	0
MTHFDm_pos	33798	1.32001e-07	-0.440635	4.34655e-07	MTHFDm	methylenetetrahydrofolate dehydrogenase (NADP), mitochondrial	1.00 * Nicotinamide adenine dinucleotide phosphate [m] + 1.00 * 5,10-Methylenetetrahydrofolate [m] --> 1.00 * Nicotinamide adenine dinucleotide phosphate - reduced [m] + 1.00 * 5,10-Methenyltetrahydrofolate [m] MTHFD1; MTHFD1L; MTHFD2	MTHFD1; MTHFD1L; MTHFD2	Folate metabolism	1.5.1.5	4
r0792_neg	38169	0.00129426	-0.264729	0.0024534	r0792	5-methyltetrahydrofolate:NAD+ oxidoreductase One carbon pool by folate / Methane metabolism EC:1.5.1.20	1.00 * Nicotinamide adenine dinucleotide [c] + 1.00 * 5-Methyltetrahydrofolate [c] --> 2.00 * proton [c] + 1.00 * Nicotinamide adenine dinucleotide - reduced [c] + 1.00 * 5,10-Methylenetetrahydrofolate [c] MTHFR	MTHFR	Folate metabolism	1.5.1.20	0
r0512_pos	37787	0.000680853	-0.244094	0.0013342	r0512	Dihydrofolate:NAD+ oxidoreductase Folate biosynthesis EC:1.5.1.3	1.00 * Nicotinamide adenine dinucleotide [c] + 1.00 * 7,8-Dihydrofolate [c] --> 1.00 * Nicotinamide adenine dinucleotide - reduced [c] + 1.00 * Folate [c] DHFR	DHFR	Folate metabolism	1.5.1.3	0
MTHFD_neg	38000.5	0.000978578	-0.237647	0.00188299	MTHFD	methylenetetrahydrofolate dehydrogenase (NADP)	1.00 * Nicotinamide adenine dinucleotide phosphate [c] + 1.00 * 5,10-Methylenetetrahydrofolate [c] --> 1.00 * Nicotinamide adenine dinucleotide phosphate - reduced [c] + 1.00 * 5,10-Methenyltetrahydrofolate [c] MTHFD1; MTHFR	MTHFD1; MTHFR	Folate metabolism	1.5.1.5	4
FPGSm_pos	39811	0.0145316	-0.207361	0.0226893	FPGSm	folylpolyglutamate synthetase, mitochondrial	4.00 * L-glutamate(1-) [m] + 1.00 * ATP [m] + 1.00 * 5,6,7,8-Tetrahydrofolate [m] --> 1.00 * proton [m] + 3.00 * Water [m] + 1.00 * pentaglutamyl folate (THF) [m] + 1.00 * ADP [m] + 1.00 * hydrogenphosphate [m] FPGS	FPGS	Folate metabolism	6.3.2.17	4
FPGS7m_pos	39811	0.0145316	-0.207355	0.0226893	FPGS7m	folylpolyglutamate synthetase (10fthf), mitochondrial	1.00 * 10-Formyltetrahydrofolate [m] + 4.00 * L-glutamate(1-) [m] + 1.00 * ATP [m] --> 1.00 * 10-formyltetrahydrofolate-[Glu](5) [m] + 1.00 * proton [m] + 3.00 * Water [m] + 1.00 * ADP [m] + 1.00 * hydrogenphosphate [m] FPGS	FPGS	Folate metabolism	6.3.2.17	4
FPGS2m_pos	40582	0.0374617	-0.183189	0.0556447	FPGS2m	folylpolyglutamate synthetase, mitochondrial	1.00 * L-glutamate(1-) [m] + 1.00 * pentaglutamyl folate (THF) [m] + 1.00 * ATP [m] --> 1.00 * proton [m] + 1.00 * hexaglutamyl folate (THF) [m] + 1.00 * ADP [m] + 1.00 * hydrogenphosphate [m] FPGS	FPGS	Folate metabolism	6.3.2.17	4
FPGS4m_pos	40582	0.0374617	-0.183186	0.0556447	FPGS4m	folylpolyglutamate synthetase (DHF), mitochondrial	4.00 * L-glutamate(1-) [m] + 1.00 * ATP [m] + 1.00 * 7,8-Dihydrofolate [m] --> 1.00 * proton [m] + 3.00 * Water [m] + 1.00 * ADP [m] + 1.00 * hydrogenphosphate [m] + 1.00 * pentaglutamyl folate (DHF) [m] FPGS	FPGS	Folate metabolism	6.3.2.17	4
FPGS5m_pos	40582	0.0374617	-0.183186	0.0556447	FPGS5m	folylpolyglutamate synthetase (DHF), mitochondrial	1.00 * L-glutamate(1-) [m] + 1.00 * ATP [m] + 1.00 * pentaglutamyl folate (DHF) [m] --> 1.00 * proton [m] + 1.00 * hexaglutamyl folate (DHF) [m] + 1.00 * ADP [m] + 1.00 * hydrogenphosphate [m] FPGS	FPGS	Folate metabolism	6.3.2.17	4
FPGS8m_pos	40582	0.0374617	-0.183186	0.0556447	FPGS8m	folylpolyglutamate synthetase (10fthf), mitochondrial	1.00 * 10-formyltetrahydrofolate-[Glu](5) [m] + 1.00 * L-glutamate(1-) [m] + 1.00 * ATP [m] --> 1.00 * 10-formyltetrahydrofolate-[Glu](6) [m] + 1.00 * proton [m] + 1.00 * ADP [m] + 1.00 * hydrogenphosphate [m] FPGS	FPGS	Folate metabolism	6.3.2.17	4
FPGS3m_pos	40774	0.0465621	-0.167628	0.0679357	FPGS3m	folylpolyglutamate synthetase, mitochondrial	1.00 * L-glutamate(1-) [m] + 1.00 * hexaglutamyl folate (THF) [m] + 1.00 * ATP [m] --> 1.00 * proton [m] + 1.00 * heptaglutamyl folate (THF) [m] + 1.00 * ADP [m] + 1.00 * hydrogenphosphate [m] FPGS	FPGS	Folate metabolism	6.3.2.17	4
FPGS6m_pos	40775	0.046614	-0.167624	0.0679504	FPGS6m	folylpolyglutamate synthetase (DHF), mitochondrial	1.00 * L-glutamate(1-) [m] + 1.00 * hexaglutamyl folate (DHF) [m] + 1.00 * ATP [m] --> 1.00 * proton [m] + 1.00 * heptaglutamyl folate (DHF) [m] + 1.00 * ADP [m] + 1.00 * hydrogenphosphate [m] FPGS	FPGS	Folate metabolism	6.3.2.17	4
FPGS9m_pos	40775	0.046614	-0.167624	0.0679504	FPGS9m	folylpolyglutamate synthetase (10fthf), mitochondrial	1.00 * 10-formyltetrahydrofolate-[Glu](6) [m] + 1.00 * L-glutamate(1-) [m] + 1.00 * ATP [m] --> 1.00 * 10-formyltetrahydrofolate-[Glu](7) [m] + 1.00 * proton [m] + 1.00 * ADP [m] + 1.00 * hydrogenphosphate [m] FPGS	FPGS	Folate metabolism	6.3.2.17	4
r0224_pos	45660.5	0.755901	-0.143784	0.79853	r0224	5,6,7,8-Tetrahydrofolate:NAD+ oxidoreductase One carbon pool by folate EC:1.5.1.3	1.00 * proton [c] + 1.00 * Nicotinamide adenine dinucleotide - reduced [c] + 1.00 * 7,8-Dihydrofolate [c] --> 1.00 * Nicotinamide adenine dinucleotide [c] + 1.00 * 5,6,7,8-Tetrahydrofolate [c] DHFR	DHFR	Folate metabolism	1.5.1.3	0
MTHFD_pos	41778	0.129174	-0.117395	0.177325	MTHFD	methylenetetrahydrofolate dehydrogenase (NADP)	1.00 * Nicotinamide adenine dinucleotide phosphate [c] + 1.00 * 5,10-Methylenetetrahydrofolate [c] --> 1.00 * Nicotinamide adenine dinucleotide phosphate - reduced [c] + 1.00 * 5,10-Methenyltetrahydrofolate [c] MTHFD1; MTHFR	MTHFD1; MTHFR	Folate metabolism	1.5.1.5	4
r0522_pos	42956	0.335792	-0.0865541	0.412209	r0522	S-Aminomethyldihydrolipoylprotein:(6S)-tetrahydrofolate aminomethyltransferase (ammonia-forming) One carbon pool by folate EC:2.1.2.10	1.00 * Water [m] + 1.00 * 5,10-Methenyltetrahydrofolate [m] --> 1.00 * proton [m] + 1.00 * 5-formyltetrahydrofolate(2-) [m] AMT	AMT	Folate metabolism	2.1.2.10	0
r0523_pos	42956	0.335792	-0.0865541	0.412209	r0523	5-Formyltetrahydrofolate cyclo-ligase (ADP-forming) One carbon pool by folate EC:6.3.3.2	1.00 * ATP [m] + 1.00 * 5-formyltetrahydrofolate(2-) [m] --> 1.00 * ADP [m] + 1.00 * hydrogenphosphate [m] + 1.00 * 5,10-Methenyltetrahydrofolate [m] MTHFSL	MTHFSL	Folate metabolism	6.3.3.2	0
FTHFCL_pos	45645	0.761458	0.0113213	0.801534	FTHFCL	5-formethyltetrahydrofolate cyclo-ligase	1.00 * ATP [c] + 1.00 * 5-formyltetrahydrofolate(2-) [c] --> 1.00 * ADP [c] + 1.00 * hydrogenphosphate [c] + 1.00 * 5,10-Methenyltetrahydrofolate [c] MTHFSL	MTHFSL	Folate metabolism	6.3.3.2	4
MTHFC_pos	47125	0.316989	0.0240996	0.393061	MTHFC	methenyltetrahydrofolate cyclohydrolase	1.00 * Water [c] + 1.00 * 5,10-Methenyltetrahydrofolate [c] --> 1.00 * 10-Formyltetrahydrofolate [c] + 1.00 * proton [c] MTHFD1; MTHFD2L	MTHFD1; MTHFD2L	Folate metabolism	3.5.4.9	4
FTHFDH_pos	49759	0.0250059	0.119047	0.0379408	FTHFDH	formyltetrahydrofolate dehydrogenase	1.00 * 10-Formyltetrahydrofolate [c] + 1.00 * Water [c] + 1.00 * Nicotinamide adenine dinucleotide phosphate [c] --> 1.00 * proton [c] + 1.00 * Nicotinamide adenine dinucleotide phosphate - reduced [c] + 1.00 * carbon dioxide [c] + 1.00 * 5,6,7,8-Tetrahydrofolate [c] ALDH1L1; ALDH1L2	ALDH1L1; ALDH1L2	Folate metabolism	1.5.1.6	4
r0792_pos	45930.5	0.661356	0.134592	0.719788	r0792	5-methyltetrahydrofolate:NAD+ oxidoreductase One carbon pool by folate / Methane metabolism EC:1.5.1.20	1.00 * Nicotinamide adenine dinucleotide [c] + 1.00 * 5-Methyltetrahydrofolate [c] --> 2.00 * proton [c] + 1.00 * Nicotinamide adenine dinucleotide - reduced [c] + 1.00 * 5,10-Methylenetetrahydrofolate [c] MTHFR	MTHFR	Folate metabolism	1.5.1.20	0
FTCD_pos	51403	0.00256425	0.221302	0.00453047	FTCD	formimidoyltransferase cyclodeaminase	2.00 * proton [c] + 1.00 * 5-Formiminotetrahydrofolate [c] --> 1.00 * Ammonium [c] + 1.00 * 5,10-Methenyltetrahydrofolate [c] FTCD	FTCD	Folate metabolism	4.3.1.4	4
r0512_neg	54338	1.09215e-05	0.24033	2.65878e-05	r0512	Dihydrofolate:NAD+ oxidoreductase Folate biosynthesis EC:1.5.1.3	1.00 * Nicotinamide adenine dinucleotide [c] + 1.00 * 7,8-Dihydrofolate [c] --> 1.00 * Nicotinamide adenine dinucleotide - reduced [c] + 1.00 * Folate [c] DHFR	DHFR	Folate metabolism	1.5.1.3	0
FPGS4_pos	57458	4.42057e-09	0.460681	1.70324e-08	FPGS4	folylpolyglutamate synthetase (DHF)	1.00 * ATP [c] + 4.00 * L-glutamate(1-) [c] + 1.00 * 7,8-Dihydrofolate [c] --> 3.00 * Water [c] + 1.00 * ADP [c] + 1.00 * proton [c] + 1.00 * hydrogenphosphate [c] + 1.00 * pentaglutamyl folate (DHF) [c] FPGS	FPGS	Folate metabolism	6.3.2.17	4
FPGS7_pos	57458	4.42057e-09	0.460681	1.70324e-08	FPGS7	folylpolyglutamate synthetase (10fthf)	1.00 * 10-Formyltetrahydrofolate [c] + 1.00 * ATP [c] + 4.00 * L-glutamate(1-) [c] --> 1.00 * 10-formyltetrahydrofolate-[Glu](5) [c] + 3.00 * Water [c] + 1.00 * ADP [c] + 1.00 * proton [c] + 1.00 * hydrogenphosphate [c] FPGS	FPGS	Folate metabolism	6.3.2.17	4
FPGS_pos	57458	4.42057e-09	0.460681	1.70324e-08	FPGS	folylpolyglutamate synthetase	1.00 * ATP [c] + 4.00 * L-glutamate(1-) [c] + 1.00 * 5,6,7,8-Tetrahydrofolate [c] --> 3.00 * Water [c] + 1.00 * ADP [c] + 1.00 * proton [c] + 1.00 * hydrogenphosphate [c] + 1.00 * pentaglutamyl folate (THF) [c] FPGS	FPGS	Folate metabolism	6.3.2.17	4
FPGS3_pos	57417	4.96555e-09	0.463569	1.90419e-08	FPGS3	folylpolyglutamate synthetase	1.00 * ATP [c] + 1.00 * L-glutamate(1-) [c] + 1.00 * hexaglutamyl folate (THF) [c] --> 1.00 * ADP [c] + 1.00 * proton [c] + 1.00 * hydrogenphosphate [c] + 1.00 * heptaglutamyl folate (THF) [c] FPGS	FPGS	Folate metabolism	6.3.2.17	4
FPGS6_pos	57417	4.96555e-09	0.46357	1.90419e-08	FPGS6	folylpolyglutamate synthetase (DHF)	1.00 * ATP [c] + 1.00 * L-glutamate(1-) [c] + 1.00 * hexaglutamyl folate (DHF) [c] --> 1.00 * ADP [c] + 1.00 * proton [c] + 1.00 * hydrogenphosphate [c] + 1.00 * heptaglutamyl folate (DHF) [c] FPGS	FPGS	Folate metabolism	6.3.2.17	4
FPGS9_pos	57417	4.96555e-09	0.46357	1.90419e-08	FPGS9	folylpolyglutamate synthetase (10fthf)	1.00 * 10-formyltetrahydrofolate-[Glu](6) [c] + 1.00 * ATP [c] + 1.00 * L-glutamate(1-) [c] --> 1.00 * 10-formyltetrahydrofolate-[Glu](7) [c] + 1.00 * ADP [c] + 1.00 * proton [c] + 1.00 * hydrogenphosphate [c] FPGS	FPGS	Folate metabolism	6.3.2.17	4
FPGS8_pos	57536	3.5399e-09	0.467068	1.37781e-08	FPGS8	folylpolyglutamate synthetase (10fthf)	1.00 * 10-formyltetrahydrofolate-[Glu](5) [c] + 1.00 * ATP [c] + 1.00 * L-glutamate(1-) [c] --> 1.00 * 10-formyltetrahydrofolate-[Glu](6) [c] + 1.00 * ADP [c] + 1.00 * proton [c] + 1.00 * hydrogenphosphate [c] FPGS	FPGS	Folate metabolism	6.3.2.17	4
FPGS2_pos	57536	3.5399e-09	0.467068	1.37781e-08	FPGS2	folylpolyglutamate synthetase	1.00 * ATP [c] + 1.00 * L-glutamate(1-) [c] + 1.00 * pentaglutamyl folate (THF) [c] --> 1.00 * ADP [c] + 1.00 * proton [c] + 1.00 * hydrogenphosphate [c] + 1.00 * hexaglutamyl folate (THF) [c] FPGS	FPGS	Folate metabolism	6.3.2.17	4
FPGS5_pos	57536	3.5399e-09	0.467068	1.37781e-08	FPGS5	folylpolyglutamate synthetase (DHF)	1.00 * ATP [c] + 1.00 * L-glutamate(1-) [c] + 1.00 * pentaglutamyl folate (DHF) [c] --> 1.00 * ADP [c] + 1.00 * proton [c] + 1.00 * hydrogenphosphate [c] + 1.00 * hexaglutamyl folate (DHF) [c] FPGS	FPGS	Folate metabolism	6.3.2.17	4
