## Supplementary table for "_Metabolic_ shift to serine pathway induced by lipids confers oncogenic properties in non-transformed breast cells": LipidPaper-2024_Supplementary Table 9_.xlsx

### Sheet: Compass_LP3_Glycine, serine
Enhanced in OA
Enhanced in Vehicle
	wilcox_stat	wilcox_pval	cohens_d	adjusted_pval	metadata_r_id	reaction_name	formula	associated_genes	subsystem	EC_number	confidence
r0160_pos	19159	4.42582e-34	-1.08455	3.02633e-33	r0160	L-Serine:pyruvate aminotransferase Glycine, serine and threonine metabolism EC:2.6.1.51	1.00 * pyruvate [c] + 1.00 * L-serine [c] --> 1.00 * L-alanine [c] + 1.00 * 3-hydroxypyruvate [c] AGXT	AGXT	Glycine, serine, alanine and threonine metabolism	2.6.1.51	0
PGCD_pos	19163	4.52917e-34	-1.0847	3.07756e-33	PGCD	phosphoglycerate dehydrogenase	1.00 * Nicotinamide adenine dinucleotide [c] + 1.00 * 3-Phospho-D-glycerate [c] --> 1.00 * proton [c] + 1.00 * Nicotinamide adenine dinucleotide - reduced [c] + 1.00 * 3-phosphonatooxypyruvate(3-) [c] PHGDH	PHGDH	Glycine, serine, alanine and threonine metabolism	1.1.1.95	4
PSERT_pos	19163	4.52917e-34	-1.0847	3.07756e-33	PSERT	phosphoserine transaminase	1.00 * L-glutamate(1-) [c] + 1.00 * 3-phosphonatooxypyruvate(3-) [c] --> 1.00 * proton [c] + 1.00 * 2-Oxoglutarate [c] + 1.00 * O-Phospho-L-serine [c] PSAT1	PSAT1	Glycine, serine, alanine and threonine metabolism	2.6.1.52	4
PSP_L_pos	19163	4.52917e-34	-1.0847	3.07756e-33	PSP_L	phosphoserine phosphatase (L-serine)	1.00 * Water [c] + 1.00 * proton [c] + 1.00 * O-Phospho-L-serine [c] --> 1.00 * hydrogenphosphate [c] + 1.00 * L-serine [c] PSPH	PSPH	Glycine, serine, alanine and threonine metabolism	3.1.3.3	4
THRD_L_pos	26103	5.56049e-19	-0.787076	1.3898e-18	THRD_L	L-threonine deaminase	1.00 * L-threonine [c] --> 1.00 * Ammonium [c] + 1.00 * 2-Oxobutanoate [c] SDS; SDSL	SDS; SDSL	Glycine, serine, alanine and threonine metabolism	4.3.1.19	4
SPTix_pos	26214	8.89428e-19	-0.711997	2.2103e-18	SPTix	serine-pyruvate aminotransferase (irreversible), peroxisomal	1.00 * pyruvate [x] + 1.00 * L-serine [x] --> 1.00 * L-alanine [x] + 1.00 * 3-hydroxypyruvate [x] AGXT	AGXT	Glycine, serine, alanine and threonine metabolism	2.6.1.44	4
GNMT_pos	41955	0.151573	-0.145021	0.170349	GNMT	glycine N-methyltransferase	1.00 * S-Adenosyl-L-methionine [c] + 1.00 * Glycine [c] --> 1.00 * proton [c] + 1.00 * S-Adenosyl-L-homocysteine [c] + 1.00 * Sarcosine [c] GNMT	GNMT	Glycine, serine, alanine and threonine metabolism	2.1.1.20	4
r0552_neg	61370	1.25587e-14	0.674842	2.6148e-14	r0552	p-cumic alcohol:NAD+ oxidoreductase Glycine, serine and threonine metabolism EC:1.2.1.8	1.00 * Water [c] + 1.00 * Nicotinamide adenine dinucleotide [c] + 1.00 * betaine aldehyde [c] --> 2.00 * proton [c] + 1.00 * Nicotinamide adenine dinucleotide - reduced [c] + 1.00 * glycine betaine [c] ALDH7A1	ALDH7A1	Glycine, serine, alanine and threonine metabolism	1.2.1.8	0
r0553_pos	61370	1.25587e-14	0.674842	2.6148e-14	r0553	p-Cumic alcohol:NADP+ oxidoreductase Glycine, serine and threonine metabolism EC:1.2.1.8	1.00 * Water [c] + 1.00 * Nicotinamide adenine dinucleotide phosphate [c] + 1.00 * betaine aldehyde [c] --> 2.00 * proton [c] + 1.00 * Nicotinamide adenine dinucleotide phosphate - reduced [c] + 1.00 * glycine betaine [c] ALDH7A1	ALDH7A1	Glycine, serine, alanine and threonine metabolism	1.2.1.8	0
r0552_pos	57932	1.12282e-09	0.575852	1.98256e-09	r0552	p-cumic alcohol:NAD+ oxidoreductase Glycine, serine and threonine metabolism EC:1.2.1.8	1.00 * Water [c] + 1.00 * Nicotinamide adenine dinucleotide [c] + 1.00 * betaine aldehyde [c] --> 2.00 * proton [c] + 1.00 * Nicotinamide adenine dinucleotide - reduced [c] + 1.00 * glycine betaine [c] ALDH7A1	ALDH7A1	Glycine, serine, alanine and threonine metabolism	1.2.1.8	0
r0553_neg	57932	1.12282e-09	0.575852	1.98256e-09	r0553	p-Cumic alcohol:NADP+ oxidoreductase Glycine, serine and threonine metabolism EC:1.2.1.8	1.00 * Water [c] + 1.00 * Nicotinamide adenine dinucleotide phosphate [c] + 1.00 * betaine aldehyde [c] --> 2.00 * proton [c] + 1.00 * Nicotinamide adenine dinucleotide phosphate - reduced [c] + 1.00 * glycine betaine [c] ALDH7A1	ALDH7A1	Glycine, serine, alanine and threonine metabolism	1.2.1.8	0
BHMT_pos	52987	0.000168736	0.297886	0.000230857	BHMT	betaine-homocysteine S-methyltransferase	1.00 * L-homocysteine [c] + 1.00 * glycine betaine [c] --> 1.00 * N,N-dimethylglycine [c] + 1.00 * L-methionine [c] BHMT; BHMT2	BHMT; BHMT2	Glycine, serine, alanine and threonine metabolism	2.1.1.5	4
DMGDHm_pos	52987	0.000168736	0.297886	0.000230857	DMGDHm	dimethylglycine dehydrogenase, mitochondrial	1.00 * Water [m] + 1.00 * Flavin adenine dinucleotide oxidized [m] + 1.00 * N,N-dimethylglycine [m] --> 1.00 * Flavin adenine dinucleotide reduced [m] + 1.00 * formaldehyde [m] + 1.00 * Sarcosine [m] DMGDH	DMGDH	Glycine, serine, alanine and threonine metabolism	1.5.99.2	4
AACTOOR_pos	50719	0.00707097	0.191207	0.0088503	AACTOOR	Aminoacetone:oxygen oxidoreductase(deaminating)(flavin-containing)	1.00 * Water [c] + 1.00 * O2 [c] + 1.00 * ammonioacetone [c] --> 1.00 * Hydrogen peroxide [c] + 1.00 * Ammonium [c] + 1.00 * methylglyoxal [c] AOC3	AOC3	Glycine, serine, alanine and threonine metabolism	1.4.3.6	4
GHMT2rm_pos	50108	0.0161414	0.310932	0.0197653	GHMT2rm	glycine hydroxymethyltransferase, reversible, mitochondrial	1.00 * 5,6,7,8-Tetrahydrofolate [m] + 1.00 * L-serine [m] --> 1.00 * Water [m] + 1.00 * Glycine [m] + 1.00 * 5,10-Methylenetetrahydrofolate [m] SHMT1; SHMT2	SHMT1; SHMT2	Glycine, serine, alanine and threonine metabolism	2.1.2.1	4
CHOLD2m_pos	49487	0.034584	0.146616	0.0413429	CHOLD2m	choline dehydrogenase (FAD acceptor), mitochondrial	1.00 * Flavin adenine dinucleotide oxidized [m] + 1.00 * Choline [m] --> 1.00 * Flavin adenine dinucleotide reduced [m] + 1.00 * betaine aldehyde [m] CHDH	CHDH	Glycine, serine, alanine and threonine metabolism	1.1.99.1	4
GCC2am_pos	48446	0.104573	0.110262	0.119554	GCC2am	glycine-cleavage complex (lipoamide), mitochondrial	1.00 * proton [m] + 1.00 * Glycine [m] + 1.00 * lipoamide [m] --> 1.00 * carbon dioxide [m] + 1.00 * S-aminomethyldihydrolipoamide [m] AMT; DLD; GCSH; GLDC	AMT; DLD; GCSH; GLDC	Glycine, serine, alanine and threonine metabolism	2.1.2.10	4
GCC2bim_pos	48446	0.104573	0.110262	0.119554	GCC2bim	glycine-cleavage system (lipoamide) irreversible, mitochondrial	1.00 * 5,6,7,8-Tetrahydrofolate [m] + 1.00 * S-aminomethyldihydrolipoamide [m] --> 1.00 * Ammonium [m] + 1.00 * dihydrolipoamide [m] + 1.00 * 5,10-Methylenetetrahydrofolate [m] AMT; DLD; GCSH; GLDC	AMT; DLD; GCSH; GLDC	Glycine, serine, alanine and threonine metabolism	1.8.1.4	4
GCC2cm_pos	48446	0.104573	0.110262	0.119554	GCC2cm	glycine-cleavage complex (lipoamide), mitochondrial	1.00 * Nicotinamide adenine dinucleotide [m] + 1.00 * dihydrolipoamide [m] --> 1.00 * proton [m] + 1.00 * Nicotinamide adenine dinucleotide - reduced [m] + 1.00 * lipoamide [m] AMT; DLD; GCSH; GLDC	AMT; DLD; GCSH; GLDC	Glycine, serine, alanine and threonine metabolism	2.1.2.10	4
r0295_pos	48446	0.104573	0.110262	0.119554	r0295	glycine synthase Nitrogen metabolism EC:2.1.2.10	1.00 * carbon dioxide [m] + 1.00 * Nicotinamide adenine dinucleotide - reduced [m] + 1.00 * Ammonium [m] + 1.00 * 5,10-Methylenetetrahydrofolate [m] --> 1.00 * Nicotinamide adenine dinucleotide [m] + 1.00 * Glycine [m] + 1.00 * 5,6,7,8-Tetrahydrofolate [m] AMT	AMT	Glycine, serine, alanine and threonine metabolism	2.1.2.10	0
GCCam_pos	48437	0.105485	0.110262	0.120533	GCCam	glycine-cleavage complex (lipoylprotein), mitochondrial	1.00 * proton [m] + 1.00 * Glycine [m] + 1.00 * Lipoylprotein [m] --> 1.00 * carbon dioxide [m] + 1.00 * S-Aminomethyldihydrolipoylprotein [m] AMT; DLD; GCSH; GLDC	AMT; DLD; GCSH; GLDC	Glycine, serine, alanine and threonine metabolism	2.1.2.10	4
GCCbim_pos	48437	0.105485	0.110262	0.120533	GCCbim	glycine-cleavage complex (lipoylprotein) irreversible, mitochondrial	1.00 * 5,6,7,8-Tetrahydrofolate [m] + 1.00 * S-Aminomethyldihydrolipoylprotein [m] --> 1.00 * Ammonium [m] + 1.00 * 5,10-Methylenetetrahydrofolate [m] + 1.00 * Dihydrolipolprotein [m] AMT; DLD; GCSH; GLDC	AMT; DLD; GCSH; GLDC	Glycine, serine, alanine and threonine metabolism	1.8.1.4	4
GCCcm_pos	48437	0.105485	0.110262	0.120533	GCCcm	glycine-cleavage complex (lipoylprotein), mitochondrial	1.00 * Nicotinamide adenine dinucleotide [m] + 1.00 * Dihydrolipolprotein [m] --> 1.00 * proton [m] + 1.00 * Nicotinamide adenine dinucleotide - reduced [m] + 1.00 * Lipoylprotein [m] AMT; DLD; GCSH; GLDC	AMT; DLD; GCSH; GLDC	Glycine, serine, alanine and threonine metabolism	2.1.2.10	4
GHMT2r_neg	47693	0.204726	0.246231	0.227295	GHMT2r	glycine hydroxymethyltransferase, reversible	1.00 * 5,6,7,8-Tetrahydrofolate [c] + 1.00 * L-serine [c] --> 1.00 * Water [c] + 1.00 * Glycine [c] + 1.00 * 5,10-Methylenetetrahydrofolate [c] SHMT1	SHMT1	Glycine, serine, alanine and threonine metabolism	2.1.2.1	4
GHMT2r_pos	47166	0.307739	0.0933047	0.33491	GHMT2r	glycine hydroxymethyltransferase, reversible	1.00 * 5,6,7,8-Tetrahydrofolate [c] + 1.00 * L-serine [c] --> 1.00 * Water [c] + 1.00 * Glycine [c] + 1.00 * 5,10-Methylenetetrahydrofolate [c] SHMT1	SHMT1	Glycine, serine, alanine and threonine metabolism	2.1.2.1	4

### Sheet: Compass_LP3_Glutathione
Enhanced in OA
Enhanced in Vehicle
	wilcox_stat	wilcox_pval	cohens_d	adjusted_pval	metadata_r_id	reaction_name	formula	associated_genes	subsystem	EC_number	confidence
r0021_pos	42160	0.181079	-0.107019	0.202286	r0021	glutathione:NAD+ oxidoreductase Glutamate metabolism EC:1.8.1.7	1.00 * Nicotinamide adenine dinucleotide [c] + 2.00 * Reduced glutathione [c] --> 1.00 * proton [c] + 1.00 * Nicotinamide adenine dinucleotide - reduced [c] + 1.00 * Oxidized glutathione [c] GSR	GSR	Glutathione metabolism	1.8.1.7	0
r0130_pos	42661	0.270696	-0.0943522	0.297034	r0130	gamma-glutamyltranspeptidase Glutathione metabolism EC:3.4.11.4	1.00 * Water [e] + 1.00 * Reduced glutathione [e] --> 1.00 * L-cysteinylglycine [e] + 1.00 * L-glutamate(1-) [e] GGT1; GGT5; GGT6; GGT7	GGT1; GGT5; GGT6; GGT7	Glutathione metabolism	3.4.11.4	0
r0129_neg	42660.5	0.270593	-0.0943516	0.296971	r0129	gamma-glutamyltranspeptidase Glutathione metabolism EC:3.4.11.4	1.00 * Water [c] + 1.00 * Reduced glutathione [c] --> 1.00 * L-glutamate(1-) [c] + 1.00 * L-cysteinylglycine [c] GGT1; GGT5; GGT6; GGT7	GGT1; GGT5; GGT6; GGT7	Glutathione metabolism	3.4.11.4	0
r0021_neg	45100	0.96262	-0.0258584	0.966645	r0021	glutathione:NAD+ oxidoreductase Glutamate metabolism EC:1.8.1.7	1.00 * Nicotinamide adenine dinucleotide [c] + 2.00 * Reduced glutathione [c] --> 1.00 * proton [c] + 1.00 * Nicotinamide adenine dinucleotide - reduced [c] + 1.00 * Oxidized glutathione [c] GSR	GSR	Glutathione metabolism	1.8.1.7	0
r0022_pos	44439	0.791778	-0.0195647	0.80744	r0022	glutathione:NAD+ oxidoreductase Glutamate metabolism EC:1.8.1.7	1.00 * Nicotinamide adenine dinucleotide [m] + 2.00 * Reduced glutathione [m] --> 1.00 * proton [m] + 1.00 * Nicotinamide adenine dinucleotide - reduced [m] + 1.00 * Oxidized glutathione [m] GSR	GSR	Glutathione metabolism	1.8.1.7	0
r0129_pos	72947	1.43e-39	1.22613	1.4e-38	r0129	gamma-glutamyltranspeptidase Glutathione metabolism EC:3.4.11.4	1.00 * Water [c] + 1.00 * Reduced glutathione [c] --> 1.00 * L-glutamate(1-) [c] + 1.00 * L-cysteinylglycine [c] GGT1; GGT5; GGT6; GGT7	GGT1; GGT5; GGT6; GGT7	Glutathione metabolism	3.4.11.4	0
AMPTASECGe_pos	65569	3.39e-22	0.807061	9.96e-22	AMPTASECGe	alanyl aminopeptidase (cys-gly) (e)	1.00 * Water [e] + 1.00 * L-cysteinylglycine [e] --> 1.00 * L-cysteine [e] + 1.00 * Glycine [e] ANPEP	ANPEP	Glutathione metabolism	3.4.11.2	4
r0568_pos	64467	4.78e-20	0.787375	1.25e-19	r0568	(5-L-Glutamyl)-L-amino-acid 5-glutamyltransferase (cyclizing) Glutathione metabolism EC:2.3.2.4	1.00 * gamma-L-Glutamyl-L-cysteine [c] --> 1.00 * L-cysteine [c] + 1.00 * 5-oxoprolinate [c] GGCT	GGCT	Glutathione metabolism	2.3.2.4	0
GTHP_pos	64311	9.42e-20	0.764291	2.46e-19	GTHP	glutathione peroxidase	1.00 * Hydrogen peroxide [c] + 2.00 * Reduced glutathione [c] --> 2.00 * Water [c] + 1.00 * Oxidized glutathione [c] GPX1; GPX2; GPX4; PRDX1; PRDX2	GPX1; GPX2; GPX4; PRDX1; PRDX2	Glutathione metabolism	1.11.1.9	4
r0130_neg	63769	9.56e-19	0.769473	2.37e-18	r0130	gamma-glutamyltranspeptidase Glutathione metabolism EC:3.4.11.4	1.00 * Water [e] + 1.00 * Reduced glutathione [e] --> 1.00 * L-cysteinylglycine [e] + 1.00 * L-glutamate(1-) [e] GGT1; GGT5; GGT6; GGT7	GGT1; GGT5; GGT6; GGT7	Glutathione metabolism	3.4.11.4	0
OPAHir_pos	62995	2.34e-17	0.717861	5.55e-17	OPAHir	5-Oxoproline amidohydrolase (ATP-hydrolysing) (ir)	2.00 * Water [c] + 1.00 * ATP [c] + 1.00 * 5-oxoprolinate [c] --> 1.00 * ADP [c] + 1.00 * proton [c] + 1.00 * hydrogenphosphate [c] + 1.00 * L-glutamate(1-) [c] OPLAH	OPLAH	Glutathione metabolism	3.5.2.9	4
GTMLTe_pos	61562	6.16e-15	0.659105	1.3e-14	GTMLTe	g-glutamyltransferase (e)	1.00 * L-alanine [c] + 1.00 * Reduced glutathione [c] --> 1.00 * L-cysteinylglycine [e] + 1.00 * 5-L-Glutamyl-L-alanine [e] GGT1	GGT1	Glutathione metabolism	2.3.2.2	4
GGLUCT_pos	61508	7.53e-15	0.657197	1.59e-14	GGLUCT	gamma-glutamylcyclotransferase	1.00 * 5-L-Glutamyl-L-alanine [e] --> 1.00 * L-alanine [c] + 1.00 * 5-oxoprolinate [c] GGCT	GGCT	Glutathione metabolism	2.3.2.4	4
GTHPe_pos	56147	1.52e-07	0.411235	2.5e-07	GTHPe	glutathione peroxidase (e)	2.00 * Reduced glutathione [e] + 1.00 * Hydrogen peroxide [e] --> 2.00 * Water [e] + 1.00 * Oxidized glutathione [e] GPX1; GPX2; GPX3; GPX6; GPX7	GPX1; GPX2; GPX3; GPX6; GPX7	Glutathione metabolism	1.11.1.9	4
GTHPm_pos	48231	0.128108	0.0607738	0.145133	GTHPm	glutathione peroxidase, mitochondria	1.00 * Hydrogen peroxide [m] + 2.00 * Reduced glutathione [m] --> 2.00 * Water [m] + 1.00 * Oxidized glutathione [m] GPX1; GPX4; PRDX3	GPX1; GPX4; PRDX3	Glutathione metabolism	1.11.1.9	4
r0022_neg	48201	0.131689	0.0597316	0.148904	r0022	glutathione:NAD+ oxidoreductase Glutamate metabolism EC:1.8.1.7	1.00 * Nicotinamide adenine dinucleotide [m] + 2.00 * Reduced glutathione [m] --> 1.00 * proton [m] + 1.00 * Nicotinamide adenine dinucleotide - reduced [m] + 1.00 * Oxidized glutathione [m] GSR	GSR	Glutathione metabolism	1.8.1.7	0

### Sheet: LP3_ROS detoxification
Enhanced in OA
Enhanced in Vehicle
	wilcox_stat	wilcox_pval	cohens_d	adjusted_pval	metadata_r_id	reaction_name	formula	associated_genes	subsystem	EC_number	confidence
SPODMe_pos	54479	8.03e-06	0.386122	1.17e-05	SPODMe	superoxide dismutase, extracellular	2.00 * proton [e] + 2.00 * superoxide [e] --> 1.00 * Hydrogen peroxide [e] + 1.00 * O2 [e] SOD3	SOD3	ROS detoxification	1.15.1.1	4
SPODMx_pos	54496	7.73e-06	0.386149	1.13e-05	SPODMx	superoxide dismutase, peroxisome	2.00 * proton [x] + 2.00 * superoxide [x] --> 1.00 * O2 [x] + 1.00 * Hydrogen peroxide [x] SOD1	SOD1	ROS detoxification	1.15.1.1	4
SPODM_pos	54498	7.7e-06	0.386158	1.13e-05	SPODM	superoxide dismutase	2.00 * proton [c] + 2.00 * superoxide [c] --> 1.00 * O2 [c] + 1.00 * Hydrogen peroxide [c] SOD1	SOD1	ROS detoxification	1.15.1.1	4
SPODMn_pos	54627	5.78e-06	0.39037	8.51e-06	SPODMn	superoxide dismutase, nuclear	2.00 * proton [n] + 2.00 * superoxide [n] --> 1.00 * Hydrogen peroxide [n] + 1.00 * O2 [n] SOD1	SOD1	ROS detoxification	1.15.1.1	4
CATm_pos	56362	8.73e-08	0.438177	1.45e-07	CATm	catalase	2.00 * Hydrogen peroxide [m] --> 1.00 * O2 [m] + 2.00 * Water [m] CAT	CAT	ROS detoxification	1.11.1.6	4
r0010_pos	66937	5.03e-25	0.884152	1.74e-24	r0010	hydrogen-peroxide:hydrogen-peroxide oxidoreductase EC:1.11.1.6	2.00 * Hydrogen peroxide [c] --> 2.00 * Water [c] + 1.00 * O2 [c] CAT	CAT	ROS detoxification	1.11.1.6	0

### Sheet: Compass_LP3_Tyrosine
	Enhanced in OA
	Enhanced in Vehicle
	wilcox_stat	wilcox_pval	cohens_d	adjusted_pval	metadata_r_id	reaction_name	formula	associated_genes	subsystem	EC_number	confidence
TYRTA_neg	7141	4e-71	-2.08523	3.17e-69	TYRTA	tyrosine transaminase	1.00 * 2-Oxoglutarate [c] + 1.00 * L-tyrosine [c] --> 1.00 * 3-(4-hydroxyphenyl)pyruvate [c] + 1.00 * L-glutamate(1-) [c] GOT1; TAT	GOT1; TAT	Tyrosine metabolism	2.6.1.5	4
TYRTA_pos	13250	1.46e-50	-1.46244	3.25e-49	TYRTA	tyrosine transaminase	1.00 * 2-Oxoglutarate [c] + 1.00 * L-tyrosine [c] --> 1.00 * 3-(4-hydroxyphenyl)pyruvate [c] + 1.00 * L-glutamate(1-) [c] GOT1; TAT	GOT1; TAT	Tyrosine metabolism	2.6.1.5	4
DCT_pos	13314	2.29e-50	-1.46737	4.96e-49	DCT	Dopachrome tautomerase	1.00 * L-dopachromate [c] --> 1.00 * 5,6-dihydroxyindole-2-carboxylate [c] DCT	DCT	Tyrosine metabolism	5.3.3.12	4
TYRDOPO3_pos	13314	2.29e-50	-1.46737	4.96e-49	TYRDOPO3	Tyrosine:dopa oxidase (dopaquinone producing 2)	1.00 * O2 [c] + 2.00 * L-dopa [c] --> 2.00 * Water [c] + 2.00 * L-dopaquinone [c] TYR	TYR	Tyrosine metabolism	1.14.18.1	4
TYR3MO2_pos	19160	4.45e-34	-1.11556	3.04e-33	TYR3MO2	tyrosine 3-monooxygenase	1.00 * O2 [c] + 1.00 * 5,6,7,8-tetrahydrobiopterin [c] + 1.00 * L-tyrosine [c] --> 1.00 * L-dopa [c] + 1.00 * 4a-hydroxytetrahydrobiopterin [c] TH	TH	Tyrosine metabolism	1.14.16.2	4
3HLYTCL_pos	27141	4.05e-17	-0.747713	9.54e-17	3HLYTCL	3-Hydroxy-L-tyrosine carboxy-lyase	1.00 * proton [c] + 1.00 * L-dopa [c] --> 1.00 * carbon dioxide [c] + 1.00 * dopaminium(1+) [c] DDC	DDC	Tyrosine metabolism	4.1.1.28	4
IDHPOXOX3_pos	31070	5.35e-11	-0.563531	9.88e-11	IDHPOXOX3	Iodide:hydrogen-peroxide oxidoreductase 3	1.00 * Hydrogen peroxide [c] + 1.00 * 3-iodo-L-tyrosine [c] + 1.00 * 3,5-diiodo-L-tyrosine [c] --> 2.00 * Water [c] + 1.00 * 2-aminoacrylic acid [c] + 1.00 * 3,3',5-triiodo-L-thyronine [c] TPO	TPO	Tyrosine metabolism	1.11.1.8	4
IDHPOXOXb_pos	31070	5.35e-11	-0.563531	9.88e-11	IDHPOXOXb	Iodide:hydrogen-peroxide oxidoreductase	2.00 * Iodine [c] + 1.00 * L-tyrosine [c] --> 1.00 * proton [c] + 1.00 * iodide [c] + 1.00 * 3-iodo-L-tyrosine [c] TPO	TPO	Tyrosine metabolism	1.11.1.8	4
THYPX_pos	31780	4.77e-10	-0.548005	8.51e-10	THYPX	thyroid peroxidase	1.00 * Hydrogen peroxide [c] + 2.00 * proton [c] + 2.00 * iodide [c] --> 2.00 * Water [c] + 2.00 * Iodine [c] TPO	TPO	Tyrosine metabolism	1.11.1.7	4
IDHPOXOX4_pos	31780	4.77e-10	-0.548004	8.51e-10	IDHPOXOX4	Iodide:hydrogen-peroxide oxidoreductase 4	1.00 * Hydrogen peroxide [c] + 2.00 * 3,5-diiodo-L-tyrosine [c] --> 2.00 * Water [c] + 1.00 * 2-aminoacrylic acid [c] + 1.00 * L-thyroxine [c] TPO	TPO	Tyrosine metabolism	1.11.1.8	4
IDHPOXOX2b_pos	31780	4.77e-10	-0.548004	8.51e-10	IDHPOXOX2b	Iodide:hydrogen-peroxide oxidoreductase 2	1.00 * 3-iodo-L-tyrosine [c] + 2.00 * Iodine [c] --> 1.00 * proton [c] + 1.00 * iodide [c] + 1.00 * 3,5-diiodo-L-tyrosine [c] TPO	TPO	Tyrosine metabolism	1.11.1.8	4
DOPABMO_pos	34079	2.69e-07	-0.40333	4.28e-07	DOPABMO	dopamine beta-monooxygenase	1.00 * O2 [c] + 1.00 * proton [c] + 1.00 * dopaminium(1+) [c] + 1.00 * L-ascorbate [c] --> 1.00 * Water [c] + 1.00 * Norepinephrine [c] + 1.00 * dehydroascorbide(1-) [c] DBH; MOXD1	DBH; MOXD1	Tyrosine metabolism	1.14.17.1	4
TYMSULT_pos	36325	4.39e-05	-0.314219	6.21e-05	TYMSULT	Tyramine Sulfotransferase	1.00 * (2R,3S,4R,5R)-5-(6-amino-9H-purin-9-yl)-4-hydroxy-2-({[(sulfonatooxy)phosphinato]oxy}methyl)oxolan-3-yl phosphate [c] + 1.00 * tyraminium [c] --> 1.00 * proton [c] + 1.00 * adenosine 3',5'-bismonophosphate(4-) [c] + 1.00 * Tyramine O-sulfate [c] SULT1A1	SULT1A1	Tyrosine metabolism	2.8.2.1	4
TYROXDAc_pos	36985	0.000160054	-0.303348	0.00021972	TYROXDAc	Tyramine:oxygen oxidoreductase(deaminating)(flavin-containing) (cytosol)	1.00 * Water [c] + 1.00 * O2 [c] + 1.00 * tyraminium [c] --> 1.00 * Hydrogen peroxide [c] + 1.00 * Ammonium [c] + 1.00 * (4-hydroxyphenyl)acetaldehyde [c] MAOA; MAOB	MAOA; MAOB	Tyrosine metabolism	1.4.3.6	4
TYRCBOX_pos	37796	0.000691477	-0.277461	0.000911493	TYRCBOX	L-Tyrosine carboxy-lyase	1.00 * proton [c] + 1.00 * L-tyrosine [c] --> 1.00 * carbon dioxide [c] + 1.00 * tyraminium [c] DDC	DDC	Tyrosine metabolism	4.1.1.28	4
34DHOXPEGOX_pos	41041	0.0622513	-0.141169	0.0727179	34DHOXPEGOX	3,4-Dihydroxyphenylethyleneglycol:NAD+ oxidoreductase	1.00 * proton [c] + 1.00 * Nicotinamide adenine dinucleotide - reduced [c] + 1.00 * 3,4-Dihydroxymandelaldehyde [c] --> 1.00 * Nicotinamide adenine dinucleotide [c] + 1.00 * 3,4-Dihydroxyphenylethyleneglycol [c] ADH1; ADH4; ADH5; ADH6A; ADH7; ADHFE1	ADH1; ADH4; ADH5; ADH6A; ADH7; ADHFE1	Tyrosine metabolism	1.1.1.1	4
41R2A1H12BOOX_pos	41041	0.0622513	-0.141169	0.0727179	41R2A1H12BOOX	4-[(1R)-2-Amino-1-hydroxyethyl]-1,2-benzenediol:oxygen oxidoreductase(deaminating)(flavin-containing)	1.00 * Water [c] + 1.00 * O2 [c] + 1.00 * Norepinephrine [c] --> 1.00 * Hydrogen peroxide [c] + 1.00 * Ammonium [c] + 1.00 * 3,4-Dihydroxymandelaldehyde [c] MAOA; MAOB	MAOA; MAOB	Tyrosine metabolism	1.4.3.4	4
DOPASULT_pos	42604	0.259189	-0.0885139	0.284792	DOPASULT	Dopamine Sulfotransferase	1.00 * (2R,3S,4R,5R)-5-(6-amino-9H-purin-9-yl)-4-hydroxy-2-({[(sulfonatooxy)phosphinato]oxy}methyl)oxolan-3-yl phosphate [c] + 1.00 * dopaminium(1+) [c] --> 1.00 * proton [c] + 1.00 * adenosine 3',5'-bismonophosphate(4-) [c] + 1.00 * dopamine 3-O-sulfate [c] SULT1A1	SULT1A1	Tyrosine metabolism	2.8.2.1	4
41R1H2MAE12BOOX_pos	43907	0.606846	-0.0381097	0.632959	41R1H2MAE12BOOX	4-[(1R)-1-Hydroxy-2-(methylamino)ethyl]-1,2-benzenediol:oxygen oxidoreductase(deaminating)(flavin-containing)	1.00 * Water [c] + 1.00 * O2 [c] + 1.00 * Adrenaline [c] --> 1.00 * Hydrogen peroxide [c] + 1.00 * 3,4-Dihydroxymandelaldehyde [c] + 1.00 * methylammonium [c] MAOA; MAOB	MAOA; MAOB	Tyrosine metabolism	1.4.3.4	4
RE0908C_pos	74299	2.55e-43	1.27421	2.93e-42	RE0908C	RE0908	1.00 * Water [c] + 1.00 * 3,3'-diiodo-L-thyronine 4'-O-sulfate [c] --> 1.00 * proton [c] + 1.00 * sulfate [c] + 1.00 * 3,3'-diiodo-L-thyronine [c] No genes		Tyrosine metabolism	3.1.6.2	0
TYRTAm_pos	68766	4.37e-29	0.960567	1.75e-28	TYRTAm	tyrosine transaminase, mitochondrial	1.00 * 2-Oxoglutarate [m] + 1.00 * L-tyrosine [m] --> 1.00 * 3-(4-hydroxyphenyl)pyruvate [m] + 1.00 * L-glutamate(1-) [m] GOT2; TAT	GOT2; TAT	Tyrosine metabolism	2.6.1.5	4
34HPPOR_pos	66083	3.08e-23	0.856287	9.47e-23	34HPPOR	4-Hydroxyphenylpyruvate:oxygen oxidoreductase	1.00 * O2 [c] + 1.00 * 3-(4-hydroxyphenyl)pyruvate [c] --> 1.00 * carbon dioxide [c] + 1.00 * homogentisate [c] HPD	HPD	Tyrosine metabolism	1.13.11.27	4
FUMAC_pos	66083	3.08e-23	0.856287	9.47e-23	FUMAC	fumarylacetoacetase	1.00 * Water [c] + 1.00 * 4-fumarylacetoacetate(2-) [c] --> 1.00 * proton [c] + 1.00 * acetoacetate [c] + 1.00 * Fumarate [c] FAH	FAH	Tyrosine metabolism	3.7.1.2	4
HGNTOR_pos	66083	3.08e-23	0.856287	9.47e-23	HGNTOR	Homogentisate:oxygen 1,2-oxidoreductase (decyclizing)	1.00 * O2 [c] + 1.00 * homogentisate [c] --> 1.00 * proton [c] + 1.00 * 4-maleylacetoacetate [c] HGD	HGD	Tyrosine metabolism	1.13.11.5	4
MACACI_pos	66083	3.08e-23	0.856287	9.47e-23	MACACI	maleylacetoacetate isomerase	1.00 * 4-maleylacetoacetate [c] --> 1.00 * 4-fumarylacetoacetate(2-) [c] GSTZ1	GSTZ1	Tyrosine metabolism	5.2.1.2	4
TYRDOPO_pos	54899	3.13e-06	0.360918	4.67e-06	TYRDOPO	Tyrosine:dopa oxidase	1.00 * O2 [c] + 2.00 * L-tyrosine [c] --> 2.00 * L-dopa [c] TYR	TYR	Tyrosine metabolism	1.14.18.1	4
TRIODTHYSULT_pos	54342	1.08e-05	0.335437	1.57e-05	TRIODTHYSULT	Triiodothyronine Sulfotransferase	1.00 * (2R,3S,4R,5R)-5-(6-amino-9H-purin-9-yl)-4-hydroxy-2-({[(sulfonatooxy)phosphinato]oxy}methyl)oxolan-3-yl phosphate [c] + 1.00 * 3,3',5-triiodo-L-thyronine [c] --> 1.00 * proton [c] + 1.00 * adenosine 3',5'-bismonophosphate(4-) [c] + 1.00 * Triiodothyronine sulfate [c] SULT1A1	SULT1A1	Tyrosine metabolism	2.8.2.1	4
NRPPHRSULT_pos	53347	8.45e-05	0.282452	0.000117875	NRPPHRSULT	Norepinephrine Sulfotransferase	1.00 * (2R,3S,4R,5R)-5-(6-amino-9H-purin-9-yl)-4-hydroxy-2-({[(sulfonatooxy)phosphinato]oxy}methyl)oxolan-3-yl phosphate [c] + 1.00 * Norepinephrine [c] --> 1.00 * proton [c] + 1.00 * adenosine 3',5'-bismonophosphate(4-) [c] + 1.00 * Sulfate derivative of norepinephrine [c] SULT1A1	SULT1A1	Tyrosine metabolism	2.8.2.1	4
NORANMT_pos	52926	0.000189207	0.299912	0.000258375	NORANMT	noradrenaline N-methyltransferase	1.00 * S-Adenosyl-L-methionine [c] + 1.00 * Norepinephrine [c] --> 1.00 * proton [c] + 1.00 * S-Adenosyl-L-homocysteine [c] + 1.00 * Adrenaline [c] PNMT	PNMT	Tyrosine metabolism	2.1.1.28	4
DOPACHRMISO_pos	50401	0.0109685	0.202224	0.0135562	DOPACHRMISO	L-dopachrome isomerase 1	1.00 * O2 [c] + 2.00 * 2-Carboxy-2,3-dihydro-5,6-dihydroxyindole [c] --> 2.00 * Water [c] + 2.00 * L-dopachromate [c] TYR	TYR	Tyrosine metabolism	1.14.18.1	4
SFGTH_pos	47448	0.248992	0.0759661	0.27419	SFGTH	S-Formylglutathione hydralase	1.00 * Water [c] + 1.00 * S-formylglutathionate(1-) [c] --> 1.00 * proton [c] + 1.00 * Formate [c] + 1.00 * Reduced glutathione [c] ESD	ESD	Tyrosine metabolism	3.1.2.12	4
FALDH_neg	47238.5	0.291063	0.0525605	0.317613	FALDH	formaldehyde dehydrogenase	1.00 * Nicotinamide adenine dinucleotide [c] + 1.00 * formaldehyde [c] + 1.00 * Reduced glutathione [c] --> 1.00 * proton [c] + 1.00 * Nicotinamide adenine dinucleotide - reduced [c] + 1.00 * S-formylglutathionate(1-) [c] ADH5	ADH5	Tyrosine metabolism	1.2.1.1	4
FALDH_pos	47238.5	0.291063	0.0525605	0.317613	FALDH	formaldehyde dehydrogenase	1.00 * Nicotinamide adenine dinucleotide [c] + 1.00 * formaldehyde [c] + 1.00 * Reduced glutathione [c] --> 1.00 * proton [c] + 1.00 * Nicotinamide adenine dinucleotide - reduced [c] + 1.00 * S-formylglutathionate(1-) [c] ADH5	ADH5	Tyrosine metabolism	1.2.1.1	4
34DHPLACOX_NADP__neg	45857	0.686638	0.0432317	0.710029	34DHPLACOX_NADP_	3,4-Dihydroxyphenylacetaldehyde:NADP+ oxidoreductase	1.00 * Water [c] + 1.00 * Nicotinamide adenine dinucleotide phosphate [c] + 1.00 * 3,4-Dihydroxyphenylacetaldehyde [c] --> 2.00 * proton [c] + 1.00 * Nicotinamide adenine dinucleotide phosphate - reduced [c] + 1.00 * (3,4-dihydroxyphenyl)acetate [c] ALDH3A1; ALDH3B1; ALDH3B3	ALDH3A1; ALDH3B1; ALDH3B3	Tyrosine metabolism	1.2.1.5	4
34DHPLACOX_pos	45857	0.686638	0.0432317	0.710029	34DHPLACOX	3,4-Dihydroxyphenylacetaldehyde:NAD+ oxidoreductase	1.00 * Water [c] + 1.00 * Nicotinamide adenine dinucleotide [c] + 1.00 * 3,4-Dihydroxyphenylacetaldehyde [c] --> 2.00 * proton [c] + 1.00 * Nicotinamide adenine dinucleotide - reduced [c] + 1.00 * (3,4-dihydroxyphenyl)acetate [c] ALDH1A3; ALDH3A1; ALDH3B1; ALDH3B3	ALDH1A3; ALDH3A1; ALDH3B1; ALDH3B3	Tyrosine metabolism	1.2.1.5	4
34DHXMANDACOX_NADP__neg	45857	0.686638	0.0432317	0.710029	34DHXMANDACOX_NADP_	3,4-Dihydroxymandelaldehyde:NADP+ oxidoreductase	1.00 * Water [c] + 1.00 * Nicotinamide adenine dinucleotide phosphate [c] + 1.00 * 3,4-Dihydroxymandelaldehyde [c] --> 2.00 * proton [c] + 1.00 * Nicotinamide adenine dinucleotide phosphate - reduced [c] + 1.00 * 3,4-Dihydroxymandelate [c] ALDH3B1; ALDH3B3	ALDH3B1; ALDH3B3	Tyrosine metabolism	1.2.1.5	4
34DHXMANDACOX_pos	45857	0.686638	0.0432317	0.710029	34DHXMANDACOX	3,4-Dihydroxymandelaldehyde:NAD+ oxidoreductase	1.00 * Water [c] + 1.00 * Nicotinamide adenine dinucleotide [c] + 1.00 * 3,4-Dihydroxymandelaldehyde [c] --> 2.00 * proton [c] + 1.00 * Nicotinamide adenine dinucleotide - reduced [c] + 1.00 * 3,4-Dihydroxymandelate [c] ALDH1A3; ALDH3A1; ALDH3B1	ALDH1A3; ALDH3A1; ALDH3B1	Tyrosine metabolism	1.2.1.5	4

### Sheet: Compass_LP3_Folate metabolism
Enhanced in OA
Enhanced in Vehicle
	wilcox_stat	wilcox_pval	cohens_d	adjusted_pval	metadata_r_id	reaction_name	formula	associated_genes	subsystem	EC_number	confidence
MTHFDm_neg	25638	7.55e-20	-0.809005	1.97e-19	MTHFDm	methylenetetrahydrofolate dehydrogenase (NADP), mitochondrial	1.00 * Nicotinamide adenine dinucleotide phosphate [m] + 1.00 * 5,10-Methylenetetrahydrofolate [m] --> 1.00 * Nicotinamide adenine dinucleotide phosphate - reduced [m] + 1.00 * 5,10-Methenyltetrahydrofolate [m] MTHFD1; MTHFD1L; MTHFD2	MTHFD1; MTHFD1L; MTHFD2	Folate metabolism	1.5.1.5	4
MTHFDm_pos	31615	2.9e-10	-0.525039	5.2e-10	MTHFDm	methylenetetrahydrofolate dehydrogenase (NADP), mitochondrial	1.00 * Nicotinamide adenine dinucleotide phosphate [m] + 1.00 * 5,10-Methylenetetrahydrofolate [m] --> 1.00 * Nicotinamide adenine dinucleotide phosphate - reduced [m] + 1.00 * 5,10-Methenyltetrahydrofolate [m] MTHFD1; MTHFD1L; MTHFD2	MTHFD1; MTHFD1L; MTHFD2	Folate metabolism	1.5.1.5	4
MTHFD_pos	37401	0.00034493	-0.325654	0.000459153	MTHFD	methylenetetrahydrofolate dehydrogenase (NADP)	1.00 * Nicotinamide adenine dinucleotide phosphate [c] + 1.00 * 5,10-Methylenetetrahydrofolate [c] --> 1.00 * Nicotinamide adenine dinucleotide phosphate - reduced [c] + 1.00 * 5,10-Methenyltetrahydrofolate [c] MTHFD1; MTHFR	MTHFD1; MTHFR	Folate metabolism	1.5.1.5	4
MTHFD_neg	36908	0.000138297	-0.259796	0.000190334	MTHFD	methylenetetrahydrofolate dehydrogenase (NADP)	1.00 * Nicotinamide adenine dinucleotide phosphate [c] + 1.00 * 5,10-Methylenetetrahydrofolate [c] --> 1.00 * Nicotinamide adenine dinucleotide phosphate - reduced [c] + 1.00 * 5,10-Methenyltetrahydrofolate [c] MTHFD1; MTHFR	MTHFD1; MTHFR	Folate metabolism	1.5.1.5	4
r0792_pos	46365.5	0.520268	0.0173911	0.549628	r0792	5-methyltetrahydrofolate:NAD+ oxidoreductase One carbon pool by folate / Methane metabolism EC:1.5.1.20	1.00 * Nicotinamide adenine dinucleotide [c] + 1.00 * 5-Methyltetrahydrofolate [c] --> 2.00 * proton [c] + 1.00 * Nicotinamide adenine dinucleotide - reduced [c] + 1.00 * 5,10-Methylenetetrahydrofolate [c] MTHFR	MTHFR	Folate metabolism	1.5.1.20	0
MTHFCm_neg	47452	0.248219	0.0824962	0.273386	MTHFCm	methenyltetrahydrifikate cyclohydrolase, mitochondrial	1.00 * Water [m] + 1.00 * 5,10-Methenyltetrahydrofolate [m] --> 1.00 * 10-Formyltetrahydrofolate [m] + 1.00 * proton [m] MTHFD1L; MTHFD2	MTHFD1L; MTHFD2	Folate metabolism	3.5.4.9	4
r0514_pos	48063	0.149168	0.192682	0.167763	r0514	Dihydrofolate:NADP+ oxidoreductase One carbon pool by folate / Folate biosynthesis EC:1.5.1.3	1.00 * Nicotinamide adenine dinucleotide phosphate - reduced [m] + 1.00 * Folate [m] --> 1.00 * Nicotinamide adenine dinucleotide phosphate [m] + 1.00 * 7,8-Dihydrofolate [m] DHFR	DHFR	Folate metabolism	1.5.1.3	0
r0522_pos	50442	0.0103768	0.196556	0.0128347	r0522	S-Aminomethyldihydrolipoylprotein:(6S)-tetrahydrofolate aminomethyltransferase (ammonia-forming) One carbon pool by folate EC:2.1.2.10	1.00 * Water [m] + 1.00 * 5,10-Methenyltetrahydrofolate [m] --> 1.00 * proton [m] + 1.00 * 5-formyltetrahydrofolate(2-) [m] AMT	AMT	Folate metabolism	2.1.2.10	0
r0523_pos	50442	0.0103768	0.196556	0.0128347	r0523	5-Formyltetrahydrofolate cyclo-ligase (ADP-forming) One carbon pool by folate EC:6.3.3.2	1.00 * ATP [m] + 1.00 * 5-formyltetrahydrofolate(2-) [m] --> 1.00 * ADP [m] + 1.00 * hydrogenphosphate [m] + 1.00 * 5,10-Methenyltetrahydrofolate [m] MTHFSL	MTHFSL	Folate metabolism	6.3.3.2	0
FTHFCL_pos	49156	0.0503133	0.210842	0.0594461	FTHFCL	5-formethyltetrahydrofolate cyclo-ligase	1.00 * ATP [c] + 1.00 * 5-formyltetrahydrofolate(2-) [c] --> 1.00 * ADP [c] + 1.00 * hydrogenphosphate [c] + 1.00 * 5,10-Methenyltetrahydrofolate [c] MTHFSL	MTHFSL	Folate metabolism	6.3.3.2	4
r0792_neg	52662	0.000307783	0.245859	0.000410293	r0792	5-methyltetrahydrofolate:NAD+ oxidoreductase One carbon pool by folate / Methane metabolism EC:1.5.1.20	1.00 * Nicotinamide adenine dinucleotide [c] + 1.00 * 5-Methyltetrahydrofolate [c] --> 2.00 * proton [c] + 1.00 * Nicotinamide adenine dinucleotide - reduced [c] + 1.00 * 5,10-Methylenetetrahydrofolate [c] MTHFR	MTHFR	Folate metabolism	1.5.1.20	0
FPGSm_pos	53223	0.000107549	0.255933	0.000149027	FPGSm	folylpolyglutamate synthetase, mitochondrial	4.00 * L-glutamate(1-) [m] + 1.00 * ATP [m] + 1.00 * 5,6,7,8-Tetrahydrofolate [m] --> 1.00 * proton [m] + 3.00 * Water [m] + 1.00 * pentaglutamyl folate (THF) [m] + 1.00 * ADP [m] + 1.00 * hydrogenphosphate [m] FPGS	FPGS	Folate metabolism	6.3.2.17	4
FPGS7m_pos	53224	0.000107341	0.255934	0.000148803	FPGS7m	folylpolyglutamate synthetase (10fthf), mitochondrial	1.00 * 10-Formyltetrahydrofolate [m] + 4.00 * L-glutamate(1-) [m] + 1.00 * ATP [m] --> 1.00 * 10-formyltetrahydrofolate-[Glu](5) [m] + 1.00 * proton [m] + 3.00 * Water [m] + 1.00 * ADP [m] + 1.00 * hydrogenphosphate [m] FPGS	FPGS	Folate metabolism	6.3.2.17	4
FTHFLm_pos	52972	0.000173568	0.283796	0.000237267	FTHFLm	formate-tetrahydrofolate ligase, mitochondrial	1.00 * ATP [m] + 1.00 * Formate [m] + 1.00 * 5,6,7,8-Tetrahydrofolate [m] --> 1.00 * 10-Formyltetrahydrofolate [m] + 1.00 * ADP [m] + 1.00 * hydrogenphosphate [m] MTHFD1; MTHFD1L	MTHFD1; MTHFD1L	Folate metabolism	6.3.4.3	4
MTHFCm_pos	49888	0.0213307	0.302952	0.0259144	MTHFCm	methenyltetrahydrifikate cyclohydrolase, mitochondrial	1.00 * Water [m] + 1.00 * 5,10-Methenyltetrahydrofolate [m] --> 1.00 * 10-Formyltetrahydrofolate [m] + 1.00 * proton [m] MTHFD1L; MTHFD2	MTHFD1L; MTHFD2	Folate metabolism	3.5.4.9	4
r0512_pos	48084	0.1464	0.316626	0.164906	r0512	Dihydrofolate:NAD+ oxidoreductase Folate biosynthesis EC:1.5.1.3	1.00 * Nicotinamide adenine dinucleotide [c] + 1.00 * 7,8-Dihydrofolate [c] --> 1.00 * Nicotinamide adenine dinucleotide - reduced [c] + 1.00 * Folate [c] DHFR	DHFR	Folate metabolism	1.5.1.3	0
MTHFC_neg	50499.5	0.00959475	0.325329	0.0118923	MTHFC	methenyltetrahydrofolate cyclohydrolase	1.00 * Water [c] + 1.00 * 5,10-Methenyltetrahydrofolate [c] --> 1.00 * 10-Formyltetrahydrofolate [c] + 1.00 * proton [c] MTHFD1; MTHFD2L	MTHFD1; MTHFD2L	Folate metabolism	3.5.4.9	4
FPGS2m_pos	54949	2.79e-06	0.343827	4.18e-06	FPGS2m	folylpolyglutamate synthetase, mitochondrial	1.00 * L-glutamate(1-) [m] + 1.00 * pentaglutamyl folate (THF) [m] + 1.00 * ATP [m] --> 1.00 * proton [m] + 1.00 * hexaglutamyl folate (THF) [m] + 1.00 * ADP [m] + 1.00 * hydrogenphosphate [m] FPGS	FPGS	Folate metabolism	6.3.2.17	4
FPGS4m_pos	54949	2.79e-06	0.343828	4.18e-06	FPGS4m	folylpolyglutamate synthetase (DHF), mitochondrial	4.00 * L-glutamate(1-) [m] + 1.00 * ATP [m] + 1.00 * 7,8-Dihydrofolate [m] --> 1.00 * proton [m] + 3.00 * Water [m] + 1.00 * ADP [m] + 1.00 * hydrogenphosphate [m] + 1.00 * pentaglutamyl folate (DHF) [m] FPGS	FPGS	Folate metabolism	6.3.2.17	4
FPGS5m_pos	54949	2.79e-06	0.343828	4.18e-06	FPGS5m	folylpolyglutamate synthetase (DHF), mitochondrial	1.00 * L-glutamate(1-) [m] + 1.00 * ATP [m] + 1.00 * pentaglutamyl folate (DHF) [m] --> 1.00 * proton [m] + 1.00 * hexaglutamyl folate (DHF) [m] + 1.00 * ADP [m] + 1.00 * hydrogenphosphate [m] FPGS	FPGS	Folate metabolism	6.3.2.17	4
FPGS8m_pos	54949	2.79e-06	0.343828	4.18e-06	FPGS8m	folylpolyglutamate synthetase (10fthf), mitochondrial	1.00 * 10-formyltetrahydrofolate-[Glu](5) [m] + 1.00 * L-glutamate(1-) [m] + 1.00 * ATP [m] --> 1.00 * 10-formyltetrahydrofolate-[Glu](6) [m] + 1.00 * proton [m] + 1.00 * ADP [m] + 1.00 * hydrogenphosphate [m] FPGS	FPGS	Folate metabolism	6.3.2.17	4
r0224_pos	52054	0.000892837	0.345072	0.00116933	r0224	5,6,7,8-Tetrahydrofolate:NAD+ oxidoreductase One carbon pool by folate EC:1.5.1.3	1.00 * proton [c] + 1.00 * Nicotinamide adenine dinucleotide - reduced [c] + 1.00 * 7,8-Dihydrofolate [c] --> 1.00 * Nicotinamide adenine dinucleotide [c] + 1.00 * 5,6,7,8-Tetrahydrofolate [c] DHFR	DHFR	Folate metabolism	1.5.1.3	0
FPGS3m_pos	55592	6.08e-07	0.382348	9.43e-07	FPGS3m	folylpolyglutamate synthetase, mitochondrial	1.00 * L-glutamate(1-) [m] + 1.00 * hexaglutamyl folate (THF) [m] + 1.00 * ATP [m] --> 1.00 * proton [m] + 1.00 * heptaglutamyl folate (THF) [m] + 1.00 * ADP [m] + 1.00 * hydrogenphosphate [m] FPGS	FPGS	Folate metabolism	6.3.2.17	4
FPGS6m_pos	55592	6.08e-07	0.38235	9.43e-07	FPGS6m	folylpolyglutamate synthetase (DHF), mitochondrial	1.00 * L-glutamate(1-) [m] + 1.00 * hexaglutamyl folate (DHF) [m] + 1.00 * ATP [m] --> 1.00 * proton [m] + 1.00 * heptaglutamyl folate (DHF) [m] + 1.00 * ADP [m] + 1.00 * hydrogenphosphate [m] FPGS	FPGS	Folate metabolism	6.3.2.17	4
FPGS9m_pos	55592	6.08e-07	0.38235	9.43e-07	FPGS9m	folylpolyglutamate synthetase (10fthf), mitochondrial	1.00 * 10-formyltetrahydrofolate-[Glu](6) [m] + 1.00 * L-glutamate(1-) [m] + 1.00 * ATP [m] --> 1.00 * 10-formyltetrahydrofolate-[Glu](7) [m] + 1.00 * proton [m] + 1.00 * ADP [m] + 1.00 * hydrogenphosphate [m] FPGS	FPGS	Folate metabolism	6.3.2.17	4
r0226_pos	50922	0.0052855	0.394519	0.00665915	r0226	5,6,7,8-Tetrahydrofolate:NADP+ oxidoreductase One carbon pool by folate / Folate biosynthesis EC:1.5.1.3	1.00 * proton [m] + 1.00 * Nicotinamide adenine dinucleotide phosphate - reduced [m] + 1.00 * 7,8-Dihydrofolate [m] --> 1.00 * Nicotinamide adenine dinucleotide phosphate [m] + 1.00 * 5,6,7,8-Tetrahydrofolate [m] DHFR	DHFR	Folate metabolism	1.5.1.3	0
FTHFDH_pos	56944	1.85e-08	0.465023	3.13e-08	FTHFDH	formyltetrahydrofolate dehydrogenase	1.00 * 10-Formyltetrahydrofolate [c] + 1.00 * Water [c] + 1.00 * Nicotinamide adenine dinucleotide phosphate [c] --> 1.00 * proton [c] + 1.00 * Nicotinamide adenine dinucleotide phosphate - reduced [c] + 1.00 * carbon dioxide [c] + 1.00 * 5,6,7,8-Tetrahydrofolate [c] ALDH1L1; ALDH1L2	ALDH1L1; ALDH1L2	Folate metabolism	1.5.1.6	4
MTHFC_pos	57028	1.47e-08	0.48497	2.5e-08	MTHFC	methenyltetrahydrofolate cyclohydrolase	1.00 * Water [c] + 1.00 * 5,10-Methenyltetrahydrofolate [c] --> 1.00 * 10-Formyltetrahydrofolate [c] + 1.00 * proton [c] MTHFD1; MTHFD2L	MTHFD1; MTHFD2L	Folate metabolism	3.5.4.9	4
r0512_neg	60093	1.17e-12	0.68011	2.31e-12	r0512	Dihydrofolate:NAD+ oxidoreductase Folate biosynthesis EC:1.5.1.3	1.00 * Nicotinamide adenine dinucleotide [c] + 1.00 * 7,8-Dihydrofolate [c] --> 1.00 * Nicotinamide adenine dinucleotide - reduced [c] + 1.00 * Folate [c] DHFR	DHFR	Folate metabolism	1.5.1.3	0
FTCD_pos	65587	3.12e-22	0.840312	9.2e-22	FTCD	formimidoyltransferase cyclodeaminase	2.00 * proton [c] + 1.00 * 5-Formiminotetrahydrofolate [c] --> 1.00 * Ammonium [c] + 1.00 * 5,10-Methenyltetrahydrofolate [c] FTCD	FTCD	Folate metabolism	4.3.1.4	4
FPGS3_pos	70468	3.75e-33	1.09197	2.21e-32	FPGS3	folylpolyglutamate synthetase	1.00 * ATP [c] + 1.00 * L-glutamate(1-) [c] + 1.00 * hexaglutamyl folate (THF) [c] --> 1.00 * ADP [c] + 1.00 * proton [c] + 1.00 * hydrogenphosphate [c] + 1.00 * heptaglutamyl folate (THF) [c] FPGS	FPGS	Folate metabolism	6.3.2.17	4
FPGS6_pos	70468	3.75e-33	1.09197	2.21e-32	FPGS6	folylpolyglutamate synthetase (DHF)	1.00 * ATP [c] + 1.00 * L-glutamate(1-) [c] + 1.00 * hexaglutamyl folate (DHF) [c] --> 1.00 * ADP [c] + 1.00 * proton [c] + 1.00 * hydrogenphosphate [c] + 1.00 * heptaglutamyl folate (DHF) [c] FPGS	FPGS	Folate metabolism	6.3.2.17	4
FPGS9_pos	70468	3.75e-33	1.09197	2.21e-32	FPGS9	folylpolyglutamate synthetase (10fthf)	1.00 * 10-formyltetrahydrofolate-[Glu](6) [c] + 1.00 * ATP [c] + 1.00 * L-glutamate(1-) [c] --> 1.00 * 10-formyltetrahydrofolate-[Glu](7) [c] + 1.00 * ADP [c] + 1.00 * proton [c] + 1.00 * hydrogenphosphate [c] FPGS	FPGS	Folate metabolism	6.3.2.17	4
FPGS8_pos	70471	3.69e-33	1.09353	2.18e-32	FPGS8	folylpolyglutamate synthetase (10fthf)	1.00 * 10-formyltetrahydrofolate-[Glu](5) [c] + 1.00 * ATP [c] + 1.00 * L-glutamate(1-) [c] --> 1.00 * 10-formyltetrahydrofolate-[Glu](6) [c] + 1.00 * ADP [c] + 1.00 * proton [c] + 1.00 * hydrogenphosphate [c] FPGS	FPGS	Folate metabolism	6.3.2.17	4
FPGS2_pos	70471	3.69e-33	1.09353	2.18e-32	FPGS2	folylpolyglutamate synthetase	1.00 * ATP [c] + 1.00 * L-glutamate(1-) [c] + 1.00 * pentaglutamyl folate (THF) [c] --> 1.00 * ADP [c] + 1.00 * proton [c] + 1.00 * hydrogenphosphate [c] + 1.00 * hexaglutamyl folate (THF) [c] FPGS	FPGS	Folate metabolism	6.3.2.17	4
FPGS5_pos	70471	3.69e-33	1.09353	2.18e-32	FPGS5	folylpolyglutamate synthetase (DHF)	1.00 * ATP [c] + 1.00 * L-glutamate(1-) [c] + 1.00 * pentaglutamyl folate (DHF) [c] --> 1.00 * ADP [c] + 1.00 * proton [c] + 1.00 * hydrogenphosphate [c] + 1.00 * hexaglutamyl folate (DHF) [c] FPGS	FPGS	Folate metabolism	6.3.2.17	4
FPGS4_pos	70524	2.73e-33	1.09529	1.66e-32	FPGS4	folylpolyglutamate synthetase (DHF)	1.00 * ATP [c] + 4.00 * L-glutamate(1-) [c] + 1.00 * 7,8-Dihydrofolate [c] --> 3.00 * Water [c] + 1.00 * ADP [c] + 1.00 * proton [c] + 1.00 * hydrogenphosphate [c] + 1.00 * pentaglutamyl folate (DHF) [c] FPGS	FPGS	Folate metabolism	6.3.2.17	4
FPGS7_pos	70524	2.73e-33	1.09529	1.66e-32	FPGS7	folylpolyglutamate synthetase (10fthf)	1.00 * 10-Formyltetrahydrofolate [c] + 1.00 * ATP [c] + 4.00 * L-glutamate(1-) [c] --> 1.00 * 10-formyltetrahydrofolate-[Glu](5) [c] + 3.00 * Water [c] + 1.00 * ADP [c] + 1.00 * proton [c] + 1.00 * hydrogenphosphate [c] FPGS	FPGS	Folate metabolism	6.3.2.17	4
FPGS_pos	70524	2.73e-33	1.09529	1.66e-32	FPGS	folylpolyglutamate synthetase	1.00 * ATP [c] + 4.00 * L-glutamate(1-) [c] + 1.00 * 5,6,7,8-Tetrahydrofolate [c] --> 3.00 * Water [c] + 1.00 * ADP [c] + 1.00 * proton [c] + 1.00 * hydrogenphosphate [c] + 1.00 * pentaglutamyl folate (THF) [c] FPGS	FPGS	Folate metabolism	6.3.2.17	4
