## Supplementary table for "_Metabolic_ shift to serine pathway induced by lipids confers oncogenic properties in non-transformed breast cells": LipidPaper-2024_Supplementary Table 10_.xlsx

### Sheet: Compass_HS1_Glycine, serine
Enhanced in OA
Enhanced in Vehicle
	wilcox_stat	wilcox_pval	cohens_d	adjusted_pval	metadata_r_id	reaction_name	formula	associated_genes	subsystem	EC_number	confidence
PGCD_pos	15217	1.05e-44	-1.35623	2.2e-43	PGCD	phosphoglycerate dehydrogenase	1.00 * Nicotinamide adenine dinucleotide [c] + 1.00 * 3-Phospho-D-glycerate [c] --> 1.00 * proton [c] + 1.00 * Nicotinamide adenine dinucleotide - reduced [c] + 1.00 * 3-phosphonatooxypyruvate(3-) [c] PHGDH	PHGDH	Glycine, serine, alanine and threonine metabolism	1.1.1.95	4
PSERT_pos	15217	1.05e-44	-1.35623	2.2e-43	PSERT	phosphoserine transaminase	1.00 * L-glutamate(1-) [c] + 1.00 * 3-phosphonatooxypyruvate(3-) [c] --> 1.00 * proton [c] + 1.00 * 2-Oxoglutarate [c] + 1.00 * O-Phospho-L-serine [c] PSAT1	PSAT1	Glycine, serine, alanine and threonine metabolism	2.6.1.52	4
PSP_L_pos	15217	1.05e-44	-1.35623	2.2e-43	PSP_L	phosphoserine phosphatase (L-serine)	1.00 * Water [c] + 1.00 * proton [c] + 1.00 * O-Phospho-L-serine [c] --> 1.00 * hydrogenphosphate [c] + 1.00 * L-serine [c] PSPH	PSPH	Glycine, serine, alanine and threonine metabolism	3.1.3.3	4
r0160_pos	15217	1.05e-44	-1.3561	2.2e-43	r0160	L-Serine:pyruvate aminotransferase Glycine, serine and threonine metabolism EC:2.6.1.51	1.00 * pyruvate [c] + 1.00 * L-serine [c] --> 1.00 * L-alanine [c] + 1.00 * 3-hydroxypyruvate [c] AGXT	AGXT	Glycine, serine, alanine and threonine metabolism	2.6.1.51	0
SPTix_pos	19805	1.76e-32	-1.08619	2.07e-31	SPTix	serine-pyruvate aminotransferase (irreversible), peroxisomal	1.00 * pyruvate [x] + 1.00 * L-serine [x] --> 1.00 * L-alanine [x] + 1.00 * 3-hydroxypyruvate [x] AGXT	AGXT	Glycine, serine, alanine and threonine metabolism	2.6.1.44	4
THRD_L_pos	21733	6.03e-28	-0.938182	6.57e-27	THRD_L	L-threonine deaminase	1.00 * L-threonine [c] --> 1.00 * Ammonium [c] + 1.00 * 2-Oxobutanoate [c] SDS; SDSL	SDS; SDSL	Glycine, serine, alanine and threonine metabolism	4.3.1.19	4
GHMT2r_neg	24589	7.01e-22	-0.746156	5.97e-21	GHMT2r	glycine hydroxymethyltransferase, reversible	1.00 * 5,6,7,8-Tetrahydrofolate [c] + 1.00 * L-serine [c] --> 1.00 * Water [c] + 1.00 * Glycine [c] + 1.00 * 5,10-Methylenetetrahydrofolate [c] SHMT1	SHMT1	Glycine, serine, alanine and threonine metabolism	2.1.2.1	4
GHMT2rm_pos	26626	4.96e-18	-0.66071	3.32e-17	GHMT2rm	glycine hydroxymethyltransferase, reversible, mitochondrial	1.00 * 5,6,7,8-Tetrahydrofolate [m] + 1.00 * L-serine [m] --> 1.00 * Water [m] + 1.00 * Glycine [m] + 1.00 * 5,10-Methylenetetrahydrofolate [m] SHMT1; SHMT2	SHMT1; SHMT2	Glycine, serine, alanine and threonine metabolism	2.1.2.1	4
GNMT_pos	28292	3.56e-15	-0.638984	1.8e-14	GNMT	glycine N-methyltransferase	1.00 * S-Adenosyl-L-methionine [c] + 1.00 * Glycine [c] --> 1.00 * proton [c] + 1.00 * S-Adenosyl-L-homocysteine [c] + 1.00 * Sarcosine [c] GNMT	GNMT	Glycine, serine, alanine and threonine metabolism	2.1.1.20	4
GHMT2r_pos	28947	4e-14	-0.596222	1.91e-13	GHMT2r	glycine hydroxymethyltransferase, reversible	1.00 * 5,6,7,8-Tetrahydrofolate [c] + 1.00 * L-serine [c] --> 1.00 * Water [c] + 1.00 * Glycine [c] + 1.00 * 5,10-Methylenetetrahydrofolate [c] SHMT1	SHMT1	Glycine, serine, alanine and threonine metabolism	2.1.2.1	4
BHMT_pos	33539	6.74e-08	-0.417573	1.67e-07	BHMT	betaine-homocysteine S-methyltransferase	1.00 * L-homocysteine [c] + 1.00 * glycine betaine [c] --> 1.00 * N,N-dimethylglycine [c] + 1.00 * L-methionine [c] BHMT; BHMT2	BHMT; BHMT2	Glycine, serine, alanine and threonine metabolism	2.1.1.5	4
DMGDHm_pos	33539	6.74e-08	-0.417573	1.67e-07	DMGDHm	dimethylglycine dehydrogenase, mitochondrial	1.00 * Water [m] + 1.00 * Flavin adenine dinucleotide oxidized [m] + 1.00 * N,N-dimethylglycine [m] --> 1.00 * Flavin adenine dinucleotide reduced [m] + 1.00 * formaldehyde [m] + 1.00 * Sarcosine [m] DMGDH	DMGDH	Glycine, serine, alanine and threonine metabolism	1.5.99.2	4
GCC2am_pos	37231	0.00025183	-0.308916	0.000445191	GCC2am	glycine-cleavage complex (lipoamide), mitochondrial	1.00 * proton [m] + 1.00 * Glycine [m] + 1.00 * lipoamide [m] --> 1.00 * carbon dioxide [m] + 1.00 * S-aminomethyldihydrolipoamide [m] AMT; DLD; GCSH; GLDC	AMT; DLD; GCSH; GLDC	Glycine, serine, alanine and threonine metabolism	2.1.2.10	4
GCC2bim_pos	37231	0.00025183	-0.308916	0.000445191	GCC2bim	glycine-cleavage system (lipoamide) irreversible, mitochondrial	1.00 * 5,6,7,8-Tetrahydrofolate [m] + 1.00 * S-aminomethyldihydrolipoamide [m] --> 1.00 * Ammonium [m] + 1.00 * dihydrolipoamide [m] + 1.00 * 5,10-Methylenetetrahydrofolate [m] AMT; DLD; GCSH; GLDC	AMT; DLD; GCSH; GLDC	Glycine, serine, alanine and threonine metabolism	1.8.1.4	4
GCC2cm_pos	37231	0.00025183	-0.308916	0.000445191	GCC2cm	glycine-cleavage complex (lipoamide), mitochondrial	1.00 * Nicotinamide adenine dinucleotide [m] + 1.00 * dihydrolipoamide [m] --> 1.00 * proton [m] + 1.00 * Nicotinamide adenine dinucleotide - reduced [m] + 1.00 * lipoamide [m] AMT; DLD; GCSH; GLDC	AMT; DLD; GCSH; GLDC	Glycine, serine, alanine and threonine metabolism	2.1.2.10	4
GCCam_pos	37231	0.00025183	-0.308916	0.000445191	GCCam	glycine-cleavage complex (lipoylprotein), mitochondrial	1.00 * proton [m] + 1.00 * Glycine [m] + 1.00 * Lipoylprotein [m] --> 1.00 * carbon dioxide [m] + 1.00 * S-Aminomethyldihydrolipoylprotein [m] AMT; DLD; GCSH; GLDC	AMT; DLD; GCSH; GLDC	Glycine, serine, alanine and threonine metabolism	2.1.2.10	4
GCCbim_pos	37231	0.00025183	-0.308916	0.000445191	GCCbim	glycine-cleavage complex (lipoylprotein) irreversible, mitochondrial	1.00 * 5,6,7,8-Tetrahydrofolate [m] + 1.00 * S-Aminomethyldihydrolipoylprotein [m] --> 1.00 * Ammonium [m] + 1.00 * 5,10-Methylenetetrahydrofolate [m] + 1.00 * Dihydrolipolprotein [m] AMT; DLD; GCSH; GLDC	AMT; DLD; GCSH; GLDC	Glycine, serine, alanine and threonine metabolism	1.8.1.4	4
GCCcm_pos	37231	0.00025183	-0.308916	0.000445191	GCCcm	glycine-cleavage complex (lipoylprotein), mitochondrial	1.00 * Nicotinamide adenine dinucleotide [m] + 1.00 * Dihydrolipolprotein [m] --> 1.00 * proton [m] + 1.00 * Nicotinamide adenine dinucleotide - reduced [m] + 1.00 * Lipoylprotein [m] AMT; DLD; GCSH; GLDC	AMT; DLD; GCSH; GLDC	Glycine, serine, alanine and threonine metabolism	2.1.2.10	4
r0295_pos	37231	0.00025183	-0.308916	0.000445191	r0295	glycine synthase Nitrogen metabolism EC:2.1.2.10	1.00 * carbon dioxide [m] + 1.00 * Nicotinamide adenine dinucleotide - reduced [m] + 1.00 * Ammonium [m] + 1.00 * 5,10-Methylenetetrahydrofolate [m] --> 1.00 * Nicotinamide adenine dinucleotide [m] + 1.00 * Glycine [m] + 1.00 * 5,6,7,8-Tetrahydrofolate [m] AMT	AMT	Glycine, serine, alanine and threonine metabolism	2.1.2.10	0
CHOLD2m_pos	42727	0.28445	-0.0867824	0.32903	CHOLD2m	choline dehydrogenase (FAD acceptor), mitochondrial	1.00 * Flavin adenine dinucleotide oxidized [m] + 1.00 * Choline [m] --> 1.00 * Flavin adenine dinucleotide reduced [m] + 1.00 * betaine aldehyde [m] CHDH	CHDH	Glycine, serine, alanine and threonine metabolism	1.1.99.1	4
AACTOOR_pos	44181	0.69985	-0.0166547	0.735879	AACTOOR	Aminoacetone:oxygen oxidoreductase(deaminating)(flavin-containing)	1.00 * Water [c] + 1.00 * O2 [c] + 1.00 * ammonioacetone [c] --> 1.00 * Hydrogen peroxide [c] + 1.00 * Ammonium [c] + 1.00 * methylglyoxal [c] AOC3	AOC3	Glycine, serine, alanine and threonine metabolism	1.4.3.6	4
r0552_pos	51573	0.00196331	0.288848	0.00313078	r0552	p-cumic alcohol:NAD+ oxidoreductase Glycine, serine and threonine metabolism EC:1.2.1.8	1.00 * Water [c] + 1.00 * Nicotinamide adenine dinucleotide [c] + 1.00 * betaine aldehyde [c] --> 2.00 * proton [c] + 1.00 * Nicotinamide adenine dinucleotide - reduced [c] + 1.00 * glycine betaine [c] ALDH7A1	ALDH7A1	Glycine, serine, alanine and threonine metabolism	1.2.1.8	0
r0553_neg	51573	0.00196331	0.288848	0.00313078	r0553	p-Cumic alcohol:NADP+ oxidoreductase Glycine, serine and threonine metabolism EC:1.2.1.8	1.00 * Water [c] + 1.00 * Nicotinamide adenine dinucleotide phosphate [c] + 1.00 * betaine aldehyde [c] --> 2.00 * proton [c] + 1.00 * Nicotinamide adenine dinucleotide phosphate - reduced [c] + 1.00 * glycine betaine [c] ALDH7A1	ALDH7A1	Glycine, serine, alanine and threonine metabolism	1.2.1.8	0
r0552_neg	53594	5.17e-05	0.409357	0.000101035	r0552	p-cumic alcohol:NAD+ oxidoreductase Glycine, serine and threonine metabolism EC:1.2.1.8	1.00 * Water [c] + 1.00 * Nicotinamide adenine dinucleotide [c] + 1.00 * betaine aldehyde [c] --> 2.00 * proton [c] + 1.00 * Nicotinamide adenine dinucleotide - reduced [c] + 1.00 * glycine betaine [c] ALDH7A1	ALDH7A1	Glycine, serine, alanine and threonine metabolism	1.2.1.8	0
r0553_pos	53594	5.17e-05	0.409357	0.000101035	r0553	p-Cumic alcohol:NADP+ oxidoreductase Glycine, serine and threonine metabolism EC:1.2.1.8	1.00 * Water [c] + 1.00 * Nicotinamide adenine dinucleotide phosphate [c] + 1.00 * betaine aldehyde [c] --> 2.00 * proton [c] + 1.00 * Nicotinamide adenine dinucleotide phosphate - reduced [c] + 1.00 * glycine betaine [c] ALDH7A1	ALDH7A1	Glycine, serine, alanine and threonine metabolism	1.2.1.8	0

### Sheet: Compass_HS1_Glutathione
Enhanced in OA
Enhanced in Vehicle
	wilcox_stat	wilcox_pval	cohens_d	adjusted_pval	metadata_r_id	reaction_name	formula	associated_genes	subsystem	EC_number	confidence
r0021_neg	28950	4.05e-14	-0.661965	1.92e-13	r0021	glutathione:NAD+ oxidoreductase Glutamate metabolism EC:1.8.1.7	1.00 * Nicotinamide adenine dinucleotide [c] + 2.00 * Reduced glutathione [c] --> 1.00 * proton [c] + 1.00 * Nicotinamide adenine dinucleotide - reduced [c] + 1.00 * Oxidized glutathione [c] GSR	GSR	Glutathione metabolism	1.8.1.7	0
r0021_pos	38758	0.003284	-0.248071	0.00513719	r0021	glutathione:NAD+ oxidoreductase Glutamate metabolism EC:1.8.1.7	1.00 * Nicotinamide adenine dinucleotide [c] + 2.00 * Reduced glutathione [c] --> 1.00 * proton [c] + 1.00 * Nicotinamide adenine dinucleotide - reduced [c] + 1.00 * Oxidized glutathione [c] GSR	GSR	Glutathione metabolism	1.8.1.7	0
r0022_neg	40744	0.0450281	-0.157146	0.0594184	r0022	glutathione:NAD+ oxidoreductase Glutamate metabolism EC:1.8.1.7	1.00 * Nicotinamide adenine dinucleotide [m] + 2.00 * Reduced glutathione [m] --> 1.00 * proton [m] + 1.00 * Nicotinamide adenine dinucleotide - reduced [m] + 1.00 * Oxidized glutathione [m] GSR	GSR	Glutathione metabolism	1.8.1.7	0
GTHPm_pos	40781	0.0469263	-0.156024	0.0618604	GTHPm	glutathione peroxidase, mitochondria	1.00 * Hydrogen peroxide [m] + 2.00 * Reduced glutathione [m] --> 2.00 * Water [m] + 1.00 * Oxidized glutathione [m] GPX1; GPX4; PRDX3	GPX1; GPX4; PRDX3	Glutathione metabolism	1.11.1.9	4
GTHPe_pos	43112	0.373984	-0.0984656	0.419738	GTHPe	glutathione peroxidase (e)	2.00 * Reduced glutathione [e] + 1.00 * Hydrogen peroxide [e] --> 2.00 * Water [e] + 1.00 * Oxidized glutathione [e] GPX1; GPX2; GPX3; GPX6; GPX7	GPX1; GPX2; GPX3; GPX6; GPX7	Glutathione metabolism	1.11.1.9	4
r0022_pos	44537	0.827551	-0.0713334	0.854115	r0022	glutathione:NAD+ oxidoreductase Glutamate metabolism EC:1.8.1.7	1.00 * Nicotinamide adenine dinucleotide [m] + 2.00 * Reduced glutathione [m] --> 1.00 * proton [m] + 1.00 * Nicotinamide adenine dinucleotide - reduced [m] + 1.00 * Oxidized glutathione [m] GSR	GSR	Glutathione metabolism	1.8.1.7	0
GTHP_pos	44971	0.98929	0.00242919	0.993336	GTHP	glutathione peroxidase	1.00 * Hydrogen peroxide [c] + 2.00 * Reduced glutathione [c] --> 2.00 * Water [c] + 1.00 * Oxidized glutathione [c] GPX1; GPX2; GPX4; PRDX1; PRDX2	GPX1; GPX2; GPX4; PRDX1; PRDX2	Glutathione metabolism	1.11.1.9	4
r0568_pos	48419	0.107364	0.131062	0.135063	r0568	(5-L-Glutamyl)-L-amino-acid 5-glutamyltransferase (cyclizing) Glutathione metabolism EC:2.3.2.4	1.00 * gamma-L-Glutamyl-L-cysteine [c] --> 1.00 * L-cysteine [c] + 1.00 * 5-oxoprolinate [c] GGCT	GGCT	Glutathione metabolism	2.3.2.4	0
r0129_neg	51304	0.00298547	0.221156	0.00468939	r0129	gamma-glutamyltranspeptidase Glutathione metabolism EC:3.4.11.4	1.00 * Water [c] + 1.00 * Reduced glutathione [c] --> 1.00 * L-glutamate(1-) [c] + 1.00 * L-cysteinylglycine [c] GGT1; GGT5; GGT6; GGT7	GGT1; GGT5; GGT6; GGT7	Glutathione metabolism	3.4.11.4	0
r0130_pos	51307	0.00297177	0.221246	0.00467126	r0130	gamma-glutamyltranspeptidase Glutathione metabolism EC:3.4.11.4	1.00 * Water [e] + 1.00 * Reduced glutathione [e] --> 1.00 * L-cysteinylglycine [e] + 1.00 * L-glutamate(1-) [e] GGT1; GGT5; GGT6; GGT7	GGT1; GGT5; GGT6; GGT7	Glutathione metabolism	3.4.11.4	0
AMPTASECGe_pos	51384	0.00264095	0.236086	0.00417246	AMPTASECGe	alanyl aminopeptidase (cys-gly) (e)	1.00 * Water [e] + 1.00 * L-cysteinylglycine [e] --> 1.00 * L-cysteine [e] + 1.00 * Glycine [e] ANPEP	ANPEP	Glutathione metabolism	3.4.11.2	4
GGLUCT_pos	52046	0.00090497	0.281605	0.00150273	GGLUCT	gamma-glutamylcyclotransferase	1.00 * 5-L-Glutamyl-L-alanine [e] --> 1.00 * L-alanine [c] + 1.00 * 5-oxoprolinate [c] GGCT	GGCT	Glutathione metabolism	2.3.2.4	4
GTMLTe_pos	52084	0.000848665	0.283541	0.00141517	GTMLTe	g-glutamyltransferase (e)	1.00 * L-alanine [c] + 1.00 * Reduced glutathione [c] --> 1.00 * L-cysteinylglycine [e] + 1.00 * 5-L-Glutamyl-L-alanine [e] GGT1	GGT1	Glutathione metabolism	2.3.2.2	4
OPAHir_pos	53319	8.92e-05	0.332535	0.000167236	OPAHir	5-Oxoproline amidohydrolase (ATP-hydrolysing) (ir)	2.00 * Water [c] + 1.00 * ATP [c] + 1.00 * 5-oxoprolinate [c] --> 1.00 * ADP [c] + 1.00 * proton [c] + 1.00 * hydrogenphosphate [c] + 1.00 * L-glutamate(1-) [c] OPLAH	OPLAH	Glutathione metabolism	3.5.2.9	4
r0129_pos	55554	6.67e-07	0.410825	1.53e-06	r0129	gamma-glutamyltranspeptidase Glutathione metabolism EC:3.4.11.4	1.00 * Water [c] + 1.00 * Reduced glutathione [c] --> 1.00 * L-glutamate(1-) [c] + 1.00 * L-cysteinylglycine [c] GGT1; GGT5; GGT6; GGT7	GGT1; GGT5; GGT6; GGT7	Glutathione metabolism	3.4.11.4	0
r0130_neg	60620	1.88e-13	0.630309	8.44e-13	r0130	gamma-glutamyltranspeptidase Glutathione metabolism EC:3.4.11.4	1.00 * Water [e] + 1.00 * Reduced glutathione [e] --> 1.00 * L-cysteinylglycine [e] + 1.00 * L-glutamate(1-) [e] GGT1; GGT5; GGT6; GGT7	GGT1; GGT5; GGT6; GGT7	Glutathione metabolism	3.4.11.4	0

### Sheet: Compass_HS1_ROS detoxification
Enhanced in OA
Enhanced in Vehicle
	wilcox_stat	wilcox_pval	cohens_d	adjusted_pval	metadata_r_id	reaction_name	formula	associated_genes	subsystem	EC_number	confidence
SPODMe_pos	46119	0.598314	0.0663855	0.637266	SPODMe	superoxide dismutase, extracellular	2.00 * proton [e] + 2.00 * superoxide [e] --> 1.00 * Hydrogen peroxide [e] + 1.00 * O2 [e] SOD3	SOD3	ROS detoxification	1.15.1.1	4
SPODM_pos	46155	0.58659	0.0673607	0.627145	SPODM	superoxide dismutase	2.00 * proton [c] + 2.00 * superoxide [c] --> 1.00 * O2 [c] + 1.00 * Hydrogen peroxide [c] SOD1	SOD1	ROS detoxification	1.15.1.1	4
SPODMx_pos	46157	0.585942	0.0674343	0.626658	SPODMx	superoxide dismutase, peroxisome	2.00 * proton [x] + 2.00 * superoxide [x] --> 1.00 * O2 [x] + 1.00 * Hydrogen peroxide [x] SOD1	SOD1	ROS detoxification	1.15.1.1	4
SPODMn_pos	46224	0.564424	0.0701067	0.606842	SPODMn	superoxide dismutase, nuclear	2.00 * proton [n] + 2.00 * superoxide [n] --> 1.00 * Hydrogen peroxide [n] + 1.00 * O2 [n] SOD1	SOD1	ROS detoxification	1.15.1.1	4
CATm_pos	47765	0.192878	0.102618	0.230453	CATm	catalase	2.00 * Hydrogen peroxide [m] --> 1.00 * O2 [m] + 2.00 * Water [m] CAT	CAT	ROS detoxification	1.11.1.6	4
r0010_pos	51933	0.00109351	0.27603	0.00180172	r0010	hydrogen-peroxide:hydrogen-peroxide oxidoreductase EC:1.11.1.6	2.00 * Hydrogen peroxide [c] --> 2.00 * Water [c] + 1.00 * O2 [c] CAT	CAT	ROS detoxification	1.11.1.6	0

### Sheet: Compass_HS1_Tyrosine
Enhanced in OA
Enhanced in Vehicle
	wilcox_stat	wilcox_pval	cohens_d	adjusted_pval	metadata_r_id	reaction_name	formula	associated_genes	subsystem	EC_number	confidence
TYRTA_neg	5372	9.53e-78	-2.4148	7.55e-76	TYRTA	tyrosine transaminase	1.00 * 2-Oxoglutarate [c] + 1.00 * L-tyrosine [c] --> 1.00 * 3-(4-hydroxyphenyl)pyruvate [c] + 1.00 * L-glutamate(1-) [c] GOT1; TAT	GOT1; TAT	Tyrosine metabolism	2.6.1.5	4
DCT_pos	9589	1.87e-62	-1.81919	6.29e-61	DCT	Dopachrome tautomerase	1.00 * L-dopachromate [c] --> 1.00 * 5,6-dihydroxyindole-2-carboxylate [c] DCT	DCT	Tyrosine metabolism	5.3.3.12	4
TYRDOPO3_pos	9589	1.87e-62	-1.81919	6.29e-61	TYRDOPO3	Tyrosine:dopa oxidase (dopaquinone producing 2)	1.00 * O2 [c] + 2.00 * L-dopa [c] --> 2.00 * Water [c] + 2.00 * L-dopaquinone [c] TYR	TYR	Tyrosine metabolism	1.14.18.1	4
TYRTA_pos	9748	6.53e-62	-1.77035	2.14e-60	TYRTA	tyrosine transaminase	1.00 * 2-Oxoglutarate [c] + 1.00 * L-tyrosine [c] --> 1.00 * 3-(4-hydroxyphenyl)pyruvate [c] + 1.00 * L-glutamate(1-) [c] GOT1; TAT	GOT1; TAT	Tyrosine metabolism	2.6.1.5	4
TYR3MO2_pos	10203	2.27e-60	-1.68046	7.19e-59	TYR3MO2	tyrosine 3-monooxygenase	1.00 * O2 [c] + 1.00 * 5,6,7,8-tetrahydrobiopterin [c] + 1.00 * L-tyrosine [c] --> 1.00 * L-dopa [c] + 1.00 * 4a-hydroxytetrahydrobiopterin [c] TH	TH	Tyrosine metabolism	1.14.16.2	4
TYMSULT_pos	20733	2.97e-30	-1.03461	3.35e-29	TYMSULT	Tyramine Sulfotransferase	1.00 * (2R,3S,4R,5R)-5-(6-amino-9H-purin-9-yl)-4-hydroxy-2-({[(sulfonatooxy)phosphinato]oxy}methyl)oxolan-3-yl phosphate [c] + 1.00 * tyraminium [c] --> 1.00 * proton [c] + 1.00 * adenosine 3',5'-bismonophosphate(4-) [c] + 1.00 * Tyramine O-sulfate [c] SULT1A1	SULT1A1	Tyrosine metabolism	2.8.2.1	4
DOPABMO_pos	21229	4.26e-29	-1.01576	4.74e-28	DOPABMO	dopamine beta-monooxygenase	1.00 * O2 [c] + 1.00 * proton [c] + 1.00 * dopaminium(1+) [c] + 1.00 * L-ascorbate [c] --> 1.00 * Water [c] + 1.00 * Norepinephrine [c] + 1.00 * dehydroascorbide(1-) [c] DBH; MOXD1	DBH; MOXD1	Tyrosine metabolism	1.14.17.1	4
IDHPOXOX3_pos	21165	3.03e-29	-0.936328	3.38e-28	IDHPOXOX3	Iodide:hydrogen-peroxide oxidoreductase 3	1.00 * Hydrogen peroxide [c] + 1.00 * 3-iodo-L-tyrosine [c] + 1.00 * 3,5-diiodo-L-tyrosine [c] --> 2.00 * Water [c] + 1.00 * 2-aminoacrylic acid [c] + 1.00 * 3,3',5-triiodo-L-thyronine [c] TPO	TPO	Tyrosine metabolism	1.11.1.8	4
IDHPOXOXb_pos	21165	3.03e-29	-0.936327	3.38e-28	IDHPOXOXb	Iodide:hydrogen-peroxide oxidoreductase	2.00 * Iodine [c] + 1.00 * L-tyrosine [c] --> 1.00 * proton [c] + 1.00 * iodide [c] + 1.00 * 3-iodo-L-tyrosine [c] TPO	TPO	Tyrosine metabolism	1.11.1.8	4
DOPASULT_pos	23915	3.05e-23	-0.868673	2.67e-22	DOPASULT	Dopamine Sulfotransferase	1.00 * (2R,3S,4R,5R)-5-(6-amino-9H-purin-9-yl)-4-hydroxy-2-({[(sulfonatooxy)phosphinato]oxy}methyl)oxolan-3-yl phosphate [c] + 1.00 * dopaminium(1+) [c] --> 1.00 * proton [c] + 1.00 * adenosine 3',5'-bismonophosphate(4-) [c] + 1.00 * dopamine 3-O-sulfate [c] SULT1A1	SULT1A1	Tyrosine metabolism	2.8.2.1	4
THYPX_pos	23933	3.32e-23	-0.791209	2.89e-22	THYPX	thyroid peroxidase	1.00 * Hydrogen peroxide [c] + 2.00 * proton [c] + 2.00 * iodide [c] --> 2.00 * Water [c] + 2.00 * Iodine [c] TPO	TPO	Tyrosine metabolism	1.11.1.7	4
IDHPOXOX4_pos	23933	3.32e-23	-0.791209	2.89e-22	IDHPOXOX4	Iodide:hydrogen-peroxide oxidoreductase 4	1.00 * Hydrogen peroxide [c] + 2.00 * 3,5-diiodo-L-tyrosine [c] --> 2.00 * Water [c] + 1.00 * 2-aminoacrylic acid [c] + 1.00 * L-thyroxine [c] TPO	TPO	Tyrosine metabolism	1.11.1.8	4
IDHPOXOX2b_pos	23933	3.32e-23	-0.791209	2.89e-22	IDHPOXOX2b	Iodide:hydrogen-peroxide oxidoreductase 2	1.00 * 3-iodo-L-tyrosine [c] + 2.00 * Iodine [c] --> 1.00 * proton [c] + 1.00 * iodide [c] + 1.00 * 3,5-diiodo-L-tyrosine [c] TPO	TPO	Tyrosine metabolism	1.11.1.8	4
3HLYTCL_pos	27061	2.93e-17	-0.739669	1.87e-16	3HLYTCL	3-Hydroxy-L-tyrosine carboxy-lyase	1.00 * proton [c] + 1.00 * L-dopa [c] --> 1.00 * carbon dioxide [c] + 1.00 * dopaminium(1+) [c] DDC	DDC	Tyrosine metabolism	4.1.1.28	4
41R2A1H12BOOX_pos	28174	2.28e-15	-0.685109	1.17e-14	41R2A1H12BOOX	4-[(1R)-2-Amino-1-hydroxyethyl]-1,2-benzenediol:oxygen oxidoreductase(deaminating)(flavin-containing)	1.00 * Water [c] + 1.00 * O2 [c] + 1.00 * Norepinephrine [c] --> 1.00 * Hydrogen peroxide [c] + 1.00 * Ammonium [c] + 1.00 * 3,4-Dihydroxymandelaldehyde [c] MAOA; MAOB	MAOA; MAOB	Tyrosine metabolism	1.4.3.4	4
34DHOXPEGOX_pos	28174	2.28e-15	-0.685109	1.17e-14	34DHOXPEGOX	3,4-Dihydroxyphenylethyleneglycol:NAD+ oxidoreductase	1.00 * proton [c] + 1.00 * Nicotinamide adenine dinucleotide - reduced [c] + 1.00 * 3,4-Dihydroxymandelaldehyde [c] --> 1.00 * Nicotinamide adenine dinucleotide [c] + 1.00 * 3,4-Dihydroxyphenylethyleneglycol [c] ADH1; ADH4; ADH5; ADH6A; ADH7; ADHFE1	ADH1; ADH4; ADH5; ADH6A; ADH7; ADHFE1	Tyrosine metabolism	1.1.1.1	4
NRPPHRSULT_pos	30786	2.16e-11	-0.576022	7.95e-11	NRPPHRSULT	Norepinephrine Sulfotransferase	1.00 * (2R,3S,4R,5R)-5-(6-amino-9H-purin-9-yl)-4-hydroxy-2-({[(sulfonatooxy)phosphinato]oxy}methyl)oxolan-3-yl phosphate [c] + 1.00 * Norepinephrine [c] --> 1.00 * proton [c] + 1.00 * adenosine 3',5'-bismonophosphate(4-) [c] + 1.00 * Sulfate derivative of norepinephrine [c] SULT1A1	SULT1A1	Tyrosine metabolism	2.8.2.1	4
TYROXDAc_pos	30611	1.23e-11	-0.573117	4.57e-11	TYROXDAc	Tyramine:oxygen oxidoreductase(deaminating)(flavin-containing) (cytosol)	1.00 * Water [c] + 1.00 * O2 [c] + 1.00 * tyraminium [c] --> 1.00 * Hydrogen peroxide [c] + 1.00 * Ammonium [c] + 1.00 * (4-hydroxyphenyl)acetaldehyde [c] MAOA; MAOB	MAOA; MAOB	Tyrosine metabolism	1.4.3.6	4
DOPACHRMISO_pos	31204	8.15e-11	-0.554159	2.84e-10	DOPACHRMISO	L-dopachrome isomerase 1	1.00 * O2 [c] + 2.00 * 2-Carboxy-2,3-dihydro-5,6-dihydroxyindole [c] --> 2.00 * Water [c] + 2.00 * L-dopachromate [c] TYR	TYR	Tyrosine metabolism	1.14.18.1	4
41R1H2MAE12BOOX_pos	32152	1.44e-09	-0.525421	4.29e-09	41R1H2MAE12BOOX	4-[(1R)-1-Hydroxy-2-(methylamino)ethyl]-1,2-benzenediol:oxygen oxidoreductase(deaminating)(flavin-containing)	1.00 * Water [c] + 1.00 * O2 [c] + 1.00 * Adrenaline [c] --> 1.00 * Hydrogen peroxide [c] + 1.00 * 3,4-Dihydroxymandelaldehyde [c] + 1.00 * methylammonium [c] MAOA; MAOB	MAOA; MAOB	Tyrosine metabolism	1.4.3.4	4
TYRCBOX_pos	32037	1.02e-09	-0.512068	3.08e-09	TYRCBOX	L-Tyrosine carboxy-lyase	1.00 * proton [c] + 1.00 * L-tyrosine [c] --> 1.00 * carbon dioxide [c] + 1.00 * tyraminium [c] DDC	DDC	Tyrosine metabolism	4.1.1.28	4
SFGTH_pos	34427	6.37e-07	-0.39554	1.47e-06	SFGTH	S-Formylglutathione hydralase	1.00 * Water [c] + 1.00 * S-formylglutathionate(1-) [c] --> 1.00 * proton [c] + 1.00 * Formate [c] + 1.00 * Reduced glutathione [c] ESD	ESD	Tyrosine metabolism	3.1.2.12	4
NORANMT_pos	36329	4.43e-05	-0.36469	8.81e-05	NORANMT	noradrenaline N-methyltransferase	1.00 * S-Adenosyl-L-methionine [c] + 1.00 * Norepinephrine [c] --> 1.00 * proton [c] + 1.00 * S-Adenosyl-L-homocysteine [c] + 1.00 * Adrenaline [c] PNMT	PNMT	Tyrosine metabolism	2.1.1.28	4
TYRDOPO_pos	36429	5.42e-05	-0.354593	0.000105649	TYRDOPO	Tyrosine:dopa oxidase	1.00 * O2 [c] + 2.00 * L-tyrosine [c] --> 2.00 * L-dopa [c] TYR	TYR	Tyrosine metabolism	1.14.18.1	4
34DHPLACOX_NADP__neg	42321	0.207091	-0.09663	0.245717	34DHPLACOX_NADP_	3,4-Dihydroxyphenylacetaldehyde:NADP+ oxidoreductase	1.00 * Water [c] + 1.00 * Nicotinamide adenine dinucleotide phosphate [c] + 1.00 * 3,4-Dihydroxyphenylacetaldehyde [c] --> 2.00 * proton [c] + 1.00 * Nicotinamide adenine dinucleotide phosphate - reduced [c] + 1.00 * (3,4-dihydroxyphenyl)acetate [c] ALDH3A1; ALDH3B1; ALDH3B3	ALDH3A1; ALDH3B1; ALDH3B3	Tyrosine metabolism	1.2.1.5	4
34DHPLACOX_pos	42321	0.207091	-0.09663	0.245717	34DHPLACOX	3,4-Dihydroxyphenylacetaldehyde:NAD+ oxidoreductase	1.00 * Water [c] + 1.00 * Nicotinamide adenine dinucleotide [c] + 1.00 * 3,4-Dihydroxyphenylacetaldehyde [c] --> 2.00 * proton [c] + 1.00 * Nicotinamide adenine dinucleotide - reduced [c] + 1.00 * (3,4-dihydroxyphenyl)acetate [c] ALDH1A3; ALDH3A1; ALDH3B1; ALDH3B3	ALDH1A3; ALDH3A1; ALDH3B1; ALDH3B3	Tyrosine metabolism	1.2.1.5	4
34DHXMANDACOX_NADP__neg	42367	0.214998	-0.0929557	0.254541	34DHXMANDACOX_NADP_	3,4-Dihydroxymandelaldehyde:NADP+ oxidoreductase	1.00 * Water [c] + 1.00 * Nicotinamide adenine dinucleotide phosphate [c] + 1.00 * 3,4-Dihydroxymandelaldehyde [c] --> 2.00 * proton [c] + 1.00 * Nicotinamide adenine dinucleotide phosphate - reduced [c] + 1.00 * 3,4-Dihydroxymandelate [c] ALDH3B1; ALDH3B3	ALDH3B1; ALDH3B3	Tyrosine metabolism	1.2.1.5	4
34DHXMANDACOX_pos	42367	0.214998	-0.0929557	0.254541	34DHXMANDACOX	3,4-Dihydroxymandelaldehyde:NAD+ oxidoreductase	1.00 * Water [c] + 1.00 * Nicotinamide adenine dinucleotide [c] + 1.00 * 3,4-Dihydroxymandelaldehyde [c] --> 2.00 * proton [c] + 1.00 * Nicotinamide adenine dinucleotide - reduced [c] + 1.00 * 3,4-Dihydroxymandelate [c] ALDH1A3; ALDH3A1; ALDH3B1	ALDH1A3; ALDH3A1; ALDH3B1	Tyrosine metabolism	1.2.1.5	4
FALDH_neg	41047	0.0612208	-0.0831043	0.0791617	FALDH	formaldehyde dehydrogenase	1.00 * Nicotinamide adenine dinucleotide [c] + 1.00 * formaldehyde [c] + 1.00 * Reduced glutathione [c] --> 1.00 * proton [c] + 1.00 * Nicotinamide adenine dinucleotide - reduced [c] + 1.00 * S-formylglutathionate(1-) [c] ADH5	ADH5	Tyrosine metabolism	1.2.1.1	4
FALDH_pos	41047	0.0612208	-0.0831043	0.0791617	FALDH	formaldehyde dehydrogenase	1.00 * Nicotinamide adenine dinucleotide [c] + 1.00 * formaldehyde [c] + 1.00 * Reduced glutathione [c] --> 1.00 * proton [c] + 1.00 * Nicotinamide adenine dinucleotide - reduced [c] + 1.00 * S-formylglutathionate(1-) [c] ADH5	ADH5	Tyrosine metabolism	1.2.1.1	4
TRIODTHYSULT_pos	48046	0.151439	0.118855	0.184956	TRIODTHYSULT	Triiodothyronine Sulfotransferase	1.00 * (2R,3S,4R,5R)-5-(6-amino-9H-purin-9-yl)-4-hydroxy-2-({[(sulfonatooxy)phosphinato]oxy}methyl)oxolan-3-yl phosphate [c] + 1.00 * 3,3',5-triiodo-L-thyronine [c] --> 1.00 * proton [c] + 1.00 * adenosine 3',5'-bismonophosphate(4-) [c] + 1.00 * Triiodothyronine sulfate [c] SULT1A1	SULT1A1	Tyrosine metabolism	2.8.2.1	4
34HPPOR_pos	50067	0.017015	0.159472	0.0242352	34HPPOR	4-Hydroxyphenylpyruvate:oxygen oxidoreductase	1.00 * O2 [c] + 1.00 * 3-(4-hydroxyphenyl)pyruvate [c] --> 1.00 * carbon dioxide [c] + 1.00 * homogentisate [c] HPD	HPD	Tyrosine metabolism	1.13.11.27	4
FUMAC_pos	50067	0.017015	0.159472	0.0242352	FUMAC	fumarylacetoacetase	1.00 * Water [c] + 1.00 * 4-fumarylacetoacetate(2-) [c] --> 1.00 * proton [c] + 1.00 * acetoacetate [c] + 1.00 * Fumarate [c] FAH	FAH	Tyrosine metabolism	3.7.1.2	4
HGNTOR_pos	50067	0.017015	0.159472	0.0242352	HGNTOR	Homogentisate:oxygen 1,2-oxidoreductase (decyclizing)	1.00 * O2 [c] + 1.00 * homogentisate [c] --> 1.00 * proton [c] + 1.00 * 4-maleylacetoacetate [c] HGD	HGD	Tyrosine metabolism	1.13.11.5	4
MACACI_pos	50067	0.017015	0.159472	0.0242352	MACACI	maleylacetoacetate isomerase	1.00 * 4-maleylacetoacetate [c] --> 1.00 * 4-fumarylacetoacetate(2-) [c] GSTZ1	GSTZ1	Tyrosine metabolism	5.2.1.2	4
TYRTAm_pos	53436	7.09e-05	0.276994	0.000135293	TYRTAm	tyrosine transaminase, mitochondrial	1.00 * 2-Oxoglutarate [m] + 1.00 * L-tyrosine [m] --> 1.00 * 3-(4-hydroxyphenyl)pyruvate [m] + 1.00 * L-glutamate(1-) [m] GOT2; TAT	GOT2; TAT	Tyrosine metabolism	2.6.1.5	4
RE0908C_pos	66342	8.99e-24	0.87207	8.09e-23	RE0908C	RE0908	1.00 * Water [c] + 1.00 * 3,3'-diiodo-L-thyronine 4'-O-sulfate [c] --> 1.00 * proton [c] + 1.00 * sulfate [c] + 1.00 * 3,3'-diiodo-L-thyronine [c] No genes		Tyrosine metabolism	3.1.6.2	0

### Sheet: HS1_Folate metabolism
Enhanced in OA
Enhanced in Vehicle
	wilcox_stat	wilcox_pval	cohens_d	adjusted_pval	metadata_r_id	reaction_name	formula	associated_genes	subsystem	EC_number	confidence
MTHFDm_neg	20192	1.53e-31	-1.05526	1.78e-30	MTHFDm	methylenetetrahydrofolate dehydrogenase (NADP), mitochondrial	1.00 * Nicotinamide adenine dinucleotide phosphate [m] + 1.00 * 5,10-Methylenetetrahydrofolate [m] --> 1.00 * Nicotinamide adenine dinucleotide phosphate - reduced [m] + 1.00 * 5,10-Methenyltetrahydrofolate [m] MTHFD1; MTHFD1L; MTHFD2	MTHFD1; MTHFD1L; MTHFD2	Folate metabolism	1.5.1.5	4
MTHFDm_pos	22750	1.07e-25	-0.923259	1.07e-24	MTHFDm	methylenetetrahydrofolate dehydrogenase (NADP), mitochondrial	1.00 * Nicotinamide adenine dinucleotide phosphate [m] + 1.00 * 5,10-Methylenetetrahydrofolate [m] --> 1.00 * Nicotinamide adenine dinucleotide phosphate - reduced [m] + 1.00 * 5,10-Methenyltetrahydrofolate [m] MTHFD1; MTHFD1L; MTHFD2	MTHFD1; MTHFD1L; MTHFD2	Folate metabolism	1.5.1.5	4
MTHFCm_pos	26329	1.44e-18	-0.672476	1e-17	MTHFCm	methenyltetrahydrifikate cyclohydrolase, mitochondrial	1.00 * Water [m] + 1.00 * 5,10-Methenyltetrahydrofolate [m] --> 1.00 * 10-Formyltetrahydrofolate [m] + 1.00 * proton [m] MTHFD1L; MTHFD2	MTHFD1L; MTHFD2	Folate metabolism	3.5.4.9	4
MTHFD_pos	28146	2.05e-15	-0.652137	1.05e-14	MTHFD	methylenetetrahydrofolate dehydrogenase (NADP)	1.00 * Nicotinamide adenine dinucleotide phosphate [c] + 1.00 * 5,10-Methylenetetrahydrofolate [c] --> 1.00 * Nicotinamide adenine dinucleotide phosphate - reduced [c] + 1.00 * 5,10-Methenyltetrahydrofolate [c] MTHFD1; MTHFR	MTHFD1; MTHFR	Folate metabolism	1.5.1.5	4
MTHFC_neg	27093	3.33e-17	-0.640014	2.11e-16	MTHFC	methenyltetrahydrofolate cyclohydrolase	1.00 * Water [c] + 1.00 * 5,10-Methenyltetrahydrofolate [c] --> 1.00 * 10-Formyltetrahydrofolate [c] + 1.00 * proton [c] MTHFD1; MTHFD2L	MTHFD1; MTHFD2L	Folate metabolism	3.5.4.9	4
FTHFLm_pos	29161	8.64e-14	-0.627428	3.98e-13	FTHFLm	formate-tetrahydrofolate ligase, mitochondrial	1.00 * ATP [m] + 1.00 * Formate [m] + 1.00 * 5,6,7,8-Tetrahydrofolate [m] --> 1.00 * 10-Formyltetrahydrofolate [m] + 1.00 * ADP [m] + 1.00 * hydrogenphosphate [m] MTHFD1; MTHFD1L	MTHFD1; MTHFD1L	Folate metabolism	6.3.4.3	4
r0226_pos	26557	3.73e-18	-0.611311	2.52e-17	r0226	5,6,7,8-Tetrahydrofolate:NADP+ oxidoreductase One carbon pool by folate / Folate biosynthesis EC:1.5.1.3	1.00 * proton [m] + 1.00 * Nicotinamide adenine dinucleotide phosphate - reduced [m] + 1.00 * 7,8-Dihydrofolate [m] --> 1.00 * Nicotinamide adenine dinucleotide phosphate [m] + 1.00 * 5,6,7,8-Tetrahydrofolate [m] DHFR	DHFR	Folate metabolism	1.5.1.3	0
MTHFD_neg	29396	1.99e-13	-0.569838	8.92e-13	MTHFD	methylenetetrahydrofolate dehydrogenase (NADP)	1.00 * Nicotinamide adenine dinucleotide phosphate [c] + 1.00 * 5,10-Methylenetetrahydrofolate [c] --> 1.00 * Nicotinamide adenine dinucleotide phosphate - reduced [c] + 1.00 * 5,10-Methenyltetrahydrofolate [c] MTHFD1; MTHFR	MTHFD1; MTHFR	Folate metabolism	1.5.1.5	4
r0514_pos	30830	2.49e-11	-0.526804	9.04e-11	r0514	Dihydrofolate:NADP+ oxidoreductase One carbon pool by folate / Folate biosynthesis EC:1.5.1.3	1.00 * Nicotinamide adenine dinucleotide phosphate - reduced [m] + 1.00 * Folate [m] --> 1.00 * Nicotinamide adenine dinucleotide phosphate [m] + 1.00 * 7,8-Dihydrofolate [m] DHFR	DHFR	Folate metabolism	1.5.1.3	0
MTHFCm_neg	30858	2.72e-11	-0.524145	9.89e-11	MTHFCm	methenyltetrahydrifikate cyclohydrolase, mitochondrial	1.00 * Water [m] + 1.00 * 5,10-Methenyltetrahydrofolate [m] --> 1.00 * 10-Formyltetrahydrofolate [m] + 1.00 * proton [m] MTHFD1L; MTHFD2	MTHFD1L; MTHFD2	Folate metabolism	3.5.4.9	4
r0224_pos	33250	3.13e-08	-0.388408	8.08e-08	r0224	5,6,7,8-Tetrahydrofolate:NAD+ oxidoreductase One carbon pool by folate EC:1.5.1.3	1.00 * proton [c] + 1.00 * Nicotinamide adenine dinucleotide - reduced [c] + 1.00 * 7,8-Dihydrofolate [c] --> 1.00 * Nicotinamide adenine dinucleotide [c] + 1.00 * 5,6,7,8-Tetrahydrofolate [c] DHFR	DHFR	Folate metabolism	1.5.1.3	0
r0512_pos	33997.5	2.19e-07	-0.385963	5.25e-07	r0512	Dihydrofolate:NAD+ oxidoreductase Folate biosynthesis EC:1.5.1.3	1.00 * Nicotinamide adenine dinucleotide [c] + 1.00 * 7,8-Dihydrofolate [c] --> 1.00 * Nicotinamide adenine dinucleotide - reduced [c] + 1.00 * Folate [c] DHFR	DHFR	Folate metabolism	1.5.1.3	0
r0792_neg	40858	0.0510931	-0.18256	0.0668647	r0792	5-methyltetrahydrofolate:NAD+ oxidoreductase One carbon pool by folate / Methane metabolism EC:1.5.1.20	1.00 * Nicotinamide adenine dinucleotide [c] + 1.00 * 5-Methyltetrahydrofolate [c] --> 2.00 * proton [c] + 1.00 * Nicotinamide adenine dinucleotide - reduced [c] + 1.00 * 5,10-Methylenetetrahydrofolate [c] MTHFR	MTHFR	Folate metabolism	1.5.1.20	0
FTHFCL_pos	42415	0.223478	-0.0806822	0.263764	FTHFCL	5-formethyltetrahydrofolate cyclo-ligase	1.00 * ATP [c] + 1.00 * 5-formyltetrahydrofolate(2-) [c] --> 1.00 * ADP [c] + 1.00 * hydrogenphosphate [c] + 1.00 * 5,10-Methenyltetrahydrofolate [c] MTHFSL	MTHFSL	Folate metabolism	6.3.3.2	4
FPGS7m_pos	46889	0.373731	0.0750405	0.419738	FPGS7m	folylpolyglutamate synthetase (10fthf), mitochondrial	1.00 * 10-Formyltetrahydrofolate [m] + 4.00 * L-glutamate(1-) [m] + 1.00 * ATP [m] --> 1.00 * 10-formyltetrahydrofolate-[Glu](5) [m] + 1.00 * proton [m] + 3.00 * Water [m] + 1.00 * ADP [m] + 1.00 * hydrogenphosphate [m] FPGS	FPGS	Folate metabolism	6.3.2.17	4
FPGSm_pos	46889	0.373731	0.0750406	0.419738	FPGSm	folylpolyglutamate synthetase, mitochondrial	4.00 * L-glutamate(1-) [m] + 1.00 * ATP [m] + 1.00 * 5,6,7,8-Tetrahydrofolate [m] --> 1.00 * proton [m] + 3.00 * Water [m] + 1.00 * pentaglutamyl folate (THF) [m] + 1.00 * ADP [m] + 1.00 * hydrogenphosphate [m] FPGS	FPGS	Folate metabolism	6.3.2.17	4
r0792_pos	45564	0.790689	0.101586	0.820896	r0792	5-methyltetrahydrofolate:NAD+ oxidoreductase One carbon pool by folate / Methane metabolism EC:1.5.1.20	1.00 * Nicotinamide adenine dinucleotide [c] + 1.00 * 5-Methyltetrahydrofolate [c] --> 2.00 * proton [c] + 1.00 * Nicotinamide adenine dinucleotide - reduced [c] + 1.00 * 5,10-Methylenetetrahydrofolate [c] MTHFR	MTHFR	Folate metabolism	1.5.1.20	0
r0512_neg	49876	0.0216519	0.142357	0.0302949	r0512	Dihydrofolate:NAD+ oxidoreductase Folate biosynthesis EC:1.5.1.3	1.00 * Nicotinamide adenine dinucleotide [c] + 1.00 * 7,8-Dihydrofolate [c] --> 1.00 * Nicotinamide adenine dinucleotide - reduced [c] + 1.00 * Folate [c] DHFR	DHFR	Folate metabolism	1.5.1.3	0
FPGS2m_pos	49157	0.0502579	0.149114	0.0658647	FPGS2m	folylpolyglutamate synthetase, mitochondrial	1.00 * L-glutamate(1-) [m] + 1.00 * pentaglutamyl folate (THF) [m] + 1.00 * ATP [m] --> 1.00 * proton [m] + 1.00 * hexaglutamyl folate (THF) [m] + 1.00 * ADP [m] + 1.00 * hydrogenphosphate [m] FPGS	FPGS	Folate metabolism	6.3.2.17	4
FPGS4m_pos	49157	0.0502579	0.149114	0.0658647	FPGS4m	folylpolyglutamate synthetase (DHF), mitochondrial	4.00 * L-glutamate(1-) [m] + 1.00 * ATP [m] + 1.00 * 7,8-Dihydrofolate [m] --> 1.00 * proton [m] + 3.00 * Water [m] + 1.00 * ADP [m] + 1.00 * hydrogenphosphate [m] + 1.00 * pentaglutamyl folate (DHF) [m] FPGS	FPGS	Folate metabolism	6.3.2.17	4
FPGS5m_pos	49157	0.0502579	0.149114	0.0658647	FPGS5m	folylpolyglutamate synthetase (DHF), mitochondrial	1.00 * L-glutamate(1-) [m] + 1.00 * ATP [m] + 1.00 * pentaglutamyl folate (DHF) [m] --> 1.00 * proton [m] + 1.00 * hexaglutamyl folate (DHF) [m] + 1.00 * ADP [m] + 1.00 * hydrogenphosphate [m] FPGS	FPGS	Folate metabolism	6.3.2.17	4
FPGS8m_pos	49157	0.0502579	0.149114	0.0658647	FPGS8m	folylpolyglutamate synthetase (10fthf), mitochondrial	1.00 * 10-formyltetrahydrofolate-[Glu](5) [m] + 1.00 * L-glutamate(1-) [m] + 1.00 * ATP [m] --> 1.00 * 10-formyltetrahydrofolate-[Glu](6) [m] + 1.00 * proton [m] + 1.00 * ADP [m] + 1.00 * hydrogenphosphate [m] FPGS	FPGS	Folate metabolism	6.3.2.17	4
FPGS3m_pos	50082	0.0166908	0.184796	0.0238467	FPGS3m	folylpolyglutamate synthetase, mitochondrial	1.00 * L-glutamate(1-) [m] + 1.00 * hexaglutamyl folate (THF) [m] + 1.00 * ATP [m] --> 1.00 * proton [m] + 1.00 * heptaglutamyl folate (THF) [m] + 1.00 * ADP [m] + 1.00 * hydrogenphosphate [m] FPGS	FPGS	Folate metabolism	6.3.2.17	4
FPGS6m_pos	50082	0.0166908	0.184798	0.0238467	FPGS6m	folylpolyglutamate synthetase (DHF), mitochondrial	1.00 * L-glutamate(1-) [m] + 1.00 * hexaglutamyl folate (DHF) [m] + 1.00 * ATP [m] --> 1.00 * proton [m] + 1.00 * heptaglutamyl folate (DHF) [m] + 1.00 * ADP [m] + 1.00 * hydrogenphosphate [m] FPGS	FPGS	Folate metabolism	6.3.2.17	4
FPGS9m_pos	50082	0.0166908	0.184798	0.0238467	FPGS9m	folylpolyglutamate synthetase (10fthf), mitochondrial	1.00 * 10-formyltetrahydrofolate-[Glu](6) [m] + 1.00 * L-glutamate(1-) [m] + 1.00 * ATP [m] --> 1.00 * 10-formyltetrahydrofolate-[Glu](7) [m] + 1.00 * proton [m] + 1.00 * ADP [m] + 1.00 * hydrogenphosphate [m] FPGS	FPGS	Folate metabolism	6.3.2.17	4
FTHFDH_pos	50110	0.0161002	0.206905	0.0230484	FTHFDH	formyltetrahydrofolate dehydrogenase	1.00 * 10-Formyltetrahydrofolate [c] + 1.00 * Water [c] + 1.00 * Nicotinamide adenine dinucleotide phosphate [c] --> 1.00 * proton [c] + 1.00 * Nicotinamide adenine dinucleotide phosphate - reduced [c] + 1.00 * carbon dioxide [c] + 1.00 * 5,6,7,8-Tetrahydrofolate [c] ALDH1L1; ALDH1L2	ALDH1L1; ALDH1L2	Folate metabolism	1.5.1.6	4
MTHFC_pos	51270	0.00314691	0.243868	0.004937	MTHFC	methenyltetrahydrofolate cyclohydrolase	1.00 * Water [c] + 1.00 * 5,10-Methenyltetrahydrofolate [c] --> 1.00 * 10-Formyltetrahydrofolate [c] + 1.00 * proton [c] MTHFD1; MTHFD2L	MTHFD1; MTHFD2L	Folate metabolism	3.5.4.9	4
r0522_pos	52292	0.000593899	0.253321	0.00100192	r0522	S-Aminomethyldihydrolipoylprotein:(6S)-tetrahydrofolate aminomethyltransferase (ammonia-forming) One carbon pool by folate EC:2.1.2.10	1.00 * Water [m] + 1.00 * 5,10-Methenyltetrahydrofolate [m] --> 1.00 * proton [m] + 1.00 * 5-formyltetrahydrofolate(2-) [m] AMT	AMT	Folate metabolism	2.1.2.10	0
r0523_pos	52292	0.000593899	0.253321	0.00100192	r0523	5-Formyltetrahydrofolate cyclo-ligase (ADP-forming) One carbon pool by folate EC:6.3.3.2	1.00 * ATP [m] + 1.00 * 5-formyltetrahydrofolate(2-) [m] --> 1.00 * ADP [m] + 1.00 * hydrogenphosphate [m] + 1.00 * 5,10-Methenyltetrahydrofolate [m] MTHFSL	MTHFSL	Folate metabolism	6.3.3.2	0
FTCD_pos	56179	1.4e-07	0.412919	3.39e-07	FTCD	formimidoyltransferase cyclodeaminase	2.00 * proton [c] + 1.00 * 5-Formiminotetrahydrofolate [c] --> 1.00 * Ammonium [c] + 1.00 * 5,10-Methenyltetrahydrofolate [c] FTCD	FTCD	Folate metabolism	4.3.1.4	4
FPGS5_pos	59117	2.95e-11	0.529929	1.06e-10	FPGS5	folylpolyglutamate synthetase (DHF)	1.00 * ATP [c] + 1.00 * L-glutamate(1-) [c] + 1.00 * pentaglutamyl folate (DHF) [c] --> 1.00 * ADP [c] + 1.00 * proton [c] + 1.00 * hydrogenphosphate [c] + 1.00 * hexaglutamyl folate (DHF) [c] FPGS	FPGS	Folate metabolism	6.3.2.17	4
FPGS2_pos	59117	2.95e-11	0.529929	1.06e-10	FPGS2	folylpolyglutamate synthetase	1.00 * ATP [c] + 1.00 * L-glutamate(1-) [c] + 1.00 * pentaglutamyl folate (THF) [c] --> 1.00 * ADP [c] + 1.00 * proton [c] + 1.00 * hydrogenphosphate [c] + 1.00 * hexaglutamyl folate (THF) [c] FPGS	FPGS	Folate metabolism	6.3.2.17	4
FPGS8_pos	59117	2.95e-11	0.529929	1.06e-10	FPGS8	folylpolyglutamate synthetase (10fthf)	1.00 * 10-formyltetrahydrofolate-[Glu](5) [c] + 1.00 * ATP [c] + 1.00 * L-glutamate(1-) [c] --> 1.00 * 10-formyltetrahydrofolate-[Glu](6) [c] + 1.00 * ADP [c] + 1.00 * proton [c] + 1.00 * hydrogenphosphate [c] FPGS	FPGS	Folate metabolism	6.3.2.17	4
FPGS4_pos	59198	2.27e-11	0.533329	8.29e-11	FPGS4	folylpolyglutamate synthetase (DHF)	1.00 * ATP [c] + 4.00 * L-glutamate(1-) [c] + 1.00 * 7,8-Dihydrofolate [c] --> 3.00 * Water [c] + 1.00 * ADP [c] + 1.00 * proton [c] + 1.00 * hydrogenphosphate [c] + 1.00 * pentaglutamyl folate (DHF) [c] FPGS	FPGS	Folate metabolism	6.3.2.17	4
FPGS7_pos	59198	2.27e-11	0.533329	8.29e-11	FPGS7	folylpolyglutamate synthetase (10fthf)	1.00 * 10-Formyltetrahydrofolate [c] + 1.00 * ATP [c] + 4.00 * L-glutamate(1-) [c] --> 1.00 * 10-formyltetrahydrofolate-[Glu](5) [c] + 3.00 * Water [c] + 1.00 * ADP [c] + 1.00 * proton [c] + 1.00 * hydrogenphosphate [c] FPGS	FPGS	Folate metabolism	6.3.2.17	4
FPGS_pos	59198	2.27e-11	0.533329	8.29e-11	FPGS	folylpolyglutamate synthetase	1.00 * ATP [c] + 4.00 * L-glutamate(1-) [c] + 1.00 * 5,6,7,8-Tetrahydrofolate [c] --> 3.00 * Water [c] + 1.00 * ADP [c] + 1.00 * proton [c] + 1.00 * hydrogenphosphate [c] + 1.00 * pentaglutamyl folate (THF) [c] FPGS	FPGS	Folate metabolism	6.3.2.17	4
FPGS6_pos	59923	2.08e-12	0.567055	8.31e-12	FPGS6	folylpolyglutamate synthetase (DHF)	1.00 * ATP [c] + 1.00 * L-glutamate(1-) [c] + 1.00 * hexaglutamyl folate (DHF) [c] --> 1.00 * ADP [c] + 1.00 * proton [c] + 1.00 * hydrogenphosphate [c] + 1.00 * heptaglutamyl folate (DHF) [c] FPGS	FPGS	Folate metabolism	6.3.2.17	4
FPGS9_pos	59923	2.08e-12	0.567055	8.31e-12	FPGS9	folylpolyglutamate synthetase (10fthf)	1.00 * 10-formyltetrahydrofolate-[Glu](6) [c] + 1.00 * ATP [c] + 1.00 * L-glutamate(1-) [c] --> 1.00 * 10-formyltetrahydrofolate-[Glu](7) [c] + 1.00 * ADP [c] + 1.00 * proton [c] + 1.00 * hydrogenphosphate [c] FPGS	FPGS	Folate metabolism	6.3.2.17	4
FPGS3_pos	59923	2.08e-12	0.56706	8.31e-12	FPGS3	folylpolyglutamate synthetase	1.00 * ATP [c] + 1.00 * L-glutamate(1-) [c] + 1.00 * hexaglutamyl folate (THF) [c] --> 1.00 * ADP [c] + 1.00 * proton [c] + 1.00 * hydrogenphosphate [c] + 1.00 * heptaglutamyl folate (THF) [c] FPGS	FPGS	Folate metabolism	6.3.2.17	4
